# Adaptive fitness in *APC*-mutant cells requires chromosome rearrangements

**DOI:** 10.1101/2020.09.18.303016

**Authors:** Yoshihiro Kawasaki, Tomoko Hamaji, Koji Owada, Akiko Hayashi, Yuping Wu, Taisaku Nogi, Miwa Okada, Shoko Sakai, Naoko Tokushige, Shota Sasagawa, Hidewaki Nakagawa, Yuta Kouyama, Atsushi Niida, Koshi Mimori, Toshihiko Kuroda, Takao Senda, Miho Ohsugi, Katsumi Fumoto, Akira Kikuchi, Per O. Widlund, Kazuyuki Kiyosue, Norio Yamashita, Masahiko Morita, Hideo Yokota, Satya N. V. Arjunan, Wei-Xiang Chew, Koichi Takahashi, Wesley R. Legant, Bi-Chang Chen, Eric Betzig, Ron Smits, Riccardo Fodde, Hiroko Oshima, Masanobu Oshima, M. Mark Taketo, Tetsu Akiyama, Yuko Mimori-Kiyosue

**Affiliations:** Laboratory for Molecular and Cellular Dynamics, RIKEN Center for Biosystems Dynamics Research, Kobe 650-0047, Japan; Laboratory of Molecular and Genetic Information, Institute of Molecular and Cellular Biosciences, The University of Tokyo, Tokyo 113-0032, Japan; Laboratory for Cancer Genomics, RIKEN Center for Integrative Medical Sciences, Yokohama 230-0045, Japan; Department of Surgery, Kyushu University Beppu Hospital, Beppu 874-0838, Japan; Division of Health Medical Computational Science, Health Intelligence Center, Institute of Medical Science, The University of Tokyo, Tokyo 108-8639, Japan; Nico-tama Coloproctology Clinic, Tokyo 158-0094, Japan; Department of Anatomy, Graduate School of Medicine, Gifu University, Gifu 501-1194, Japan; Department of Life Sciences, Graduate School of Arts and Sciences, The University of Tokyo, Tokyo 153-8902, Japan; Department of Molecular Biology and Biochemistry, Graduate School of Medicine, Osaka University, Osaka 565-0871, Japan; Center for Infectious Disease Education and Research, Osaka University, Osaka 565-0871, Japan; Department of Microbiology and Immunology, University of Gothenburg, Gothenburg 405 30, Sweden; Biomedical Research Institute, National Institute of Advanced Industrial Science and Technology, Osaka 563-0026, Japan; Image Processing Research Team, Center for Advanced Photonics, RIKEN, Saitama 351-0198, Japan; Laboratory for Biologically Inspired Computing, RIKEN Center for Biosystems Dynamics Research, Osaka 565-0874, Japan; Department of Physics, Faculty of Science, University of Malaya, 50603 Kuala Lumpur, Malaysia; Janelia Research Campus, Howard Hughes Medical Institute, Ashburn, VA 20147, USA; Department of Gastroenterology and Hepatology, Erasmus MC Cancer Institute, University Medical Center Rotterdam, 3015 CN Rotterdam, The Netherlands; Department of Pathology, Erasmus MC Cancer Institute, Erasmus University Medical Center, 3000 CA Rotterdam, The Netherlands; Division of Genetics, Cancer Research Institute, Kanazawa University, Ishikawa 920-1192, Japan; Colon Cancer Project, Kyoto University Hospital-iACT, Graduate School of Medicine, Kyoto University, Kyoto 606-8501, Japan; Department of Molecular Genetics, Institute of Biomedical Science, Kansai Medical University, Osaka 573-1010, Japan

## Abstract

Cancer cells tolerate copy number alterations (CNAs) of genomic regions that are lethal to non-cancer cells. Certain CNAs are preferentially associated with specific cancer types and lineages, but the mechanisms underlying the emergence and selection of specific CNAs remain unclear. *Adenomatous polyposis coli* (*APC*) mutations induce mitotic errors, but their impact on tumor evolution remains elusive. We investigated APC function in cultured cells and tumors and found that its loss led to β-catenin accumulation at centrosomes, suppressing its maturation through inhibition of key centrosome regulators, including Aurora kinase A (AURKA) that promotes tumor growth. These defects collectively reduced cellular fitness, leading to impaired mitotic fidelity and delayed cell cycle progression. However, in *APC*-mutant tumors, AURKA activity was maintained, at least in part, through the amplification of chromosomes harboring *AURKA* and its activator genes, yet this alone was insufficient to fully restore proliferation: aberrant chromosomal reorganization also emerged and contributed to the adaptive fitness of *APC*-mutant cells. Such a process of adaptive CNA selection provides a framework for understanding how specific CNAs are selected to counteract disadvantages imposed by genetic alterations during tumor progression, providing one key insight into how specific CNAs are selected in this context.
