## Supplementary material for "Adaptive fitness in *APC*-mutant cells requires chromosome rearrangements": Fig1C: apc1cen1.csv

6.87139	15.542	15.9499	1	1000000000
16.8259	13.8314	9.56766	1	1000000001
6.98294	15.5953	15.9965	2	1000000000
16.9009	13.8887	9.6423	2	1000000001
6.8786	15.6286	16.1279	3	1000000000
16.8935	13.9109	9.70339	3	1000000001
6.90044	15.6072	16.0845	4	1000000000
16.9685	13.8914	9.62493	4	1000000001
6.86237	15.5879	16.1055	5	1000000000
16.9196	13.8523	9.64826	5	1000000001
6.82122	15.6126	16.0911	6	1000000000
17.0082	13.8539	9.55652	6	1000000001
6.77843	15.5902	16.2335	7	1000000000
16.9828	13.8214	9.68752	7	1000000001
6.83676	15.6197	16.0929	8	1000000000
16.892	13.8542	9.64756	8	1000000001
6.89336	15.5596	16.0971	9	1000000000
16.8898	13.83	9.67513	9	1000000001
6.85326	15.6023	16.0895	10	1000000000
16.8734	13.8717	9.67418	10	1000000001
6.84486	15.6064	16.1607	11	1000000000
16.9141	13.8804	9.69068	11	1000000001
6.90727	15.6021	16.0748	12	1000000000
16.893	13.9155	9.65409	12	1000000001
6.92906	15.6289	16.0413	13	1000000000
16.9113	13.9148	9.64862	13	1000000001
6.91757	15.6228	16.0457	14	1000000000
16.9177	13.8878	9.66847	14	1000000001
6.88553	15.5703	16.062	15	1000000000
16.9236	13.8533	9.65504	15	1000000001
6.89404	15.6027	15.9824	16	1000000000
16.9431	13.8691	9.57793	16	1000000001
6.88892	15.5781	16.0958	17	1000000000
16.8687	13.8659	9.71173	17	1000000001
6.85735	15.6236	16.0187	18	1000000000
16.9017	13.8878	9.61677	18	1000000001
6.86333	15.6336	16.0682	19	1000000000
16.8551	13.9103	9.65765	19	1000000001
6.93127	15.5666	16.0336	20	1000000000
16.8743	13.8558	9.65319	20	1000000001
6.9138	15.5777	16.0855	21	1000000000
16.8221	13.8821	9.70539	21	1000000001
6.94345	15.605	16.0684	22	1000000000
16.7745	13.9069	9.76047	22	1000000001
7.03546	15.5484	16.0799	23	1000000000
16.8401	13.8658	9.79856	23	1000000001
7.03903	15.5789	15.9771	24	1000000000
16.839	13.9019	9.71398	24	1000000001
7.03796	15.558	16.0634	25	1000000000
16.7804	13.8987	9.81207	25	1000000001
7.03027	15.5686	15.9889	26	1000000000
16.7872	13.8822	9.68516	26	1000000001
7.01861	15.5574	15.9824	27	1000000000
16.7559	13.8804	9.76396	27	1000000001
7.04209	15.5446	15.9494	28	1000000000
16.7584	13.8905	9.69417	28	1000000001
7.04849	15.5704	15.9282	29	1000000000
16.8073	13.8936	9.70194	29	1000000001
7.0504	15.5572	15.9502	30	1000000000
16.7355	13.9037	9.74139	30	1000000001
7.06457	15.5942	15.9304	31	1000000000
16.7098	13.9126	9.7684	31	1000000001
7.11083	15.5662	15.937	32	1000000000
16.6854	13.9323	9.78159	32	1000000001
7.05825	15.5253	15.903	33	1000000000
16.6714	13.9257	9.69943	33	1000000001
7.01503	15.5815	15.9256	34	1000000000
16.7135	13.9326	9.69493	34	1000000001
7.00717	15.573	15.9421	35	1000000000
16.787	13.9042	9.64177	35	1000000001
6.92141	15.6163	15.9251	36	1000000000
16.7125	13.9139	9.66706	36	1000000001
7.00405	15.5643	15.9491	37	1000000000
16.723	13.8691	9.71928	37	1000000001
7.09916	15.5444	15.9657	38	1000000000
16.7694	13.902	9.75028	38	1000000001
7.02193	15.5892	15.9965	39	1000000000
16.7452	13.9215	9.77127	39	1000000001
6.97875	15.6258	16.0104	40	1000000000
16.8094	13.9169	9.76899	40	1000000001
6.99822	15.6304	15.9455	41	1000000000
16.8329	13.9102	9.70238	41	1000000001
6.99663	15.5873	15.9345	42	1000000000
16.7677	13.905	9.6727	42	1000000001
7.03206	15.5782	15.9921	43	1000000000
16.8014	13.9229	9.75116	43	1000000001
7.0425	15.5898	16.038	44	1000000000
16.8105	13.8885	9.74457	44	1000000001
6.94803	15.5474	16.0542	45	1000000000
16.8217	13.8712	9.7407	45	1000000001
7.02388	15.5991	15.972	46	1000000000
16.8071	13.8998	9.68422	46	1000000001
7.04276	15.6012	15.9878	47	1000000000
16.8247	13.9129	9.73353	47	1000000001
7.03946	15.5436	15.9696	48	1000000000
16.796	13.845	9.69617	48	1000000001
6.999	15.6071	15.975	49	1000000000
16.818	13.9139	9.69046	49	1000000001
6.99031	15.5978	15.9394	50	1000000000
16.7692	13.9182	9.67547	50	1000000001
7.00174	15.619	16.0203	51	1000000000
16.8657	13.8891	9.70851	51	1000000001
7.00988	15.5359	15.951	52	1000000000
16.8138	13.8432	9.67062	52	1000000001
7.03245	15.5472	16.0909	53	1000000000
16.8689	13.8933	9.77071	53	1000000001
6.97699	15.4965	16.0866	54	1000000000
16.7806	13.8852	9.79644	54	1000000001
6.95432	15.5635	16.0278	55	1000000000
16.8029	13.8855	9.70871	55	1000000001
6.96984	15.5591	16.0181	56	1000000000
16.722	13.8619	9.76373	56	1000000001
7.00924	15.5602	16.029	57	1000000000
16.8144	13.8552	9.74263	57	1000000001
6.97342	15.5344	16.0619	58	1000000000
16.7984	13.8908	9.73372	58	1000000001
6.90883	15.5721	16.0486	59	1000000000
16.7684	13.8743	9.71289	59	1000000001
6.98166	15.6006	16.0045	60	1000000000
16.793	13.9016	9.71812	60	1000000001
6.9825	15.6247	15.968	61	1000000000
16.8227	13.9207	9.68097	61	1000000001
7.03778	15.6357	16.012	62	1000000000
16.7999	13.8782	9.70953	62	1000000001
7.02881	15.5627	16.0329	63	1000000000
16.7646	13.8686	9.75794	63	1000000001
6.97854	15.5769	16.0196	64	1000000000
16.8183	13.894	9.78648	64	1000000001
7.02685	15.5676	16.0163	65	1000000000
16.8065	13.883	9.73204	65	1000000001
7.0073	15.6302	16.0181	66	1000000000
16.8291	13.8689	9.76022	66	1000000001
6.96314	15.5535	16.0126	67	1000000000
16.7833	13.8669	9.7393	67	1000000001
7.03508	15.6219	16.0218	68	1000000000
16.7718	13.9594	9.75826	68	1000000001
6.99123	15.5632	15.9802	69	1000000000
16.7842	13.8905	9.68876	69	1000000001
6.92736	15.6274	16.0498	70	1000000000
16.869	13.9236	9.66939	70	1000000001
6.97116	15.6099	15.9727	71	1000000000
16.8815	13.8779	9.63709	71	1000000001
6.93461	15.5841	16.0153	72	1000000000
16.8829	13.8428	9.64091	72	1000000001
6.90531	15.5742	15.9724	73	1000000000
16.9222	13.8254	9.5748	73	1000000001
6.82968	15.5735	16.0921	74	1000000000
16.8961	13.8438	9.62835	74	1000000001
6.88351	15.5575	16.106	75	1000000000
16.9509	13.8796	9.62948	75	1000000001
