## Supplementary material for "Adaptive fitness in *APC*-mutant cells requires chromosome rearrangements": Fig1C: apc1cen2.csv

13.8031	21.0258	13.9454	1	1000000000
11.1414	8.26244	12.2103	1	1000000001
13.8207	21.0058	14.0548	2	1000000000
11.1387	8.36511	12.3196	2	1000000001
13.8546	20.9611	14.0276	3	1000000000
11.2136	8.42367	12.3096	3	1000000001
13.7996	20.9432	14.0581	4	1000000000
11.1742	8.4244	12.347	4	1000000001
13.8018	20.9017	14.0412	5	1000000000
11.1913	8.44363	12.3421	5	1000000001
13.8248	20.9184	14.0376	6	1000000000
11.2164	8.4454	12.3438	6	1000000001
13.8297	21.0075	14.0516	7	1000000000
11.2012	8.40667	12.3323	7	1000000001
13.8358	21.0188	14.0509	8	1000000000
11.2049	8.44669	12.3283	8	1000000001
13.8531	21.0184	14.076	9	1000000000
11.2008	8.40274	12.3501	9	1000000001
13.809	20.9806	13.9834	10	1000000000
11.1714	8.4147	12.2665	10	1000000001
13.7728	20.9206	14.0565	11	1000000000
11.1663	8.47636	12.3649	11	1000000001
13.7921	20.9016	13.9518	12	1000000000
11.1915	8.53314	12.2824	12	1000000001
13.841	20.9295	14.1155	13	1000000000
11.2146	8.47097	12.4554	13	1000000001
13.8519	20.9255	14.0144	14	1000000000
11.2384	8.45679	12.2984	14	1000000001
13.8764	20.8666	14.0767	15	1000000000
11.226	8.4855	12.3801	15	1000000001
13.8958	20.8965	14.041	16	1000000000
11.237	8.49988	12.3671	16	1000000001
13.8079	20.9403	14.011	17	1000000000
11.1725	8.44612	12.3405	17	1000000001
13.8562	20.979	14.0336	18	1000000000
11.2202	8.39704	12.3161	18	1000000001
13.8574	20.9911	14.0608	19	1000000000
11.1824	8.39029	12.3382	19	1000000001
13.8284	20.9917	14.149	20	1000000000
11.2382	8.41339	12.472	20	1000000001
13.7946	21.0318	13.9675	21	1000000000
11.1684	8.38837	12.2603	21	1000000001
13.8067	21.0488	13.9913	22	1000000000
11.2032	8.42924	12.2524	22	1000000001
13.8486	20.9667	14.0405	23	1000000000
11.218	8.40479	12.2906	23	1000000001
13.8275	21.0226	13.9774	24	1000000000
11.2018	8.45721	12.2671	24	1000000001
13.8632	20.9996	14.0731	25	1000000000
11.2162	8.41285	12.3251	25	1000000001
13.8602	20.9842	14.0408	26	1000000000
11.2232	8.40148	12.3203	26	1000000001
13.8371	21.0006	14.041	27	1000000000
11.2287	8.47707	12.3376	27	1000000001
13.828	20.9672	14.0491	28	1000000000
11.2126	8.38473	12.3205	28	1000000001
13.7985	20.9886	14.029	29	1000000000
11.2011	8.38834	12.3153	29	1000000001
13.8219	20.9133	14.0718	30	1000000000
11.2242	8.44086	12.3604	30	1000000001
13.8103	20.9675	14.0067	31	1000000000
11.2103	8.50071	12.3066	31	1000000001
13.8254	20.9917	14.0606	32	1000000000
11.1942	8.49569	12.3416	32	1000000001
13.8314	20.9901	14.0202	33	1000000000
11.2027	8.37747	12.3066	33	1000000001
13.8715	21.028	14.0669	34	1000000000
11.254	8.3701	12.3814	34	1000000001
13.8233	21.0029	13.9839	35	1000000000
11.1898	8.44076	12.3106	35	1000000001
13.8286	20.9949	14.0205	36	1000000000
11.1724	8.47091	12.36	36	1000000001
13.817	21.0182	14.0878	37	1000000000
11.2067	8.46387	12.389	37	1000000001
13.8023	20.9463	14.0237	38	1000000000
11.2075	8.46795	12.3126	38	1000000001
13.8205	20.9186	14.0433	39	1000000000
11.2539	8.54624	12.348	39	1000000001
13.8433	20.8508	14.0173	40	1000000000
11.2413	8.53437	12.3439	40	1000000001
13.8205	20.8277	13.9866	41	1000000000
11.2195	8.54251	12.2997	41	1000000001
13.8366	20.8096	14.0356	42	1000000000
11.2476	8.52341	12.3887	42	1000000001
13.7775	20.8429	13.98	43	1000000000
11.1989	8.56988	12.3241	43	1000000001
13.7842	20.8425	14.0022	44	1000000000
11.2261	8.51585	12.3245	44	1000000001
13.7354	20.891	14.0527	45	1000000000
11.1927	8.56977	12.3844	45	1000000001
13.7757	20.8018	13.9781	46	1000000000
11.214	8.52523	12.3063	46	1000000001
13.7502	20.8168	14.1135	47	1000000000
11.2165	8.58585	12.4438	47	1000000001
13.7875	20.8643	14.0325	48	1000000000
11.2269	8.57556	12.3565	48	1000000001
13.7908	20.8454	14.0532	49	1000000000
11.2335	8.60346	12.3718	49	1000000001
13.7888	20.809	13.9873	50	1000000000
11.274	8.59922	12.3296	50	1000000001
13.8501	20.8927	14.0307	51	1000000000
11.2312	8.61057	12.37	51	1000000001
13.7552	20.8023	13.9943	52	1000000000
11.2273	8.58524	12.3395	52	1000000001
13.7806	20.8702	13.9527	53	1000000000
11.2224	8.55836	12.2802	53	1000000001
13.8236	20.8543	14.0247	54	1000000000
11.2627	8.65195	12.3445	54	1000000001
13.747	20.783	13.9956	55	1000000000
11.2049	8.65105	12.3019	55	1000000001
13.8131	20.7824	14.1072	56	1000000000
11.3023	8.67965	12.4674	56	1000000001
13.7714	20.8177	13.9986	57	1000000000
11.2057	8.57354	12.3119	57	1000000001
13.789	20.7938	14.0363	58	1000000000
11.2368	8.54554	12.3744	58	1000000001
13.8099	20.8435	14.0376	59	1000000000
11.2593	8.64848	12.3534	59	1000000001
13.7796	20.7863	14.0036	60	1000000000
11.2562	8.59885	12.3521	60	1000000001
13.8041	20.7938	14.0463	61	1000000000
11.263	8.58179	12.3916	61	1000000001
13.8048	20.8575	14.0415	62	1000000000
11.2254	8.62866	12.3984	62	1000000001
13.7866	20.8227	14.0931	63	1000000000
11.2103	8.53769	12.4338	63	1000000001
13.8082	20.8761	14.0347	64	1000000000
11.2397	8.58792	12.3938	64	1000000001
13.7879	20.8059	14.1014	65	1000000000
11.245	8.63338	12.4407	65	1000000001
13.8254	20.8717	13.9994	66	1000000000
11.2548	8.57043	12.3537	66	1000000001
13.8464	20.822	14.0092	67	1000000000
11.2416	8.47739	12.3262	67	1000000001
13.8168	20.8361	13.9631	68	1000000000
11.2471	8.61667	12.3095	68	1000000001
13.7811	20.7814	14.0377	69	1000000000
11.2245	8.62517	12.3851	69	1000000001
13.7845	20.8002	14.0139	70	1000000000
11.2238	8.61421	12.3177	70	1000000001
13.777	20.8156	13.9838	71	1000000000
11.2314	8.61857	12.3151	71	1000000001
13.8	20.7644	14.0349	72	1000000000
11.2822	8.63139	12.3567	72	1000000001
13.8145	20.7404	13.9844	73	1000000000
11.3016	8.63861	12.3208	73	1000000001
13.8014	20.8041	14.0747	74	1000000000
11.2881	8.59578	12.4558	74	1000000001
13.764	20.8098	14.0148	75	1000000000
11.2456	8.5908	12.3485	75	1000000001
