## Supplementary material for "Adaptive fitness in *APC*-mutant cells requires chromosome rearrangements": Fig1C: apc1cen3.csv

8.13655	18.8126	17.3459	1	1000000000
18.4019	12.3758	10.4385	1	1000000001
8.18519	18.8503	17.4856	2	1000000000
18.441	12.4581	10.6203	2	1000000001
8.18775	18.9104	17.4962	3	1000000000
18.4263	12.4771	10.5944	3	1000000001
8.16356	18.8513	17.4707	4	1000000000
18.4524	12.4137	10.5387	4	1000000001
8.16778	18.8273	17.5013	5	1000000000
18.4537	12.3877	10.5891	5	1000000001
8.25303	18.8365	17.4067	6	1000000000
18.4773	12.4334	10.5279	6	1000000001
8.17063	18.8326	17.4374	7	1000000000
18.4028	12.4402	10.5281	7	1000000001
8.1555	18.8522	17.427	8	1000000000
18.4459	12.3975	10.5323	8	1000000001
8.132	18.8366	17.3951	9	1000000000
18.4504	12.3736	10.4522	9	1000000001
8.13637	18.8929	17.4742	10	1000000000
18.4368	12.4468	10.528	10	1000000001
8.22067	18.8491	17.446	11	1000000000
18.4543	12.4275	10.5586	11	1000000001
8.15867	18.8855	17.489	12	1000000000
18.4663	12.4234	10.554	12	1000000001
8.12716	18.8998	17.4973	13	1000000000
18.5039	12.3819	10.5286	13	1000000001
8.14409	18.8751	17.4984	14	1000000000
18.5007	12.3624	10.537	14	1000000001
8.17854	18.8555	17.496	15	1000000000
18.4593	12.4806	10.6101	15	1000000001
8.26205	18.8699	17.3633	16	1000000000
18.4078	12.4722	10.5297	16	1000000001
8.25617	18.8447	17.411	17	1000000000
18.3801	12.4954	10.6174	17	1000000001
8.23219	18.8203	17.4916	18	1000000000
18.4048	12.421	10.6434	18	1000000001
8.27205	18.812	17.3588	19	1000000000
18.416	12.4631	10.5335	19	1000000001
8.18663	18.8218	17.3472	20	1000000000
18.385	12.4445	10.4842	20	1000000001
8.20458	18.8793	17.3986	21	1000000000
18.4456	12.4592	10.4972	21	1000000001
8.21212	18.8439	17.4165	22	1000000000
18.381	12.4584	10.5412	22	1000000001
8.20261	18.8421	17.4398	23	1000000000
18.397	12.4548	10.5682	23	1000000001
8.25274	18.8424	17.4062	24	1000000000
18.4048	12.4585	10.568	24	1000000001
8.2354	18.885	17.4085	25	1000000000
18.4022	12.4863	10.5532	25	1000000001
8.22596	18.8318	17.4559	26	1000000000
18.441	12.4192	10.5639	26	1000000001
8.21468	18.869	17.4631	27	1000000000
18.4014	12.4929	10.611	27	1000000001
8.2467	18.8558	17.4106	28	1000000000
18.4198	12.502	10.5596	28	1000000001
8.18345	18.8549	17.4884	29	1000000000
18.4741	12.4102	10.5634	29	1000000001
8.17467	18.8411	17.4041	30	1000000000
18.4887	12.3461	10.46	30	1000000001
8.16228	18.8821	17.5194	31	1000000000
18.4693	12.451	10.5896	31	1000000001
8.18812	18.8824	17.4929	32	1000000000
18.4006	12.4752	10.6205	32	1000000001
8.13124	18.8314	17.3534	33	1000000000
18.4294	12.4431	10.4969	33	1000000001
8.15437	18.8751	17.4859	34	1000000000
18.3998	12.4309	10.5637	34	1000000001
8.11381	18.8859	17.5053	35	1000000000
18.4707	12.3923	10.541	35	1000000001
8.11578	18.8849	17.5539	36	1000000000
18.5095	12.3833	10.5717	36	1000000001
8.12518	18.8746	17.4859	37	1000000000
18.451	12.403	10.5524	37	1000000001
8.1584	18.8955	17.422	38	1000000000
18.5001	12.4371	10.4936	38	1000000001
8.09676	18.9214	17.5032	39	1000000000
18.471	12.4124	10.4992	39	1000000001
8.13029	18.9165	17.5449	40	1000000000
18.4932	12.4236	10.5367	40	1000000001
8.12296	18.8751	17.5148	41	1000000000
18.5382	12.3353	10.5061	41	1000000001
8.11477	18.9153	17.5089	42	1000000000
18.6012	12.3265	10.4506	42	1000000001
8.03863	18.93	17.5696	43	1000000000
18.5218	12.3547	10.515	43	1000000001
8.00934	18.9167	17.5436	44	1000000000
18.5798	12.3077	10.4444	44	1000000001
8.01695	18.9523	17.5546	45	1000000000
18.6243	12.2991	10.4535	45	1000000001
8.04755	18.9417	17.6607	46	1000000000
18.6392	12.305	10.5214	46	1000000001
8.01541	18.9683	17.5538	47	1000000000
18.5924	12.32	10.4455	47	1000000001
7.9946	18.9375	17.4975	48	1000000000
18.5705	12.3108	10.3672	48	1000000001
8.06317	18.994	17.6402	49	1000000000
18.6459	12.3492	10.5365	49	1000000001
8.02626	18.9797	17.5992	50	1000000000
18.6194	12.3137	10.4644	50	1000000001
7.98495	18.9701	17.5286	51	1000000000
18.6481	12.2955	10.3762	51	1000000001
7.98191	18.9262	17.5612	52	1000000000
18.6389	12.284	10.4204	52	1000000001
7.94085	18.9912	17.5222	53	1000000000
18.6662	12.3088	10.3506	53	1000000001
7.93651	18.9718	17.5648	54	1000000000
18.6092	12.3196	10.3989	54	1000000001
7.98768	18.9157	17.5552	55	1000000000
18.6126	12.2743	10.4349	55	1000000001
7.9773	18.9597	17.5351	56	1000000000
18.5776	12.3406	10.4499	56	1000000001
8.03308	18.9261	17.5203	57	1000000000
18.6078	12.2931	10.3855	57	1000000001
7.97287	18.9568	17.5282	58	1000000000
18.6319	12.3226	10.3725	58	1000000001
7.92915	18.998	17.6564	59	1000000000
18.6782	12.3145	10.4815	59	1000000001
7.90802	19.0254	17.6525	60	1000000000
18.7051	12.2194	10.3433	60	1000000001
7.96045	18.9925	17.6431	61	1000000000
18.72	12.2488	10.3978	61	1000000001
7.99952	19.0474	17.6569	62	1000000000
18.696	12.3109	10.4487	62	1000000001
7.97012	18.9884	17.6376	63	1000000000
18.6462	12.2951	10.4547	63	1000000001
7.96392	18.9932	17.6061	64	1000000000
18.7276	12.2594	10.3687	64	1000000001
7.89569	19.0148	17.6153	65	1000000000
18.6567	12.2813	10.3777	65	1000000001
7.89439	19.02	17.5117	66	1000000000
18.6958	12.2666	10.2808	66	1000000001
7.89465	19.0541	17.6537	67	1000000000
18.6899	12.2858	10.3722	67	1000000001
7.93392	19.0557	17.5989	68	1000000000
18.7065	12.2193	10.2972	68	1000000001
7.8826	19.068	17.7197	69	1000000000
18.698	12.2818	10.44	69	1000000001
7.84216	19.0619	17.7251	70	1000000000
18.7984	12.1872	10.3332	70	1000000001
7.82695	19.0881	17.7049	71	1000000000
18.8212	12.2091	10.3317	71	1000000001
7.8743	19.0637	17.6367	72	1000000000
18.7743	12.2381	10.2975	72	1000000001
7.91185	19.0381	17.6923	73	1000000000
18.725	12.2345	10.4166	73	1000000001
7.9552	18.9838	17.6502	74	1000000000
18.7134	12.2502	10.4379	74	1000000001
7.95652	19.0055	17.5581	75	1000000000
18.7242	12.2161	10.3056	75	1000000001
