## Supplementary material for "Adaptive fitness in *APC*-mutant cells requires chromosome rearrangements": Fig1C: apc2cen1.csv

14.1883	20.0409	20.0637	1	1000000000
25.0178	13.8009	16.9868	1	1000000001
14.3418	20.1037	20.1139	2	1000000000
25.059	13.8316	17.1511	2	1000000001
14.2588	20.0688	20.1272	3	1000000000
24.9448	13.8239	17.091	3	1000000001
14.2514	20.0672	20.1425	4	1000000000
24.9543	13.84	17.1387	4	1000000001
14.2648	20.0925	20.248	5	1000000000
25.0613	13.8472	17.1967	5	1000000001
14.1909	20.1067	20.1362	6	1000000000
25.0738	13.7577	17.0151	6	1000000001
14.2076	20.1634	20.1436	7	1000000000
25.0511	13.8531	17.0416	7	1000000001
14.2959	20.0623	20.0774	8	1000000000
24.9806	13.9301	17.0142	8	1000000001
14.3372	20.0142	20.1547	9	1000000000
24.9578	13.7987	17.1353	9	1000000001
14.3558	19.9823	20.1455	10	1000000000
24.8444	13.9044	17.0825	10	1000000001
14.3416	20.063	20.1214	11	1000000000
24.9887	13.8732	17.0784	11	1000000001
14.3111	20.0324	20.1056	12	1000000000
24.9871	13.8559	17.0741	12	1000000001
14.255	20.0571	20.0643	13	1000000000
24.9991	13.8485	17.0169	13	1000000001
14.2472	20.0684	20.2247	14	1000000000
25.0813	13.7818	17.1221	14	1000000001
14.177	20.1201	20.1081	15	1000000000
25.0011	13.7873	17.0243	15	1000000001
14.1396	20.136	20.1524	16	1000000000
25.1474	13.7614	17.0703	16	1000000001
14.0287	20.1349	20.1686	17	1000000000
25.0862	13.7891	17.0424	17	1000000001
14.125	20.1655	20.1395	18	1000000000
25.1938	13.7372	16.9665	18	1000000001
14.2047	20.11	20.2743	19	1000000000
25.0724	13.7507	17.0644	19	1000000001
14.0855	20.1793	20.2294	20	1000000000
25.0918	13.7943	17.0732	20	1000000001
14.1193	20.1515	20.2473	21	1000000000
25.1293	13.7593	17.0327	21	1000000001
14.1457	20.161	20.226	22	1000000000
25.1403	13.7738	17.0698	22	1000000001
14.1928	20.1499	20.2015	23	1000000000
25.0506	13.841	17.0862	23	1000000001
14.191	20.1199	20.1721	24	1000000000
25.0147	13.7602	17.0848	24	1000000001
14.2561	20.0801	20.1311	25	1000000000
25.0454	13.711	17.0102	25	1000000001
14.21	20.0953	20.0808	26	1000000000
25.006	13.7513	17.0796	26	1000000001
14.1776	20.1081	20.1278	27	1000000000
25.0279	13.7917	17.0565	27	1000000001
14.1436	20.1549	20.2535	28	1000000000
25.1279	13.779	17.0842	28	1000000001
14.0853	20.2089	20.1459	29	1000000000
25.1525	13.7563	16.992	29	1000000001
14.2143	20.1549	20.2094	30	1000000000
25.0691	13.83	17.0328	30	1000000001
14.1424	20.1797	20.1554	31	1000000000
25.1668	13.8128	17.0341	31	1000000001
14.2236	20.1086	20.0547	32	1000000000
25.127	13.8371	17.012	32	1000000001
14.1275	20.1036	20.1426	33	1000000000
25.0764	13.7172	16.9615	33	1000000001
14.0881	20.2425	20.143	34	1000000000
25.1528	13.7442	17.0055	34	1000000001
14.2114	20.0828	20.118	35	1000000000
25.1472	13.779	17.0647	35	1000000001
14.1182	20.1494	20.2923	36	1000000000
25.1914	13.6827	17.1847	36	1000000001
14.0396	20.1879	20.1376	37	1000000000
25.2288	13.6421	16.9798	37	1000000001
14.0191	20.248	20.2648	38	1000000000
25.2269	13.685	17.0139	38	1000000001
14.0975	20.2029	20.1573	39	1000000000
25.1767	13.7659	16.9905	39	1000000001
14.1342	20.1629	20.242	40	1000000000
25.0641	13.7497	17.0417	40	1000000001
14.1125	20.1777	20.2283	41	1000000000
25.1557	13.6769	17.0203	41	1000000001
14.164	20.1586	20.1394	42	1000000000
25.1097	13.8066	17.0316	42	1000000001
14.1515	20.1198	20.1865	43	1000000000
25.0571	13.7262	17.0635	43	1000000001
14.2674	20.1026	20.2437	44	1000000000
25.058	13.7644	17.2005	44	1000000001
14.1696	20.1235	20.1644	45	1000000000
25.0307	13.799	17.1096	45	1000000001
14.2552	20.0717	20.1523	46	1000000000
24.9931	13.8501	17.056	46	1000000001
14.1812	20.1333	20.1917	47	1000000000
25.0296	13.8576	17.0915	47	1000000001
14.3507	20.1287	20.2013	48	1000000000
25.0465	13.8803	17.2273	48	1000000001
14.3689	20.1068	20.1264	49	1000000000
25.1278	13.8863	17.2386	49	1000000001
14.3248	20.0454	20.1615	50	1000000000
24.9815	13.8467	17.1532	50	1000000001
