## Supplementary material for "Adaptive fitness in *APC*-mutant cells requires chromosome rearrangements": Fig1C: apc2cen2.csv

5.72373	12.2381	14.4102	1	1000000000
16.7952	9.60816	9.748	1	1000000001
6.16988	12.3453	13.9119	2	1000000000
17.1668	9.31298	9.5744	2	1000000001
6.22149	12.4584	14.0372	3	1000000000
17.0951	9.36038	9.51988	3	1000000001
6.14854	12.61	13.7591	4	1000000000
17.2112	9.42869	9.70019	4	1000000001
6.04986	12.6586	13.3054	5	1000000000
17.0722	9.54481	10.0407	5	1000000001
5.88062	12.7586	13.0984	6	1000000000
17.167	9.93487	9.5066	6	1000000001
5.71901	12.6252	13.1208	7	1000000000
17.0694	9.23298	10.3615	7	1000000001
5.95162	12.6375	13.1195	8	1000000000
17.2586	9.18218	10.4078	8	1000000001
6.0673	12.7111	13.4286	9	1000000000
17.243	9.15514	10.2581	9	1000000001
6.00961	12.5426	13.4435	10	1000000000
17.2174	9.04764	10.4482	10	1000000001
6.15001	12.7439	13.3192	11	1000000000
17.3061	8.72908	10.4651	11	1000000001
6.05455	12.6521	13.1835	12	1000000000
17.3307	8.76759	10.3785	12	1000000001
5.74925	12.5311	13.2529	13	1000000000
17.266	9.02552	10.3728	13	1000000001
5.76577	12.6025	13.2446	14	1000000000
17.0591	8.91397	10.295	14	1000000001
6.04192	12.7057	13.6126	15	1000000000
17.1174	8.88553	10.2054	15	1000000001
5.98416	12.4316	13.3857	16	1000000000
17.144	9.21324	10.2928	16	1000000001
5.87159	12.3804	13.5088	17	1000000000
17.1389	9.23877	10.4897	17	1000000001
6.08814	12.4713	13.577	18	1000000000
17.366	9.21168	10.2611	18	1000000001
6.07891	12.5684	13.5768	19	1000000000
17.0475	8.99784	10.3694	19	1000000001
6.12631	12.3261	13.7517	20	1000000000
17.282	9.11604	10.4537	20	1000000001
6.09217	12.6122	13.5742	21	1000000000
17.3237	9.14602	10.3729	21	1000000001
6.16168	12.6181	13.4321	22	1000000000
17.2859	9.05743	10.5193	22	1000000001
6.24401	12.5484	13.7887	23	1000000000
17.1534	9.15603	10.5327	23	1000000001
6.16323	12.5563	13.8239	24	1000000000
17.2164	9.1837	10.3139	24	1000000001
6.1034	12.6293	13.8253	25	1000000000
17.2046	9.16718	10.2815	25	1000000001
6.04071	12.8948	13.8165	26	1000000000
17.1347	8.91825	10.3516	26	1000000001
6.14867	12.5312	13.8595	27	1000000000
17.2548	9.10159	10.3247	27	1000000001
6.30702	12.8596	14.089	28	1000000000
17.2108	9.04954	10.2554	28	1000000001
6.27409	12.5544	13.8051	29	1000000000
17.3255	9.41889	10.3625	29	1000000001
6.27505	12.1241	13.436	30	1000000000
17.5647	9.85306	10.2481	30	1000000001
6.32983	12.4177	13.5686	31	1000000000
17.552	9.75477	10.1275	31	1000000001
6.38418	12.7222	13.7912	32	1000000000
17.3744	9.23829	10.0991	32	1000000001
6.36165	12.9337	13.5308	33	1000000000
17.3801	8.95938	10.5261	33	1000000001
6.20295	12.587	13.5117	34	1000000000
17.212	9.06735	10.5071	34	1000000001
6.17117	12.5139	13.5703	35	1000000000
17.3331	9.07505	10.3792	35	1000000001
6.05646	12.4782	13.4098	36	1000000000
17.2354	9.42027	10.5266	36	1000000001
6.0073	12.5404	13.3619	37	1000000000
17.1632	9.22751	10.3207	37	1000000001
6.13442	12.8485	13.3867	38	1000000000
17.1	9.11652	10.2091	38	1000000001
6.01519	13.0761	13.2053	39	1000000000
16.9251	8.82045	10.106	39	1000000001
6.16321	13.1088	13.4269	40	1000000000
17.0347	8.90966	10.2401	40	1000000001
6.11084	12.8872	13.3399	41	1000000000
17.1191	9.16148	10.1611	41	1000000001
6.16467	12.7575	13.4769	42	1000000000
17.1496	9.16566	9.92913	42	1000000001
6.02841	12.7601	13.5366	43	1000000000
16.9259	8.99743	10.1023	43	1000000001
6.0958	13.1615	13.5523	44	1000000000
16.9136	8.70985	10.2699	44	1000000001
6.27372	13.447	13.5263	45	1000000000
16.9564	8.76513	10.3173	45	1000000001
6.12999	13.1601	13.4488	46	1000000000
17.0346	8.85167	10.3183	46	1000000001
6.05931	12.8883	13.3804	47	1000000000
17.1237	8.97687	10.4404	47	1000000001
6.14942	12.876	13.3075	48	1000000000
17.1928	8.98652	10.2427	48	1000000001
6.13307	12.8328	13.3259	49	1000000000
17.0842	8.83962	10.1807	49	1000000001
6.07082	12.7854	13.3159	50	1000000000
17.0379	8.93416	10.3499	50	1000000001
