## Supplementary material for "Adaptive fitness in *APC*-mutant cells requires chromosome rearrangements": Fig1C: apc2cen3.csv

16.6587	11.3152	13.5713	1	1000000000
16.4864	23.1192	18.613	1	1000000001
16.732	11.354	13.9069	2	1000000000
16.5641	23.2648	18.9806	2	1000000001
16.7115	11.315	13.7478	3	1000000000
16.5406	23.2741	18.8533	3	1000000001
16.6511	11.2965	13.7169	4	1000000000
16.5131	23.2502	18.8074	4	1000000001
16.7477	11.4233	13.8744	5	1000000000
16.5726	23.4346	18.9879	5	1000000001
16.7369	11.4035	13.773	6	1000000000
16.5572	23.232	18.8189	6	1000000001
16.773	11.3927	13.7665	7	1000000000
16.5795	23.2843	18.8147	7	1000000001
16.8247	11.4314	13.6606	8	1000000000
16.6388	23.2504	18.7222	8	1000000001
16.7836	11.3328	13.8438	9	1000000000
16.6123	23.2531	18.9448	9	1000000001
16.7305	11.3074	13.7233	10	1000000000
16.5512	23.2492	18.8201	10	1000000001
16.7525	11.3279	13.6067	11	1000000000
16.5697	23.3298	18.7135	11	1000000001
16.7314	11.3942	13.846	12	1000000000
16.5516	23.3458	18.9498	12	1000000001
16.7301	11.3907	13.809	13	1000000000
16.546	23.2161	18.8566	13	1000000001
16.6628	11.3704	13.7068	14	1000000000
16.518	23.1963	18.7323	14	1000000001
16.788	11.4115	13.8562	15	1000000000
16.6386	23.148	18.9112	15	1000000001
16.7217	11.432	13.7705	16	1000000000
16.5543	23.2502	18.8209	16	1000000001
16.7466	11.4407	13.7288	17	1000000000
16.5474	23.2247	18.7469	17	1000000001
16.7511	11.4244	13.8309	18	1000000000
16.5446	23.2069	18.8501	18	1000000001
16.7619	11.4607	13.7786	19	1000000000
16.5934	23.1537	18.7719	19	1000000001
16.8107	11.4542	13.9824	20	1000000000
16.6415	23.0708	18.9324	20	1000000001
16.7571	11.5902	14.0104	21	1000000000
16.5847	23.0648	18.914	21	1000000001
16.7578	11.5324	13.8087	22	1000000000
16.5828	23.0755	18.7221	22	1000000001
16.7534	11.5805	13.9907	23	1000000000
16.6336	23.0818	18.9211	23	1000000001
16.7437	11.5248	13.8727	24	1000000000
16.595	23.0859	18.7955	24	1000000001
16.7635	11.512	13.8623	25	1000000000
16.6049	23.0893	18.8274	25	1000000001
16.7854	11.6005	13.911	26	1000000000
16.58	23.1398	18.821	26	1000000001
16.6971	11.5032	13.7891	27	1000000000
16.5149	23.0518	18.7377	27	1000000001
16.6693	11.5068	13.8789	28	1000000000
16.5032	23.0672	18.7933	28	1000000001
16.7927	11.5268	13.9121	29	1000000000
16.6258	23.1254	18.8887	29	1000000001
16.7272	11.6157	13.8564	30	1000000000
16.5863	23.1111	18.779	30	1000000001
16.7212	11.5078	14.0201	31	1000000000
16.5608	22.9989	18.9225	31	1000000001
16.7866	11.5518	13.938	32	1000000000
16.6171	23.1023	18.8689	32	1000000001
16.7784	11.5252	13.8217	33	1000000000
16.618	23.0301	18.7512	33	1000000001
16.7539	11.4943	13.8351	34	1000000000
16.6049	23.0632	18.7995	34	1000000001
16.811	11.5222	13.8587	35	1000000000
16.6391	23.1242	18.8144	35	1000000001
16.6957	11.6088	13.735	36	1000000000
16.5058	23.0802	18.6601	36	1000000001
16.7474	11.5296	13.7285	37	1000000000
16.5688	22.9953	18.6203	37	1000000001
16.6869	11.5326	13.8469	38	1000000000
16.5557	23.059	18.7862	38	1000000001
16.7436	11.6129	13.7719	39	1000000000
16.5745	23.0456	18.6529	39	1000000001
16.7354	11.5491	13.6869	40	1000000000
16.553	22.9827	18.5836	40	1000000001
16.7032	11.5644	13.6901	41	1000000000
16.5441	22.9369	18.5281	41	1000000001
16.7058	11.7263	13.7279	42	1000000000
16.5438	23.0588	18.57	42	1000000001
16.7684	11.5947	13.8542	43	1000000000
16.6083	22.9941	18.7562	43	1000000001
16.74	11.5886	13.9167	44	1000000000
16.5753	22.957	18.7634	44	1000000001
16.713	11.6393	13.942	45	1000000000
16.5423	23.0123	18.7784	45	1000000001
16.765	11.5197	13.7495	46	1000000000
16.5755	23.0386	18.6252	46	1000000001
16.7188	11.5773	13.9224	47	1000000000
16.5376	22.9585	18.786	47	1000000001
16.7821	11.6116	13.8588	48	1000000000
16.6178	23.074	18.7647	48	1000000001
16.7982	11.6534	13.8694	49	1000000000
16.652	23.0085	18.73	49	1000000001
16.7497	11.6713	13.8663	50	1000000000
16.6057	23.0189	18.736	50	1000000001
