## Supplementary material for "Adaptive fitness in *APC*-mutant cells requires chromosome rearrangements": Fig1C: apc2cen4.csv

9.40143	9.06678	18.4766	1	1000000000
15.7404	13.8391	9.86119	1	1000000001
9.4366	9.13489	18.5257	2	1000000000
15.7899	13.9133	9.87208	2	1000000001
9.46412	9.12702	18.5381	3	1000000000
15.7977	13.867	9.96424	3	1000000001
9.48089	9.12007	18.5846	4	1000000000
15.8094	13.8814	10.0269	4	1000000001
9.46795	9.15107	18.5118	5	1000000000
15.816	13.9314	9.87859	5	1000000001
9.4509	9.07818	18.5812	6	1000000000
15.8013	13.8396	9.95328	6	1000000001
9.47824	9.12955	18.5085	7	1000000000
15.7758	13.8628	9.96728	7	1000000001
9.46473	9.17296	18.4175	8	1000000000
15.7371	13.9207	10.0078	8	1000000001
9.44241	9.14279	18.5762	9	1000000000
15.7455	13.8901	9.9791	9	1000000001
9.47495	9.12501	18.5444	10	1000000000
15.7767	13.853	9.97396	10	1000000001
9.48345	9.13733	18.5346	11	1000000000
15.7633	13.8623	9.97191	11	1000000001
9.54972	9.1394	18.4852	12	1000000000
15.7784	13.826	9.9474	12	1000000001
9.51951	9.19314	18.4513	13	1000000000
15.7318	13.8773	9.99302	13	1000000001
9.50544	9.1352	18.5479	14	1000000000
15.7803	13.8643	10.018	14	1000000001
9.51822	9.18819	18.4833	15	1000000000
15.7208	13.8671	10.0312	15	1000000001
9.54127	9.15824	18.4296	16	1000000000
15.7574	13.8594	10.0236	16	1000000001
9.52144	9.16896	18.5332	17	1000000000
15.7373	13.8546	10.1073	17	1000000001
9.48795	9.17917	18.5963	18	1000000000
15.7492	13.8671	10.098	18	1000000001
9.48071	9.10991	18.4481	19	1000000000
15.7097	13.8034	9.98095	19	1000000001
9.46497	9.11003	18.6346	20	1000000000
15.7709	13.8825	10.0323	20	1000000001
9.3944	9.07011	18.5815	21	1000000000
15.8401	13.9314	9.89711	21	1000000001
9.44986	9.08401	18.6004	22	1000000000
15.7666	13.881	10.0467	22	1000000001
9.49032	9.10312	18.5739	23	1000000000
15.8197	13.8545	9.97231	23	1000000001
9.45933	9.08419	18.5546	24	1000000000
15.8065	13.865	10.0088	24	1000000001
9.51856	9.15531	18.4097	25	1000000000
15.7156	13.8383	10.0422	25	1000000001
9.50428	9.15026	18.5889	26	1000000000
15.7685	13.8514	10.0359	26	1000000001
9.47668	9.1663	18.5394	27	1000000000
15.7273	13.8768	10.0542	27	1000000001
9.50004	9.1682	18.5023	28	1000000000
15.7159	13.8593	10.0654	28	1000000001
9.52043	9.16749	18.5023	29	1000000000
15.7256	13.8368	10.044	29	1000000001
9.47998	9.18199	18.528	30	1000000000
15.7698	13.9013	10.012	30	1000000001
9.48631	9.15051	18.5078	31	1000000000
15.7629	13.8603	9.96445	31	1000000001
9.52669	9.15128	18.5062	32	1000000000
15.7699	13.8686	10.0111	32	1000000001
9.50387	9.13206	18.5154	33	1000000000
15.7637	13.8566	10.0233	33	1000000001
9.50107	9.14711	18.6043	34	1000000000
15.7732	13.8501	10.0714	34	1000000001
9.45141	9.13374	18.5348	35	1000000000
15.7512	13.9287	10.0179	35	1000000001
9.5	9.13964	18.4987	36	1000000000
15.7931	13.8264	9.96239	36	1000000001
9.47694	9.10377	18.5536	37	1000000000
15.8121	13.8499	9.95423	37	1000000001
9.47898	9.06346	18.5052	38	1000000000
15.7788	13.8101	9.94423	38	1000000001
9.50248	9.12154	18.5334	39	1000000000
15.7678	13.8445	9.98027	39	1000000001
9.41547	9.12264	18.6396	40	1000000000
15.8113	13.9321	9.99582	40	1000000001
9.40762	9.09358	18.7215	41	1000000000
15.854	13.9308	9.98735	41	1000000001
9.36964	9.10628	18.5908	42	1000000000
15.8609	14.0257	9.83123	42	1000000001
9.36845	9.0737	18.7031	43	1000000000
15.8871	13.9986	9.81219	43	1000000001
9.34971	9.0297	18.7803	44	1000000000
15.8906	13.95	9.87464	44	1000000001
9.27666	8.98302	18.8009	45	1000000000
15.9369	13.9927	9.7871	45	1000000001
9.33777	9.02547	18.7944	46	1000000000
15.9425	13.9961	9.79779	46	1000000001
9.37649	9.06335	18.7238	47	1000000000
15.8695	13.9482	9.87906	47	1000000001
9.32269	9.04186	18.713	48	1000000000
15.9081	14.0124	9.74298	48	1000000001
9.32502	9.10278	18.7677	49	1000000000
15.9103	14.0748	9.76887	49	1000000001
9.30457	8.97663	18.7345	50	1000000000
16.0052	14.0092	9.62964	50	1000000001
