## Supplementary material for "Adaptive fitness in *APC*-mutant cells requires chromosome rearrangements": Fig1C: apc2cen5.csv

17.0124	7.07464	9.05753	1	1000000000
11.459	16.8531	15.0656	1	1000000001
17.0766	7.10023	9.07825	2	1000000000
11.4625	16.9716	15.1359	2	1000000001
17.094	7.07158	9.05857	3	1000000000
11.474	16.9727	15.1336	3	1000000001
17.1111	7.05136	9.08829	4	1000000000
11.5038	16.9263	15.2066	4	1000000001
17.1297	7.05608	9.12379	5	1000000000
11.4135	17.0152	15.2782	5	1000000001
17.1167	7.11641	9.18044	6	1000000000
11.5097	16.9352	15.2203	6	1000000001
17.0605	7.14125	9.12766	7	1000000000
11.4535	17.0269	15.1461	7	1000000001
17.0812	7.16342	9.16545	8	1000000000
11.5154	16.9421	15.2125	8	1000000001
17.0573	7.18201	9.10888	9	1000000000
11.4478	16.9542	15.176	9	1000000001
17.1021	7.12088	9.15613	10	1000000000
11.4596	16.9799	15.2402	10	1000000001
17.096	7.1363	9.19425	11	1000000000
11.5073	16.918	15.2291	11	1000000001
17.0633	7.12712	9.20404	12	1000000000
11.4703	16.8938	15.1845	12	1000000001
17.052	7.11736	9.17624	13	1000000000
11.4795	16.9637	15.1729	13	1000000001
17.0184	7.24032	9.18414	14	1000000000
11.5533	16.8715	15.0843	14	1000000001
17.0554	7.20225	9.17705	15	1000000000
11.5296	16.8983	15.1507	15	1000000001
16.9947	7.13038	9.1667	16	1000000000
11.494	16.8895	15.143	16	1000000001
17.0713	7.17958	9.19904	17	1000000000
11.5099	16.91	15.1679	17	1000000001
17.0934	7.10406	9.13672	18	1000000000
11.5183	16.883	15.1723	18	1000000001
17.0655	7.0933	9.21228	19	1000000000
11.5032	16.8717	15.2287	19	1000000001
17.0554	7.0878	9.16013	20	1000000000
11.4651	16.9653	15.1819	20	1000000001
17.1088	7.07944	9.15863	21	1000000000
11.5401	16.8906	15.1706	21	1000000001
17.0346	7.20685	9.2066	22	1000000000
11.5051	16.9569	15.1501	22	1000000001
17.0894	7.11698	9.13444	23	1000000000
11.4952	16.9318	15.143	23	1000000001
17.1554	7.07621	9.14086	24	1000000000
11.5529	16.9846	15.2304	24	1000000001
17.0322	7.21304	9.23471	25	1000000000
11.5078	16.8728	15.1939	25	1000000001
17.0161	7.11868	9.19873	26	1000000000
11.482	16.8782	15.2453	26	1000000001
17.1117	7.0827	9.16015	27	1000000000
11.5214	16.9194	15.2053	27	1000000001
17.0692	7.01952	9.07032	28	1000000000
11.4317	17.007	15.2199	28	1000000001
17.0656	7.07571	9.0827	29	1000000000
11.4275	16.9858	15.1822	29	1000000001
17.0248	7.18412	9.1528	30	1000000000
11.532	16.857	15.0842	30	1000000001
17.0965	7.12411	9.12395	31	1000000000
11.4892	16.918	15.1468	31	1000000001
17.1013	7.06566	9.15108	32	1000000000
11.5015	16.9467	15.2164	32	1000000001
17.1071	7.06767	9.14131	33	1000000000
11.4961	16.9679	15.2104	33	1000000001
17.1067	7.11419	9.03457	34	1000000000
11.5111	16.9362	15.0966	34	1000000001
17.0641	7.23147	9.17138	35	1000000000
11.5831	16.8542	15.0908	35	1000000001
17.0414	7.19056	9.21211	36	1000000000
11.5364	16.8391	15.1563	36	1000000001
17.1149	7.02973	9.06845	37	1000000000
11.4704	16.9636	15.141	37	1000000001
17.1292	7.06841	9.11708	38	1000000000
11.5058	16.9257	15.1618	38	1000000001
17.1057	7.13023	9.19531	39	1000000000
11.5443	16.9531	15.2384	39	1000000001
17.0648	7.10239	9.08937	40	1000000000
11.5272	16.8652	15.1029	40	1000000001
17.1146	7.09872	9.1173	41	1000000000
11.4965	16.9636	15.1578	41	1000000001
17.1145	7.04281	9.10587	42	1000000000
11.5102	16.9029	15.1656	42	1000000001
17.0702	7.10521	9.11972	43	1000000000
11.4658	16.9469	15.2026	43	1000000001
17.011	7.15799	9.17404	44	1000000000
11.5094	16.8666	15.133	44	1000000001
17.0924	7.15739	9.19293	45	1000000000
11.5092	16.9561	15.2251	45	1000000001
16.9931	7.21337	9.16523	46	1000000000
11.5094	16.8243	15.0841	46	1000000001
17.1049	7.15145	9.19958	47	1000000000
11.5147	16.9115	15.1971	47	1000000001
17.006	7.16452	9.24368	48	1000000000
11.5113	16.8232	15.1759	48	1000000001
17.084	7.12256	9.1807	49	1000000000
11.5469	16.9166	15.1434	49	1000000001
17.0668	7.10937	9.2238	50	1000000000
11.5394	16.8685	15.2073	50	1000000001
