## Supplementary material for "Adaptive fitness in *APC*-mutant cells requires chromosome rearrangements": Fig1C: apc1cen1.csv

Position
====================
Position X	Position Y	Position Z	Unit	Category	Collection	Time	TrackID	ID
6.87139	15.542	15.9499	um	Spot	Position	1	1000000000	0
16.8259	13.8314	9.56766	um	Spot	Position	1	1000000001	75
6.98294	15.5953	15.9965	um	Spot	Position	2	1000000000	1
16.9009	13.8887	9.6423	um	Spot	Position	2	1000000001	76
6.8786	15.6286	16.1279	um	Spot	Position	3	1000000000	2
16.8935	13.9109	9.70339	um	Spot	Position	3	1000000001	77
6.90044	15.6072	16.0845	um	Spot	Position	4	1000000000	3
16.9685	13.8914	9.62493	um	Spot	Position	4	1000000001	78
6.86237	15.5879	16.1055	um	Spot	Position	5	1000000000	4
16.9196	13.8523	9.64826	um	Spot	Position	5	1000000001	79
6.82122	15.6126	16.0911	um	Spot	Position	6	1000000000	5
17.0082	13.8539	9.55652	um	Spot	Position	6	1000000001	80
6.77843	15.5902	16.2335	um	Spot	Position	7	1000000000	6
16.9828	13.8214	9.68752	um	Spot	Position	7	1000000001	81
6.83676	15.6197	16.0929	um	Spot	Position	8	1000000000	7
16.892	13.8542	9.64756	um	Spot	Position	8	1000000001	82
6.89336	15.5596	16.0971	um	Spot	Position	9	1000000000	8
16.8898	13.83	9.67513	um	Spot	Position	9	1000000001	83
6.85326	15.6023	16.0895	um	Spot	Position	10	1000000000	9
16.8734	13.8717	9.67418	um	Spot	Position	10	1000000001	84
6.84486	15.6064	16.1607	um	Spot	Position	11	1000000000	10
16.9141	13.8804	9.69068	um	Spot	Position	11	1000000001	85
6.90727	15.6021	16.0748	um	Spot	Position	12	1000000000	11
16.893	13.9155	9.65409	um	Spot	Position	12	1000000001	86
6.92906	15.6289	16.0413	um	Spot	Position	13	1000000000	12
16.9113	13.9148	9.64862	um	Spot	Position	13	1000000001	87
6.91757	15.6228	16.0457	um	Spot	Position	14	1000000000	13
16.9177	13.8878	9.66847	um	Spot	Position	14	1000000001	88
6.88553	15.5703	16.062	um	Spot	Position	15	1000000000	14
16.9236	13.8533	9.65504	um	Spot	Position	15	1000000001	89
6.89404	15.6027	15.9824	um	Spot	Position	16	1000000000	15
16.9431	13.8691	9.57793	um	Spot	Position	16	1000000001	90
6.88892	15.5781	16.0958	um	Spot	Position	17	1000000000	16
16.8687	13.8659	9.71173	um	Spot	Position	17	1000000001	91
6.85735	15.6236	16.0187	um	Spot	Position	18	1000000000	17
16.9017	13.8878	9.61677	um	Spot	Position	18	1000000001	92
6.86333	15.6336	16.0682	um	Spot	Position	19	1000000000	18
16.8551	13.9103	9.65765	um	Spot	Position	19	1000000001	93
6.93127	15.5666	16.0336	um	Spot	Position	20	1000000000	19
16.8743	13.8558	9.65319	um	Spot	Position	20	1000000001	94
6.9138	15.5777	16.0855	um	Spot	Position	21	1000000000	20
16.8221	13.8821	9.70539	um	Spot	Position	21	1000000001	95
6.94345	15.605	16.0684	um	Spot	Position	22	1000000000	21
16.7745	13.9069	9.76047	um	Spot	Position	22	1000000001	96
7.03546	15.5484	16.0799	um	Spot	Position	23	1000000000	22
16.8401	13.8658	9.79856	um	Spot	Position	23	1000000001	97
7.03903	15.5789	15.9771	um	Spot	Position	24	1000000000	23
16.839	13.9019	9.71398	um	Spot	Position	24	1000000001	98
7.03796	15.558	16.0634	um	Spot	Position	25	1000000000	24
16.7804	13.8987	9.81207	um	Spot	Position	25	1000000001	99
7.03027	15.5686	15.9889	um	Spot	Position	26	1000000000	25
16.7872	13.8822	9.68516	um	Spot	Position	26	1000000001	100
7.01861	15.5574	15.9824	um	Spot	Position	27	1000000000	26
16.7559	13.8804	9.76396	um	Spot	Position	27	1000000001	101
7.04209	15.5446	15.9494	um	Spot	Position	28	1000000000	27
16.7584	13.8905	9.69417	um	Spot	Position	28	1000000001	102
7.04849	15.5704	15.9282	um	Spot	Position	29	1000000000	28
16.8073	13.8936	9.70194	um	Spot	Position	29	1000000001	103
7.0504	15.5572	15.9502	um	Spot	Position	30	1000000000	29
16.7355	13.9037	9.74139	um	Spot	Position	30	1000000001	104
7.06457	15.5942	15.9304	um	Spot	Position	31	1000000000	30
16.7098	13.9126	9.7684	um	Spot	Position	31	1000000001	105
7.11083	15.5662	15.937	um	Spot	Position	32	1000000000	31
16.6854	13.9323	9.78159	um	Spot	Position	32	1000000001	106
7.05825	15.5253	15.903	um	Spot	Position	33	1000000000	32
16.6714	13.9257	9.69943	um	Spot	Position	33	1000000001	107
7.01503	15.5815	15.9256	um	Spot	Position	34	1000000000	33
16.7135	13.9326	9.69493	um	Spot	Position	34	1000000001	108
7.00717	15.573	15.9421	um	Spot	Position	35	1000000000	34
16.787	13.9042	9.64177	um	Spot	Position	35	1000000001	109
6.92141	15.6163	15.9251	um	Spot	Position	36	1000000000	35
16.7125	13.9139	9.66706	um	Spot	Position	36	1000000001	110
7.00405	15.5643	15.9491	um	Spot	Position	37	1000000000	36
16.723	13.8691	9.71928	um	Spot	Position	37	1000000001	111
7.09916	15.5444	15.9657	um	Spot	Position	38	1000000000	37
16.7694	13.902	9.75028	um	Spot	Position	38	1000000001	112
7.02193	15.5892	15.9965	um	Spot	Position	39	1000000000	38
16.7452	13.9215	9.77127	um	Spot	Position	39	1000000001	113
6.97875	15.6258	16.0104	um	Spot	Position	40	1000000000	39
16.8094	13.9169	9.76899	um	Spot	Position	40	1000000001	114
6.99822	15.6304	15.9455	um	Spot	Position	41	1000000000	40
16.8329	13.9102	9.70238	um	Spot	Position	41	1000000001	115
6.99663	15.5873	15.9345	um	Spot	Position	42	1000000000	41
16.7677	13.905	9.6727	um	Spot	Position	42	1000000001	116
7.03206	15.5782	15.9921	um	Spot	Position	43	1000000000	42
16.8014	13.9229	9.75116	um	Spot	Position	43	1000000001	117
7.0425	15.5898	16.038	um	Spot	Position	44	1000000000	43
16.8105	13.8885	9.74457	um	Spot	Position	44	1000000001	118
6.94803	15.5474	16.0542	um	Spot	Position	45	1000000000	44
16.8217	13.8712	9.7407	um	Spot	Position	45	1000000001	119
7.02388	15.5991	15.972	um	Spot	Position	46	1000000000	45
16.8071	13.8998	9.68422	um	Spot	Position	46	1000000001	120
7.04276	15.6012	15.9878	um	Spot	Position	47	1000000000	46
16.8247	13.9129	9.73353	um	Spot	Position	47	1000000001	121
7.03946	15.5436	15.9696	um	Spot	Position	48	1000000000	47
16.796	13.845	9.69617	um	Spot	Position	48	1000000001	122
6.999	15.6071	15.975	um	Spot	Position	49	1000000000	48
16.818	13.9139	9.69046	um	Spot	Position	49	1000000001	123
6.99031	15.5978	15.9394	um	Spot	Position	50	1000000000	49
16.7692	13.9182	9.67547	um	Spot	Position	50	1000000001	124
7.00174	15.619	16.0203	um	Spot	Position	51	1000000000	50
16.8657	13.8891	9.70851	um	Spot	Position	51	1000000001	125
7.00988	15.5359	15.951	um	Spot	Position	52	1000000000	51
16.8138	13.8432	9.67062	um	Spot	Position	52	1000000001	126
7.03245	15.5472	16.0909	um	Spot	Position	53	1000000000	52
16.8689	13.8933	9.77071	um	Spot	Position	53	1000000001	127
6.97699	15.4965	16.0866	um	Spot	Position	54	1000000000	53
16.7806	13.8852	9.79644	um	Spot	Position	54	1000000001	128
6.95432	15.5635	16.0278	um	Spot	Position	55	1000000000	54
16.8029	13.8855	9.70871	um	Spot	Position	55	1000000001	129
6.96984	15.5591	16.0181	um	Spot	Position	56	1000000000	55
16.722	13.8619	9.76373	um	Spot	Position	56	1000000001	130
7.00924	15.5602	16.029	um	Spot	Position	57	1000000000	56
16.8144	13.8552	9.74263	um	Spot	Position	57	1000000001	131
6.97342	15.5344	16.0619	um	Spot	Position	58	1000000000	57
16.7984	13.8908	9.73372	um	Spot	Position	58	1000000001	132
6.90883	15.5721	16.0486	um	Spot	Position	59	1000000000	58
16.7684	13.8743	9.71289	um	Spot	Position	59	1000000001	133
6.98166	15.6006	16.0045	um	Spot	Position	60	1000000000	59
16.793	13.9016	9.71812	um	Spot	Position	60	1000000001	134
6.9825	15.6247	15.968	um	Spot	Position	61	1000000000	60
16.8227	13.9207	9.68097	um	Spot	Position	61	1000000001	135
7.03778	15.6357	16.012	um	Spot	Position	62	1000000000	61
16.7999	13.8782	9.70953	um	Spot	Position	62	1000000001	136
7.02881	15.5627	16.0329	um	Spot	Position	63	1000000000	62
16.7646	13.8686	9.75794	um	Spot	Position	63	1000000001	137
6.97854	15.5769	16.0196	um	Spot	Position	64	1000000000	63
16.8183	13.894	9.78648	um	Spot	Position	64	1000000001	138
7.02685	15.5676	16.0163	um	Spot	Position	65	1000000000	64
16.8065	13.883	9.73204	um	Spot	Position	65	1000000001	139
7.0073	15.6302	16.0181	um	Spot	Position	66	1000000000	65
16.8291	13.8689	9.76022	um	Spot	Position	66	1000000001	140
6.96314	15.5535	16.0126	um	Spot	Position	67	1000000000	66
16.7833	13.8669	9.7393	um	Spot	Position	67	1000000001	141
7.03508	15.6219	16.0218	um	Spot	Position	68	1000000000	67
16.7718	13.9594	9.75826	um	Spot	Position	68	1000000001	142
6.99123	15.5632	15.9802	um	Spot	Position	69	1000000000	68
16.7842	13.8905	9.68876	um	Spot	Position	69	1000000001	143
6.92736	15.6274	16.0498	um	Spot	Position	70	1000000000	69
16.869	13.9236	9.66939	um	Spot	Position	70	1000000001	144
6.97116	15.6099	15.9727	um	Spot	Position	71	1000000000	70
16.8815	13.8779	9.63709	um	Spot	Position	71	1000000001	145
6.93461	15.5841	16.0153	um	Spot	Position	72	1000000000	71
16.8829	13.8428	9.64091	um	Spot	Position	72	1000000001	146
6.90531	15.5742	15.9724	um	Spot	Position	73	1000000000	72
16.9222	13.8254	9.5748	um	Spot	Position	73	1000000001	147
6.82968	15.5735	16.0921	um	Spot	Position	74	1000000000	73
16.8961	13.8438	9.62835	um	Spot	Position	74	1000000001	148
6.88351	15.5575	16.106	um	Spot	Position	75	1000000000	74
16.9509	13.8796	9.62948	um	Spot	Position	75	1000000001	149
