## Supplementary material for "Adaptive fitness in *APC*-mutant cells requires chromosome rearrangements": Fig1C: apc1cen2.csv

Position
====================
Position X	Position Y	Position Z	Unit	Category	Collection	Time	TrackID	ID
13.8031	21.0258	13.9454	um	Spot	Position	1	1000000000	0
11.1414	8.26244	12.2103	um	Spot	Position	1	1000000001	75
13.8207	21.0058	14.0548	um	Spot	Position	2	1000000000	1
11.1387	8.36511	12.3196	um	Spot	Position	2	1000000001	76
13.8546	20.9611	14.0276	um	Spot	Position	3	1000000000	2
11.2136	8.42367	12.3096	um	Spot	Position	3	1000000001	77
13.7996	20.9432	14.0581	um	Spot	Position	4	1000000000	3
11.1742	8.4244	12.347	um	Spot	Position	4	1000000001	78
13.8018	20.9017	14.0412	um	Spot	Position	5	1000000000	4
11.1913	8.44363	12.3421	um	Spot	Position	5	1000000001	79
13.8248	20.9184	14.0376	um	Spot	Position	6	1000000000	5
11.2164	8.4454	12.3438	um	Spot	Position	6	1000000001	80
13.8297	21.0075	14.0516	um	Spot	Position	7	1000000000	6
11.2012	8.40667	12.3323	um	Spot	Position	7	1000000001	81
13.8358	21.0188	14.0509	um	Spot	Position	8	1000000000	7
11.2049	8.44669	12.3283	um	Spot	Position	8	1000000001	82
13.8531	21.0184	14.076	um	Spot	Position	9	1000000000	8
11.2008	8.40274	12.3501	um	Spot	Position	9	1000000001	83
13.809	20.9806	13.9834	um	Spot	Position	10	1000000000	9
11.1714	8.4147	12.2665	um	Spot	Position	10	1000000001	84
13.7728	20.9206	14.0565	um	Spot	Position	11	1000000000	10
11.1663	8.47636	12.3649	um	Spot	Position	11	1000000001	85
13.7921	20.9016	13.9518	um	Spot	Position	12	1000000000	11
11.1915	8.53314	12.2824	um	Spot	Position	12	1000000001	86
13.841	20.9295	14.1155	um	Spot	Position	13	1000000000	12
11.2146	8.47097	12.4554	um	Spot	Position	13	1000000001	87
13.8519	20.9255	14.0144	um	Spot	Position	14	1000000000	13
11.2384	8.45679	12.2984	um	Spot	Position	14	1000000001	88
13.8764	20.8666	14.0767	um	Spot	Position	15	1000000000	14
11.226	8.4855	12.3801	um	Spot	Position	15	1000000001	89
13.8958	20.8965	14.041	um	Spot	Position	16	1000000000	15
11.237	8.49988	12.3671	um	Spot	Position	16	1000000001	90
13.8079	20.9403	14.011	um	Spot	Position	17	1000000000	16
11.1725	8.44612	12.3405	um	Spot	Position	17	1000000001	91
13.8562	20.979	14.0336	um	Spot	Position	18	1000000000	17
11.2202	8.39704	12.3161	um	Spot	Position	18	1000000001	92
13.8574	20.9911	14.0608	um	Spot	Position	19	1000000000	18
11.1824	8.39029	12.3382	um	Spot	Position	19	1000000001	93
13.8284	20.9917	14.149	um	Spot	Position	20	1000000000	19
11.2382	8.41339	12.472	um	Spot	Position	20	1000000001	94
13.7946	21.0318	13.9675	um	Spot	Position	21	1000000000	20
11.1684	8.38837	12.2603	um	Spot	Position	21	1000000001	95
13.8067	21.0488	13.9913	um	Spot	Position	22	1000000000	21
11.2032	8.42924	12.2524	um	Spot	Position	22	1000000001	96
13.8486	20.9667	14.0405	um	Spot	Position	23	1000000000	22
11.218	8.40479	12.2906	um	Spot	Position	23	1000000001	97
13.8275	21.0226	13.9774	um	Spot	Position	24	1000000000	23
11.2018	8.45721	12.2671	um	Spot	Position	24	1000000001	98
13.8632	20.9996	14.0731	um	Spot	Position	25	1000000000	24
11.2162	8.41285	12.3251	um	Spot	Position	25	1000000001	99
13.8602	20.9842	14.0408	um	Spot	Position	26	1000000000	25
11.2232	8.40148	12.3203	um	Spot	Position	26	1000000001	100
13.8371	21.0006	14.041	um	Spot	Position	27	1000000000	26
11.2287	8.47707	12.3376	um	Spot	Position	27	1000000001	101
13.828	20.9672	14.0491	um	Spot	Position	28	1000000000	27
11.2126	8.38473	12.3205	um	Spot	Position	28	1000000001	102
13.7985	20.9886	14.029	um	Spot	Position	29	1000000000	28
11.2011	8.38834	12.3153	um	Spot	Position	29	1000000001	103
13.8219	20.9133	14.0718	um	Spot	Position	30	1000000000	29
11.2242	8.44086	12.3604	um	Spot	Position	30	1000000001	104
13.8103	20.9675	14.0067	um	Spot	Position	31	1000000000	30
11.2103	8.50071	12.3066	um	Spot	Position	31	1000000001	105
13.8254	20.9917	14.0606	um	Spot	Position	32	1000000000	31
11.1942	8.49569	12.3416	um	Spot	Position	32	1000000001	106
13.8314	20.9901	14.0202	um	Spot	Position	33	1000000000	32
11.2027	8.37747	12.3066	um	Spot	Position	33	1000000001	107
13.8715	21.028	14.0669	um	Spot	Position	34	1000000000	33
11.254	8.3701	12.3814	um	Spot	Position	34	1000000001	108
13.8233	21.0029	13.9839	um	Spot	Position	35	1000000000	34
11.1898	8.44076	12.3106	um	Spot	Position	35	1000000001	109
13.8286	20.9949	14.0205	um	Spot	Position	36	1000000000	35
11.1724	8.47091	12.36	um	Spot	Position	36	1000000001	110
13.817	21.0182	14.0878	um	Spot	Position	37	1000000000	36
11.2067	8.46387	12.389	um	Spot	Position	37	1000000001	111
13.8023	20.9463	14.0237	um	Spot	Position	38	1000000000	37
11.2075	8.46795	12.3126	um	Spot	Position	38	1000000001	112
13.8205	20.9186	14.0433	um	Spot	Position	39	1000000000	38
11.2539	8.54624	12.348	um	Spot	Position	39	1000000001	113
13.8433	20.8508	14.0173	um	Spot	Position	40	1000000000	39
11.2413	8.53437	12.3439	um	Spot	Position	40	1000000001	114
13.8205	20.8277	13.9866	um	Spot	Position	41	1000000000	40
11.2195	8.54251	12.2997	um	Spot	Position	41	1000000001	115
13.8366	20.8096	14.0356	um	Spot	Position	42	1000000000	41
11.2476	8.52341	12.3887	um	Spot	Position	42	1000000001	116
13.7775	20.8429	13.98	um	Spot	Position	43	1000000000	42
11.1989	8.56988	12.3241	um	Spot	Position	43	1000000001	117
13.7842	20.8425	14.0022	um	Spot	Position	44	1000000000	43
11.2261	8.51585	12.3245	um	Spot	Position	44	1000000001	118
13.7354	20.891	14.0527	um	Spot	Position	45	1000000000	44
11.1927	8.56977	12.3844	um	Spot	Position	45	1000000001	119
13.7757	20.8018	13.9781	um	Spot	Position	46	1000000000	45
11.214	8.52523	12.3063	um	Spot	Position	46	1000000001	120
13.7502	20.8168	14.1135	um	Spot	Position	47	1000000000	46
11.2165	8.58585	12.4438	um	Spot	Position	47	1000000001	121
13.7875	20.8643	14.0325	um	Spot	Position	48	1000000000	47
11.2269	8.57556	12.3565	um	Spot	Position	48	1000000001	122
13.7908	20.8454	14.0532	um	Spot	Position	49	1000000000	48
11.2335	8.60346	12.3718	um	Spot	Position	49	1000000001	123
13.7888	20.809	13.9873	um	Spot	Position	50	1000000000	49
11.274	8.59922	12.3296	um	Spot	Position	50	1000000001	124
13.8501	20.8927	14.0307	um	Spot	Position	51	1000000000	50
11.2312	8.61057	12.37	um	Spot	Position	51	1000000001	125
13.7552	20.8023	13.9943	um	Spot	Position	52	1000000000	51
11.2273	8.58524	12.3395	um	Spot	Position	52	1000000001	126
13.7806	20.8702	13.9527	um	Spot	Position	53	1000000000	52
11.2224	8.55836	12.2802	um	Spot	Position	53	1000000001	127
13.8236	20.8543	14.0247	um	Spot	Position	54	1000000000	53
11.2627	8.65195	12.3445	um	Spot	Position	54	1000000001	128
13.747	20.783	13.9956	um	Spot	Position	55	1000000000	54
11.2049	8.65105	12.3019	um	Spot	Position	55	1000000001	129
13.8131	20.7824	14.1072	um	Spot	Position	56	1000000000	55
11.3023	8.67965	12.4674	um	Spot	Position	56	1000000001	130
13.7714	20.8177	13.9986	um	Spot	Position	57	1000000000	56
11.2057	8.57354	12.3119	um	Spot	Position	57	1000000001	131
13.789	20.7938	14.0363	um	Spot	Position	58	1000000000	57
11.2368	8.54554	12.3744	um	Spot	Position	58	1000000001	132
13.8099	20.8435	14.0376	um	Spot	Position	59	1000000000	58
11.2593	8.64848	12.3534	um	Spot	Position	59	1000000001	133
13.7796	20.7863	14.0036	um	Spot	Position	60	1000000000	59
11.2562	8.59885	12.3521	um	Spot	Position	60	1000000001	134
13.8041	20.7938	14.0463	um	Spot	Position	61	1000000000	60
11.263	8.58179	12.3916	um	Spot	Position	61	1000000001	135
13.8048	20.8575	14.0415	um	Spot	Position	62	1000000000	61
11.2254	8.62866	12.3984	um	Spot	Position	62	1000000001	136
13.7866	20.8227	14.0931	um	Spot	Position	63	1000000000	62
11.2103	8.53769	12.4338	um	Spot	Position	63	1000000001	137
13.8082	20.8761	14.0347	um	Spot	Position	64	1000000000	63
11.2397	8.58792	12.3938	um	Spot	Position	64	1000000001	138
13.7879	20.8059	14.1014	um	Spot	Position	65	1000000000	64
11.245	8.63338	12.4407	um	Spot	Position	65	1000000001	139
13.8254	20.8717	13.9994	um	Spot	Position	66	1000000000	65
11.2548	8.57043	12.3537	um	Spot	Position	66	1000000001	140
13.8464	20.822	14.0092	um	Spot	Position	67	1000000000	66
11.2416	8.47739	12.3262	um	Spot	Position	67	1000000001	141
13.8168	20.8361	13.9631	um	Spot	Position	68	1000000000	67
11.2471	8.61667	12.3095	um	Spot	Position	68	1000000001	142
13.7811	20.7814	14.0377	um	Spot	Position	69	1000000000	68
11.2245	8.62517	12.3851	um	Spot	Position	69	1000000001	143
13.7845	20.8002	14.0139	um	Spot	Position	70	1000000000	69
11.2238	8.61421	12.3177	um	Spot	Position	70	1000000001	144
13.777	20.8156	13.9838	um	Spot	Position	71	1000000000	70
11.2314	8.61857	12.3151	um	Spot	Position	71	1000000001	145
13.8	20.7644	14.0349	um	Spot	Position	72	1000000000	71
11.2822	8.63139	12.3567	um	Spot	Position	72	1000000001	146
13.8145	20.7404	13.9844	um	Spot	Position	73	1000000000	72
11.3016	8.63861	12.3208	um	Spot	Position	73	1000000001	147
13.8014	20.8041	14.0747	um	Spot	Position	74	1000000000	73
11.2881	8.59578	12.4558	um	Spot	Position	74	1000000001	148
13.764	20.8098	14.0148	um	Spot	Position	75	1000000000	74
11.2456	8.5908	12.3485	um	Spot	Position	75	1000000001	149
