## Supplementary material for "Adaptive fitness in *APC*-mutant cells requires chromosome rearrangements": Fig1C: apc1cen3.csv

Position
====================
Position X	Position Y	Position Z	Unit	Category	Collection	Time	TrackID	ID
8.13655	18.8126	17.3459	um	Spot	Position	1	1000000000	0
18.4019	12.3758	10.4385	um	Spot	Position	1	1000000001	75
8.18519	18.8503	17.4856	um	Spot	Position	2	1000000000	1
18.441	12.4581	10.6203	um	Spot	Position	2	1000000001	76
8.18775	18.9104	17.4962	um	Spot	Position	3	1000000000	2
18.4263	12.4771	10.5944	um	Spot	Position	3	1000000001	77
8.16356	18.8513	17.4707	um	Spot	Position	4	1000000000	3
18.4524	12.4137	10.5387	um	Spot	Position	4	1000000001	78
8.16778	18.8273	17.5013	um	Spot	Position	5	1000000000	4
18.4537	12.3877	10.5891	um	Spot	Position	5	1000000001	79
8.25303	18.8365	17.4067	um	Spot	Position	6	1000000000	5
18.4773	12.4334	10.5279	um	Spot	Position	6	1000000001	80
8.17063	18.8326	17.4374	um	Spot	Position	7	1000000000	6
18.4028	12.4402	10.5281	um	Spot	Position	7	1000000001	81
8.1555	18.8522	17.427	um	Spot	Position	8	1000000000	7
18.4459	12.3975	10.5323	um	Spot	Position	8	1000000001	82
8.132	18.8366	17.3951	um	Spot	Position	9	1000000000	8
18.4504	12.3736	10.4522	um	Spot	Position	9	1000000001	83
8.13637	18.8929	17.4742	um	Spot	Position	10	1000000000	9
18.4368	12.4468	10.528	um	Spot	Position	10	1000000001	84
8.22067	18.8491	17.446	um	Spot	Position	11	1000000000	10
18.4543	12.4275	10.5586	um	Spot	Position	11	1000000001	85
8.15867	18.8855	17.489	um	Spot	Position	12	1000000000	11
18.4663	12.4234	10.554	um	Spot	Position	12	1000000001	86
8.12716	18.8998	17.4973	um	Spot	Position	13	1000000000	12
18.5039	12.3819	10.5286	um	Spot	Position	13	1000000001	87
8.14409	18.8751	17.4984	um	Spot	Position	14	1000000000	13
18.5007	12.3624	10.537	um	Spot	Position	14	1000000001	88
8.17854	18.8555	17.496	um	Spot	Position	15	1000000000	14
18.4593	12.4806	10.6101	um	Spot	Position	15	1000000001	89
8.26205	18.8699	17.3633	um	Spot	Position	16	1000000000	15
18.4078	12.4722	10.5297	um	Spot	Position	16	1000000001	90
8.25617	18.8447	17.411	um	Spot	Position	17	1000000000	16
18.3801	12.4954	10.6174	um	Spot	Position	17	1000000001	91
8.23219	18.8203	17.4916	um	Spot	Position	18	1000000000	17
18.4048	12.421	10.6434	um	Spot	Position	18	1000000001	92
8.27205	18.812	17.3588	um	Spot	Position	19	1000000000	18
18.416	12.4631	10.5335	um	Spot	Position	19	1000000001	93
8.18663	18.8218	17.3472	um	Spot	Position	20	1000000000	19
18.385	12.4445	10.4842	um	Spot	Position	20	1000000001	94
8.20458	18.8793	17.3986	um	Spot	Position	21	1000000000	20
18.4456	12.4592	10.4972	um	Spot	Position	21	1000000001	95
8.21212	18.8439	17.4165	um	Spot	Position	22	1000000000	21
18.381	12.4584	10.5412	um	Spot	Position	22	1000000001	96
8.20261	18.8421	17.4398	um	Spot	Position	23	1000000000	22
18.397	12.4548	10.5682	um	Spot	Position	23	1000000001	97
8.25274	18.8424	17.4062	um	Spot	Position	24	1000000000	23
18.4048	12.4585	10.568	um	Spot	Position	24	1000000001	98
8.2354	18.885	17.4085	um	Spot	Position	25	1000000000	24
18.4022	12.4863	10.5532	um	Spot	Position	25	1000000001	99
8.22596	18.8318	17.4559	um	Spot	Position	26	1000000000	25
18.441	12.4192	10.5639	um	Spot	Position	26	1000000001	100
8.21468	18.869	17.4631	um	Spot	Position	27	1000000000	26
18.4014	12.4929	10.611	um	Spot	Position	27	1000000001	101
8.2467	18.8558	17.4106	um	Spot	Position	28	1000000000	27
18.4198	12.502	10.5596	um	Spot	Position	28	1000000001	102
8.18345	18.8549	17.4884	um	Spot	Position	29	1000000000	28
18.4741	12.4102	10.5634	um	Spot	Position	29	1000000001	103
8.17467	18.8411	17.4041	um	Spot	Position	30	1000000000	29
18.4887	12.3461	10.46	um	Spot	Position	30	1000000001	104
8.16228	18.8821	17.5194	um	Spot	Position	31	1000000000	30
18.4693	12.451	10.5896	um	Spot	Position	31	1000000001	105
8.18812	18.8824	17.4929	um	Spot	Position	32	1000000000	31
18.4006	12.4752	10.6205	um	Spot	Position	32	1000000001	106
8.13124	18.8314	17.3534	um	Spot	Position	33	1000000000	32
18.4294	12.4431	10.4969	um	Spot	Position	33	1000000001	107
8.15437	18.8751	17.4859	um	Spot	Position	34	1000000000	33
18.3998	12.4309	10.5637	um	Spot	Position	34	1000000001	108
8.11381	18.8859	17.5053	um	Spot	Position	35	1000000000	34
18.4707	12.3923	10.541	um	Spot	Position	35	1000000001	109
8.11578	18.8849	17.5539	um	Spot	Position	36	1000000000	35
18.5095	12.3833	10.5717	um	Spot	Position	36	1000000001	110
8.12518	18.8746	17.4859	um	Spot	Position	37	1000000000	36
18.451	12.403	10.5524	um	Spot	Position	37	1000000001	111
8.1584	18.8955	17.422	um	Spot	Position	38	1000000000	37
18.5001	12.4371	10.4936	um	Spot	Position	38	1000000001	112
8.09676	18.9214	17.5032	um	Spot	Position	39	1000000000	38
18.471	12.4124	10.4992	um	Spot	Position	39	1000000001	113
8.13029	18.9165	17.5449	um	Spot	Position	40	1000000000	39
18.4932	12.4236	10.5367	um	Spot	Position	40	1000000001	114
8.12296	18.8751	17.5148	um	Spot	Position	41	1000000000	40
18.5382	12.3353	10.5061	um	Spot	Position	41	1000000001	115
8.11477	18.9153	17.5089	um	Spot	Position	42	1000000000	41
18.6012	12.3265	10.4506	um	Spot	Position	42	1000000001	116
8.03863	18.93	17.5696	um	Spot	Position	43	1000000000	42
18.5218	12.3547	10.515	um	Spot	Position	43	1000000001	117
8.00934	18.9167	17.5436	um	Spot	Position	44	1000000000	43
18.5798	12.3077	10.4444	um	Spot	Position	44	1000000001	118
8.01695	18.9523	17.5546	um	Spot	Position	45	1000000000	44
18.6243	12.2991	10.4535	um	Spot	Position	45	1000000001	119
8.04755	18.9417	17.6607	um	Spot	Position	46	1000000000	45
18.6392	12.305	10.5214	um	Spot	Position	46	1000000001	120
8.01541	18.9683	17.5538	um	Spot	Position	47	1000000000	46
18.5924	12.32	10.4455	um	Spot	Position	47	1000000001	121
7.9946	18.9375	17.4975	um	Spot	Position	48	1000000000	47
18.5705	12.3108	10.3672	um	Spot	Position	48	1000000001	122
8.06317	18.994	17.6402	um	Spot	Position	49	1000000000	48
18.6459	12.3492	10.5365	um	Spot	Position	49	1000000001	123
8.02626	18.9797	17.5992	um	Spot	Position	50	1000000000	49
18.6194	12.3137	10.4644	um	Spot	Position	50	1000000001	124
7.98495	18.9701	17.5286	um	Spot	Position	51	1000000000	50
18.6481	12.2955	10.3762	um	Spot	Position	51	1000000001	125
7.98191	18.9262	17.5612	um	Spot	Position	52	1000000000	51
18.6389	12.284	10.4204	um	Spot	Position	52	1000000001	126
7.94085	18.9912	17.5222	um	Spot	Position	53	1000000000	52
18.6662	12.3088	10.3506	um	Spot	Position	53	1000000001	127
7.93651	18.9718	17.5648	um	Spot	Position	54	1000000000	53
18.6092	12.3196	10.3989	um	Spot	Position	54	1000000001	128
7.98768	18.9157	17.5552	um	Spot	Position	55	1000000000	54
18.6126	12.2743	10.4349	um	Spot	Position	55	1000000001	129
7.9773	18.9597	17.5351	um	Spot	Position	56	1000000000	55
18.5776	12.3406	10.4499	um	Spot	Position	56	1000000001	130
8.03308	18.9261	17.5203	um	Spot	Position	57	1000000000	56
18.6078	12.2931	10.3855	um	Spot	Position	57	1000000001	131
7.97287	18.9568	17.5282	um	Spot	Position	58	1000000000	57
18.6319	12.3226	10.3725	um	Spot	Position	58	1000000001	132
7.92915	18.998	17.6564	um	Spot	Position	59	1000000000	58
18.6782	12.3145	10.4815	um	Spot	Position	59	1000000001	133
7.90802	19.0254	17.6525	um	Spot	Position	60	1000000000	59
18.7051	12.2194	10.3433	um	Spot	Position	60	1000000001	134
7.96045	18.9925	17.6431	um	Spot	Position	61	1000000000	60
18.72	12.2488	10.3978	um	Spot	Position	61	1000000001	135
7.99952	19.0474	17.6569	um	Spot	Position	62	1000000000	61
18.696	12.3109	10.4487	um	Spot	Position	62	1000000001	136
7.97012	18.9884	17.6376	um	Spot	Position	63	1000000000	62
18.6462	12.2951	10.4547	um	Spot	Position	63	1000000001	137
7.96392	18.9932	17.6061	um	Spot	Position	64	1000000000	63
18.7276	12.2594	10.3687	um	Spot	Position	64	1000000001	138
7.89569	19.0148	17.6153	um	Spot	Position	65	1000000000	64
18.6567	12.2813	10.3777	um	Spot	Position	65	1000000001	139
7.89439	19.02	17.5117	um	Spot	Position	66	1000000000	65
18.6958	12.2666	10.2808	um	Spot	Position	66	1000000001	140
7.89465	19.0541	17.6537	um	Spot	Position	67	1000000000	66
18.6899	12.2858	10.3722	um	Spot	Position	67	1000000001	141
7.93392	19.0557	17.5989	um	Spot	Position	68	1000000000	67
18.7065	12.2193	10.2972	um	Spot	Position	68	1000000001	142
7.8826	19.068	17.7197	um	Spot	Position	69	1000000000	68
18.698	12.2818	10.44	um	Spot	Position	69	1000000001	143
7.84216	19.0619	17.7251	um	Spot	Position	70	1000000000	69
18.7984	12.1872	10.3332	um	Spot	Position	70	1000000001	144
7.82695	19.0881	17.7049	um	Spot	Position	71	1000000000	70
18.8212	12.2091	10.3317	um	Spot	Position	71	1000000001	145
7.8743	19.0637	17.6367	um	Spot	Position	72	1000000000	71
18.7743	12.2381	10.2975	um	Spot	Position	72	1000000001	146
7.91185	19.0381	17.6923	um	Spot	Position	73	1000000000	72
18.725	12.2345	10.4166	um	Spot	Position	73	1000000001	147
7.9552	18.9838	17.6502	um	Spot	Position	74	1000000000	73
18.7134	12.2502	10.4379	um	Spot	Position	74	1000000001	148
7.95652	19.0055	17.5581	um	Spot	Position	75	1000000000	74
18.7242	12.2161	10.3056	um	Spot	Position	75	1000000001	149
