## Supplementary material for "Adaptive fitness in *APC*-mutant cells requires chromosome rearrangements": Fig1C: apc2cen1.csv

Position
====================
Position X	Position Y	Position Z	Unit	Category	Collection	Time	TrackID	ID
14.1883	20.0409	20.0637	um	Spot	Position	1	1000000000	0
25.0178	13.8009	16.9868	um	Spot	Position	1	1000000001	1
14.3418	20.1037	20.1139	um	Spot	Position	2	1000000000	2
25.059	13.8316	17.1511	um	Spot	Position	2	1000000001	3
14.2588	20.0688	20.1272	um	Spot	Position	3	1000000000	4
24.9448	13.8239	17.091	um	Spot	Position	3	1000000001	5
14.2514	20.0672	20.1425	um	Spot	Position	4	1000000000	6
24.9543	13.84	17.1387	um	Spot	Position	4	1000000001	7
14.2648	20.0925	20.248	um	Spot	Position	5	1000000000	8
25.0613	13.8472	17.1967	um	Spot	Position	5	1000000001	9
14.1909	20.1067	20.1362	um	Spot	Position	6	1000000000	10
25.0738	13.7577	17.0151	um	Spot	Position	6	1000000001	11
14.2076	20.1634	20.1436	um	Spot	Position	7	1000000000	12
25.0511	13.8531	17.0416	um	Spot	Position	7	1000000001	13
14.2959	20.0623	20.0774	um	Spot	Position	8	1000000000	14
24.9806	13.9301	17.0142	um	Spot	Position	8	1000000001	15
14.3372	20.0142	20.1547	um	Spot	Position	9	1000000000	16
24.9578	13.7987	17.1353	um	Spot	Position	9	1000000001	17
14.3558	19.9823	20.1455	um	Spot	Position	10	1000000000	18
24.8444	13.9044	17.0825	um	Spot	Position	10	1000000001	19
14.3416	20.063	20.1214	um	Spot	Position	11	1000000000	20
24.9887	13.8732	17.0784	um	Spot	Position	11	1000000001	21
14.3111	20.0324	20.1056	um	Spot	Position	12	1000000000	22
24.9871	13.8559	17.0741	um	Spot	Position	12	1000000001	23
14.255	20.0571	20.0643	um	Spot	Position	13	1000000000	24
24.9991	13.8485	17.0169	um	Spot	Position	13	1000000001	25
14.2472	20.0684	20.2247	um	Spot	Position	14	1000000000	26
25.0813	13.7818	17.1221	um	Spot	Position	14	1000000001	27
14.177	20.1201	20.1081	um	Spot	Position	15	1000000000	28
25.0011	13.7873	17.0243	um	Spot	Position	15	1000000001	29
14.1396	20.136	20.1524	um	Spot	Position	16	1000000000	30
25.1474	13.7614	17.0703	um	Spot	Position	16	1000000001	31
14.0287	20.1349	20.1686	um	Spot	Position	17	1000000000	32
25.0862	13.7891	17.0424	um	Spot	Position	17	1000000001	33
14.125	20.1655	20.1395	um	Spot	Position	18	1000000000	34
25.1938	13.7372	16.9665	um	Spot	Position	18	1000000001	35
14.2047	20.11	20.2743	um	Spot	Position	19	1000000000	36
25.0724	13.7507	17.0644	um	Spot	Position	19	1000000001	37
14.0855	20.1793	20.2294	um	Spot	Position	20	1000000000	38
25.0918	13.7943	17.0732	um	Spot	Position	20	1000000001	39
14.1193	20.1515	20.2473	um	Spot	Position	21	1000000000	40
25.1293	13.7593	17.0327	um	Spot	Position	21	1000000001	41
14.1457	20.161	20.226	um	Spot	Position	22	1000000000	42
25.1403	13.7738	17.0698	um	Spot	Position	22	1000000001	43
14.1928	20.1499	20.2015	um	Spot	Position	23	1000000000	44
25.0506	13.841	17.0862	um	Spot	Position	23	1000000001	45
14.191	20.1199	20.1721	um	Spot	Position	24	1000000000	46
25.0147	13.7602	17.0848	um	Spot	Position	24	1000000001	47
14.2561	20.0801	20.1311	um	Spot	Position	25	1000000000	48
25.0454	13.711	17.0102	um	Spot	Position	25	1000000001	49
14.21	20.0953	20.0808	um	Spot	Position	26	1000000000	50
25.006	13.7513	17.0796	um	Spot	Position	26	1000000001	51
14.1776	20.1081	20.1278	um	Spot	Position	27	1000000000	52
25.0279	13.7917	17.0565	um	Spot	Position	27	1000000001	53
14.1436	20.1549	20.2535	um	Spot	Position	28	1000000000	54
25.1279	13.779	17.0842	um	Spot	Position	28	1000000001	55
14.0853	20.2089	20.1459	um	Spot	Position	29	1000000000	56
25.1525	13.7563	16.992	um	Spot	Position	29	1000000001	57
14.2143	20.1549	20.2094	um	Spot	Position	30	1000000000	58
25.0691	13.83	17.0328	um	Spot	Position	30	1000000001	59
14.1424	20.1797	20.1554	um	Spot	Position	31	1000000000	60
25.1668	13.8128	17.0341	um	Spot	Position	31	1000000001	61
14.2236	20.1086	20.0547	um	Spot	Position	32	1000000000	62
25.127	13.8371	17.012	um	Spot	Position	32	1000000001	63
14.1275	20.1036	20.1426	um	Spot	Position	33	1000000000	64
25.0764	13.7172	16.9615	um	Spot	Position	33	1000000001	65
14.0881	20.2425	20.143	um	Spot	Position	34	1000000000	66
25.1528	13.7442	17.0055	um	Spot	Position	34	1000000001	67
14.2114	20.0828	20.118	um	Spot	Position	35	1000000000	68
25.1472	13.779	17.0647	um	Spot	Position	35	1000000001	69
14.1182	20.1494	20.2923	um	Spot	Position	36	1000000000	70
25.1914	13.6827	17.1847	um	Spot	Position	36	1000000001	71
14.0396	20.1879	20.1376	um	Spot	Position	37	1000000000	72
25.2288	13.6421	16.9798	um	Spot	Position	37	1000000001	73
14.0191	20.248	20.2648	um	Spot	Position	38	1000000000	74
25.2269	13.685	17.0139	um	Spot	Position	38	1000000001	75
14.0975	20.2029	20.1573	um	Spot	Position	39	1000000000	76
25.1767	13.7659	16.9905	um	Spot	Position	39	1000000001	77
14.1342	20.1629	20.242	um	Spot	Position	40	1000000000	78
25.0641	13.7497	17.0417	um	Spot	Position	40	1000000001	79
14.1125	20.1777	20.2283	um	Spot	Position	41	1000000000	80
25.1557	13.6769	17.0203	um	Spot	Position	41	1000000001	81
14.164	20.1586	20.1394	um	Spot	Position	42	1000000000	82
25.1097	13.8066	17.0316	um	Spot	Position	42	1000000001	83
14.1515	20.1198	20.1865	um	Spot	Position	43	1000000000	84
25.0571	13.7262	17.0635	um	Spot	Position	43	1000000001	85
14.2674	20.1026	20.2437	um	Spot	Position	44	1000000000	86
25.058	13.7644	17.2005	um	Spot	Position	44	1000000001	87
14.1696	20.1235	20.1644	um	Spot	Position	45	1000000000	88
25.0307	13.799	17.1096	um	Spot	Position	45	1000000001	89
14.2552	20.0717	20.1523	um	Spot	Position	46	1000000000	90
24.9931	13.8501	17.056	um	Spot	Position	46	1000000001	91
14.1812	20.1333	20.1917	um	Spot	Position	47	1000000000	92
25.0296	13.8576	17.0915	um	Spot	Position	47	1000000001	93
14.3507	20.1287	20.2013	um	Spot	Position	48	1000000000	94
25.0465	13.8803	17.2273	um	Spot	Position	48	1000000001	95
14.3689	20.1068	20.1264	um	Spot	Position	49	1000000000	96
25.1278	13.8863	17.2386	um	Spot	Position	49	1000000001	97
14.3248	20.0454	20.1615	um	Spot	Position	50	1000000000	98
24.9815	13.8467	17.1532	um	Spot	Position	50	1000000001	99
