## Supplementary material for "Adaptive fitness in *APC*-mutant cells requires chromosome rearrangements": Fig1C: apc2cen2.csv

Position
====================
Position X	Position Y	Position Z	Unit	Category	Collection	Time	TrackID	ID
5.72373	12.2381	14.4102	um	Spot	Position	1	1000000000	0
16.7952	9.60816	9.748	um	Spot	Position	1	1000000001	1
6.16988	12.3453	13.9119	um	Spot	Position	2	1000000000	2
17.1668	9.31298	9.5744	um	Spot	Position	2	1000000001	3
6.22149	12.4584	14.0372	um	Spot	Position	3	1000000000	4
17.0951	9.36038	9.51988	um	Spot	Position	3	1000000001	5
6.14854	12.61	13.7591	um	Spot	Position	4	1000000000	6
17.2112	9.42869	9.70019	um	Spot	Position	4	1000000001	7
6.04986	12.6586	13.3054	um	Spot	Position	5	1000000000	8
17.0722	9.54481	10.0407	um	Spot	Position	5	1000000001	9
5.88062	12.7586	13.0984	um	Spot	Position	6	1000000000	10
17.167	9.93487	9.5066	um	Spot	Position	6	1000000001	11
5.71901	12.6252	13.1208	um	Spot	Position	7	1000000000	12
17.0694	9.23298	10.3615	um	Spot	Position	7	1000000001	13
5.95162	12.6375	13.1195	um	Spot	Position	8	1000000000	14
17.2586	9.18218	10.4078	um	Spot	Position	8	1000000001	15
6.0673	12.7111	13.4286	um	Spot	Position	9	1000000000	16
17.243	9.15514	10.2581	um	Spot	Position	9	1000000001	17
6.00961	12.5426	13.4435	um	Spot	Position	10	1000000000	18
17.2174	9.04764	10.4482	um	Spot	Position	10	1000000001	19
6.15001	12.7439	13.3192	um	Spot	Position	11	1000000000	20
17.3061	8.72908	10.4651	um	Spot	Position	11	1000000001	21
6.05455	12.6521	13.1835	um	Spot	Position	12	1000000000	22
17.3307	8.76759	10.3785	um	Spot	Position	12	1000000001	23
5.74925	12.5311	13.2529	um	Spot	Position	13	1000000000	24
17.266	9.02552	10.3728	um	Spot	Position	13	1000000001	25
5.76577	12.6025	13.2446	um	Spot	Position	14	1000000000	26
17.0591	8.91397	10.295	um	Spot	Position	14	1000000001	27
6.04192	12.7057	13.6126	um	Spot	Position	15	1000000000	28
17.1174	8.88553	10.2054	um	Spot	Position	15	1000000001	29
5.98416	12.4316	13.3857	um	Spot	Position	16	1000000000	30
17.144	9.21324	10.2928	um	Spot	Position	16	1000000001	31
5.87159	12.3804	13.5088	um	Spot	Position	17	1000000000	32
17.1389	9.23877	10.4897	um	Spot	Position	17	1000000001	33
6.08814	12.4713	13.577	um	Spot	Position	18	1000000000	34
17.366	9.21168	10.2611	um	Spot	Position	18	1000000001	35
6.07891	12.5684	13.5768	um	Spot	Position	19	1000000000	36
17.0475	8.99784	10.3694	um	Spot	Position	19	1000000001	37
6.12631	12.3261	13.7517	um	Spot	Position	20	1000000000	38
17.282	9.11604	10.4537	um	Spot	Position	20	1000000001	39
6.09217	12.6122	13.5742	um	Spot	Position	21	1000000000	40
17.3237	9.14602	10.3729	um	Spot	Position	21	1000000001	41
6.16168	12.6181	13.4321	um	Spot	Position	22	1000000000	42
17.2859	9.05743	10.5193	um	Spot	Position	22	1000000001	43
6.24401	12.5484	13.7887	um	Spot	Position	23	1000000000	44
17.1534	9.15603	10.5327	um	Spot	Position	23	1000000001	45
6.16323	12.5563	13.8239	um	Spot	Position	24	1000000000	46
17.2164	9.1837	10.3139	um	Spot	Position	24	1000000001	47
6.1034	12.6293	13.8253	um	Spot	Position	25	1000000000	48
17.2046	9.16718	10.2815	um	Spot	Position	25	1000000001	49
6.04071	12.8948	13.8165	um	Spot	Position	26	1000000000	50
17.1347	8.91825	10.3516	um	Spot	Position	26	1000000001	51
6.14867	12.5312	13.8595	um	Spot	Position	27	1000000000	52
17.2548	9.10159	10.3247	um	Spot	Position	27	1000000001	53
6.30702	12.8596	14.089	um	Spot	Position	28	1000000000	54
17.2108	9.04954	10.2554	um	Spot	Position	28	1000000001	55
6.27409	12.5544	13.8051	um	Spot	Position	29	1000000000	56
17.3255	9.41889	10.3625	um	Spot	Position	29	1000000001	57
6.27505	12.1241	13.436	um	Spot	Position	30	1000000000	58
17.5647	9.85306	10.2481	um	Spot	Position	30	1000000001	59
6.32983	12.4177	13.5686	um	Spot	Position	31	1000000000	60
17.552	9.75477	10.1275	um	Spot	Position	31	1000000001	61
6.38418	12.7222	13.7912	um	Spot	Position	32	1000000000	62
17.3744	9.23829	10.0991	um	Spot	Position	32	1000000001	63
6.36165	12.9337	13.5308	um	Spot	Position	33	1000000000	64
17.3801	8.95938	10.5261	um	Spot	Position	33	1000000001	65
6.20295	12.587	13.5117	um	Spot	Position	34	1000000000	66
17.212	9.06735	10.5071	um	Spot	Position	34	1000000001	67
6.17117	12.5139	13.5703	um	Spot	Position	35	1000000000	68
17.3331	9.07505	10.3792	um	Spot	Position	35	1000000001	69
6.05646	12.4782	13.4098	um	Spot	Position	36	1000000000	70
17.2354	9.42027	10.5266	um	Spot	Position	36	1000000001	71
6.0073	12.5404	13.3619	um	Spot	Position	37	1000000000	72
17.1632	9.22751	10.3207	um	Spot	Position	37	1000000001	73
6.13442	12.8485	13.3867	um	Spot	Position	38	1000000000	74
17.1	9.11652	10.2091	um	Spot	Position	38	1000000001	75
6.01519	13.0761	13.2053	um	Spot	Position	39	1000000000	76
16.9251	8.82045	10.106	um	Spot	Position	39	1000000001	77
6.16321	13.1088	13.4269	um	Spot	Position	40	1000000000	78
17.0347	8.90966	10.2401	um	Spot	Position	40	1000000001	79
6.11084	12.8872	13.3399	um	Spot	Position	41	1000000000	80
17.1191	9.16148	10.1611	um	Spot	Position	41	1000000001	81
6.16467	12.7575	13.4769	um	Spot	Position	42	1000000000	82
17.1496	9.16566	9.92913	um	Spot	Position	42	1000000001	83
6.02841	12.7601	13.5366	um	Spot	Position	43	1000000000	84
16.9259	8.99743	10.1023	um	Spot	Position	43	1000000001	85
6.0958	13.1615	13.5523	um	Spot	Position	44	1000000000	86
16.9136	8.70985	10.2699	um	Spot	Position	44	1000000001	87
6.27372	13.447	13.5263	um	Spot	Position	45	1000000000	88
16.9564	8.76513	10.3173	um	Spot	Position	45	1000000001	89
6.12999	13.1601	13.4488	um	Spot	Position	46	1000000000	90
17.0346	8.85167	10.3183	um	Spot	Position	46	1000000001	91
6.05931	12.8883	13.3804	um	Spot	Position	47	1000000000	92
17.1237	8.97687	10.4404	um	Spot	Position	47	1000000001	93
6.14942	12.876	13.3075	um	Spot	Position	48	1000000000	94
17.1928	8.98652	10.2427	um	Spot	Position	48	1000000001	95
6.13307	12.8328	13.3259	um	Spot	Position	49	1000000000	96
17.0842	8.83962	10.1807	um	Spot	Position	49	1000000001	97
6.07082	12.7854	13.3159	um	Spot	Position	50	1000000000	98
17.0379	8.93416	10.3499	um	Spot	Position	50	1000000001	99
