## Supplementary material for "Adaptive fitness in *APC*-mutant cells requires chromosome rearrangements": Fig1C: apc2cen3.csv

Position
====================
Position X	Position Y	Position Z	Unit	Category	Collection	Time	TrackID	ID
16.6587	11.3152	13.5713	um	Spot	Position	1	1000000000	0
16.4864	23.1192	18.613	um	Spot	Position	1	1000000001	1
16.732	11.354	13.9069	um	Spot	Position	2	1000000000	2
16.5641	23.2648	18.9806	um	Spot	Position	2	1000000001	3
16.7115	11.315	13.7478	um	Spot	Position	3	1000000000	4
16.5406	23.2741	18.8533	um	Spot	Position	3	1000000001	5
16.6511	11.2965	13.7169	um	Spot	Position	4	1000000000	6
16.5131	23.2502	18.8074	um	Spot	Position	4	1000000001	7
16.7477	11.4233	13.8744	um	Spot	Position	5	1000000000	8
16.5726	23.4346	18.9879	um	Spot	Position	5	1000000001	9
16.7369	11.4035	13.773	um	Spot	Position	6	1000000000	10
16.5572	23.232	18.8189	um	Spot	Position	6	1000000001	11
16.773	11.3927	13.7665	um	Spot	Position	7	1000000000	12
16.5795	23.2843	18.8147	um	Spot	Position	7	1000000001	13
16.8247	11.4314	13.6606	um	Spot	Position	8	1000000000	14
16.6388	23.2504	18.7222	um	Spot	Position	8	1000000001	15
16.7836	11.3328	13.8438	um	Spot	Position	9	1000000000	16
16.6123	23.2531	18.9448	um	Spot	Position	9	1000000001	17
16.7305	11.3074	13.7233	um	Spot	Position	10	1000000000	18
16.5512	23.2492	18.8201	um	Spot	Position	10	1000000001	19
16.7525	11.3279	13.6067	um	Spot	Position	11	1000000000	20
16.5697	23.3298	18.7135	um	Spot	Position	11	1000000001	21
16.7314	11.3942	13.846	um	Spot	Position	12	1000000000	22
16.5516	23.3458	18.9498	um	Spot	Position	12	1000000001	23
16.7301	11.3907	13.809	um	Spot	Position	13	1000000000	24
16.546	23.2161	18.8566	um	Spot	Position	13	1000000001	25
16.6628	11.3704	13.7068	um	Spot	Position	14	1000000000	26
16.518	23.1963	18.7323	um	Spot	Position	14	1000000001	27
16.788	11.4115	13.8562	um	Spot	Position	15	1000000000	28
16.6386	23.148	18.9112	um	Spot	Position	15	1000000001	29
16.7217	11.432	13.7705	um	Spot	Position	16	1000000000	30
16.5543	23.2502	18.8209	um	Spot	Position	16	1000000001	31
16.7466	11.4407	13.7288	um	Spot	Position	17	1000000000	32
16.5474	23.2247	18.7469	um	Spot	Position	17	1000000001	33
16.7511	11.4244	13.8309	um	Spot	Position	18	1000000000	34
16.5446	23.2069	18.8501	um	Spot	Position	18	1000000001	35
16.7619	11.4607	13.7786	um	Spot	Position	19	1000000000	36
16.5934	23.1537	18.7719	um	Spot	Position	19	1000000001	37
16.8107	11.4542	13.9824	um	Spot	Position	20	1000000000	38
16.6415	23.0708	18.9324	um	Spot	Position	20	1000000001	39
16.7571	11.5902	14.0104	um	Spot	Position	21	1000000000	40
16.5847	23.0648	18.914	um	Spot	Position	21	1000000001	41
16.7578	11.5324	13.8087	um	Spot	Position	22	1000000000	42
16.5828	23.0755	18.7221	um	Spot	Position	22	1000000001	43
16.7534	11.5805	13.9907	um	Spot	Position	23	1000000000	44
16.6336	23.0818	18.9211	um	Spot	Position	23	1000000001	45
16.7437	11.5248	13.8727	um	Spot	Position	24	1000000000	46
16.595	23.0859	18.7955	um	Spot	Position	24	1000000001	47
16.7635	11.512	13.8623	um	Spot	Position	25	1000000000	48
16.6049	23.0893	18.8274	um	Spot	Position	25	1000000001	49
16.7854	11.6005	13.911	um	Spot	Position	26	1000000000	50
16.58	23.1398	18.821	um	Spot	Position	26	1000000001	51
16.6971	11.5032	13.7891	um	Spot	Position	27	1000000000	52
16.5149	23.0518	18.7377	um	Spot	Position	27	1000000001	53
16.6693	11.5068	13.8789	um	Spot	Position	28	1000000000	54
16.5032	23.0672	18.7933	um	Spot	Position	28	1000000001	55
16.7927	11.5268	13.9121	um	Spot	Position	29	1000000000	56
16.6258	23.1254	18.8887	um	Spot	Position	29	1000000001	57
16.7272	11.6157	13.8564	um	Spot	Position	30	1000000000	58
16.5863	23.1111	18.779	um	Spot	Position	30	1000000001	59
16.7212	11.5078	14.0201	um	Spot	Position	31	1000000000	60
16.5608	22.9989	18.9225	um	Spot	Position	31	1000000001	61
16.7866	11.5518	13.938	um	Spot	Position	32	1000000000	62
16.6171	23.1023	18.8689	um	Spot	Position	32	1000000001	63
16.7784	11.5252	13.8217	um	Spot	Position	33	1000000000	64
16.618	23.0301	18.7512	um	Spot	Position	33	1000000001	65
16.7539	11.4943	13.8351	um	Spot	Position	34	1000000000	66
16.6049	23.0632	18.7995	um	Spot	Position	34	1000000001	67
16.811	11.5222	13.8587	um	Spot	Position	35	1000000000	68
16.6391	23.1242	18.8144	um	Spot	Position	35	1000000001	69
16.6957	11.6088	13.735	um	Spot	Position	36	1000000000	70
16.5058	23.0802	18.6601	um	Spot	Position	36	1000000001	71
16.7474	11.5296	13.7285	um	Spot	Position	37	1000000000	72
16.5688	22.9953	18.6203	um	Spot	Position	37	1000000001	73
16.6869	11.5326	13.8469	um	Spot	Position	38	1000000000	74
16.5557	23.059	18.7862	um	Spot	Position	38	1000000001	75
16.7436	11.6129	13.7719	um	Spot	Position	39	1000000000	76
16.5745	23.0456	18.6529	um	Spot	Position	39	1000000001	77
16.7354	11.5491	13.6869	um	Spot	Position	40	1000000000	78
16.553	22.9827	18.5836	um	Spot	Position	40	1000000001	79
16.7032	11.5644	13.6901	um	Spot	Position	41	1000000000	80
16.5441	22.9369	18.5281	um	Spot	Position	41	1000000001	81
16.7058	11.7263	13.7279	um	Spot	Position	42	1000000000	82
16.5438	23.0588	18.57	um	Spot	Position	42	1000000001	83
16.7684	11.5947	13.8542	um	Spot	Position	43	1000000000	84
16.6083	22.9941	18.7562	um	Spot	Position	43	1000000001	85
16.74	11.5886	13.9167	um	Spot	Position	44	1000000000	86
16.5753	22.957	18.7634	um	Spot	Position	44	1000000001	87
16.713	11.6393	13.942	um	Spot	Position	45	1000000000	88
16.5423	23.0123	18.7784	um	Spot	Position	45	1000000001	89
16.765	11.5197	13.7495	um	Spot	Position	46	1000000000	90
16.5755	23.0386	18.6252	um	Spot	Position	46	1000000001	91
16.7188	11.5773	13.9224	um	Spot	Position	47	1000000000	92
16.5376	22.9585	18.786	um	Spot	Position	47	1000000001	93
16.7821	11.6116	13.8588	um	Spot	Position	48	1000000000	94
16.6178	23.074	18.7647	um	Spot	Position	48	1000000001	95
16.7982	11.6534	13.8694	um	Spot	Position	49	1000000000	96
16.652	23.0085	18.73	um	Spot	Position	49	1000000001	97
16.7497	11.6713	13.8663	um	Spot	Position	50	1000000000	98
16.6057	23.0189	18.736	um	Spot	Position	50	1000000001	99
