## Supplementary material for "Adaptive fitness in *APC*-mutant cells requires chromosome rearrangements": Fig1C: apc2cen4.csv

Position
====================
Position X	Position Y	Position Z	Unit	Category	Collection	Time	TrackID	ID
9.40143	9.06678	18.4766	um	Spot	Position	1	1000000000	0
15.7404	13.8391	9.86119	um	Spot	Position	1	1000000001	1
9.4366	9.13489	18.5257	um	Spot	Position	2	1000000000	2
15.7899	13.9133	9.87208	um	Spot	Position	2	1000000001	3
9.46412	9.12702	18.5381	um	Spot	Position	3	1000000000	4
15.7977	13.867	9.96424	um	Spot	Position	3	1000000001	5
9.48089	9.12007	18.5846	um	Spot	Position	4	1000000000	6
15.8094	13.8814	10.0269	um	Spot	Position	4	1000000001	7
9.46795	9.15107	18.5118	um	Spot	Position	5	1000000000	8
15.816	13.9314	9.87859	um	Spot	Position	5	1000000001	9
9.4509	9.07818	18.5812	um	Spot	Position	6	1000000000	10
15.8013	13.8396	9.95328	um	Spot	Position	6	1000000001	11
9.47824	9.12955	18.5085	um	Spot	Position	7	1000000000	12
15.7758	13.8628	9.96728	um	Spot	Position	7	1000000001	13
9.46473	9.17296	18.4175	um	Spot	Position	8	1000000000	14
15.7371	13.9207	10.0078	um	Spot	Position	8	1000000001	15
9.44241	9.14279	18.5762	um	Spot	Position	9	1000000000	16
15.7455	13.8901	9.9791	um	Spot	Position	9	1000000001	17
9.47495	9.12501	18.5444	um	Spot	Position	10	1000000000	18
15.7767	13.853	9.97396	um	Spot	Position	10	1000000001	19
9.48345	9.13733	18.5346	um	Spot	Position	11	1000000000	20
15.7633	13.8623	9.97191	um	Spot	Position	11	1000000001	21
9.54972	9.1394	18.4852	um	Spot	Position	12	1000000000	22
15.7784	13.826	9.9474	um	Spot	Position	12	1000000001	23
9.51951	9.19314	18.4513	um	Spot	Position	13	1000000000	24
15.7318	13.8773	9.99302	um	Spot	Position	13	1000000001	25
9.50544	9.1352	18.5479	um	Spot	Position	14	1000000000	26
15.7803	13.8643	10.018	um	Spot	Position	14	1000000001	27
9.51822	9.18819	18.4833	um	Spot	Position	15	1000000000	28
15.7208	13.8671	10.0312	um	Spot	Position	15	1000000001	29
9.54127	9.15824	18.4296	um	Spot	Position	16	1000000000	30
15.7574	13.8594	10.0236	um	Spot	Position	16	1000000001	31
9.52144	9.16896	18.5332	um	Spot	Position	17	1000000000	32
15.7373	13.8546	10.1073	um	Spot	Position	17	1000000001	33
9.48795	9.17917	18.5963	um	Spot	Position	18	1000000000	34
15.7492	13.8671	10.098	um	Spot	Position	18	1000000001	35
9.48071	9.10991	18.4481	um	Spot	Position	19	1000000000	36
15.7097	13.8034	9.98095	um	Spot	Position	19	1000000001	37
9.46497	9.11003	18.6346	um	Spot	Position	20	1000000000	38
15.7709	13.8825	10.0323	um	Spot	Position	20	1000000001	39
9.3944	9.07011	18.5815	um	Spot	Position	21	1000000000	40
15.8401	13.9314	9.89711	um	Spot	Position	21	1000000001	41
9.44986	9.08401	18.6004	um	Spot	Position	22	1000000000	42
15.7666	13.881	10.0467	um	Spot	Position	22	1000000001	43
9.49032	9.10312	18.5739	um	Spot	Position	23	1000000000	44
15.8197	13.8545	9.97231	um	Spot	Position	23	1000000001	45
9.45933	9.08419	18.5546	um	Spot	Position	24	1000000000	46
15.8065	13.865	10.0088	um	Spot	Position	24	1000000001	47
9.51856	9.15531	18.4097	um	Spot	Position	25	1000000000	48
15.7156	13.8383	10.0422	um	Spot	Position	25	1000000001	49
9.50428	9.15026	18.5889	um	Spot	Position	26	1000000000	50
15.7685	13.8514	10.0359	um	Spot	Position	26	1000000001	51
9.47668	9.1663	18.5394	um	Spot	Position	27	1000000000	52
15.7273	13.8768	10.0542	um	Spot	Position	27	1000000001	53
9.50004	9.1682	18.5023	um	Spot	Position	28	1000000000	54
15.7159	13.8593	10.0654	um	Spot	Position	28	1000000001	55
9.52043	9.16749	18.5023	um	Spot	Position	29	1000000000	56
15.7256	13.8368	10.044	um	Spot	Position	29	1000000001	57
9.47998	9.18199	18.528	um	Spot	Position	30	1000000000	58
15.7698	13.9013	10.012	um	Spot	Position	30	1000000001	59
9.48631	9.15051	18.5078	um	Spot	Position	31	1000000000	60
15.7629	13.8603	9.96445	um	Spot	Position	31	1000000001	61
9.52669	9.15128	18.5062	um	Spot	Position	32	1000000000	62
15.7699	13.8686	10.0111	um	Spot	Position	32	1000000001	63
9.50387	9.13206	18.5154	um	Spot	Position	33	1000000000	64
15.7637	13.8566	10.0233	um	Spot	Position	33	1000000001	65
9.50107	9.14711	18.6043	um	Spot	Position	34	1000000000	66
15.7732	13.8501	10.0714	um	Spot	Position	34	1000000001	67
9.45141	9.13374	18.5348	um	Spot	Position	35	1000000000	68
15.7512	13.9287	10.0179	um	Spot	Position	35	1000000001	69
9.5	9.13964	18.4987	um	Spot	Position	36	1000000000	70
15.7931	13.8264	9.96239	um	Spot	Position	36	1000000001	71
9.47694	9.10377	18.5536	um	Spot	Position	37	1000000000	72
15.8121	13.8499	9.95423	um	Spot	Position	37	1000000001	73
9.47898	9.06346	18.5052	um	Spot	Position	38	1000000000	74
15.7788	13.8101	9.94423	um	Spot	Position	38	1000000001	75
9.50248	9.12154	18.5334	um	Spot	Position	39	1000000000	76
15.7678	13.8445	9.98027	um	Spot	Position	39	1000000001	77
9.41547	9.12264	18.6396	um	Spot	Position	40	1000000000	78
15.8113	13.9321	9.99582	um	Spot	Position	40	1000000001	79
9.40762	9.09358	18.7215	um	Spot	Position	41	1000000000	80
15.854	13.9308	9.98735	um	Spot	Position	41	1000000001	81
9.36964	9.10628	18.5908	um	Spot	Position	42	1000000000	82
15.8609	14.0257	9.83123	um	Spot	Position	42	1000000001	83
9.36845	9.0737	18.7031	um	Spot	Position	43	1000000000	84
15.8871	13.9986	9.81219	um	Spot	Position	43	1000000001	85
9.34971	9.0297	18.7803	um	Spot	Position	44	1000000000	86
15.8906	13.95	9.87464	um	Spot	Position	44	1000000001	87
9.27666	8.98302	18.8009	um	Spot	Position	45	1000000000	88
15.9369	13.9927	9.7871	um	Spot	Position	45	1000000001	89
9.33777	9.02547	18.7944	um	Spot	Position	46	1000000000	90
15.9425	13.9961	9.79779	um	Spot	Position	46	1000000001	91
9.37649	9.06335	18.7238	um	Spot	Position	47	1000000000	92
15.8695	13.9482	9.87906	um	Spot	Position	47	1000000001	93
9.32269	9.04186	18.713	um	Spot	Position	48	1000000000	94
15.9081	14.0124	9.74298	um	Spot	Position	48	1000000001	95
9.32502	9.10278	18.7677	um	Spot	Position	49	1000000000	96
15.9103	14.0748	9.76887	um	Spot	Position	49	1000000001	97
9.30457	8.97663	18.7345	um	Spot	Position	50	1000000000	98
16.0052	14.0092	9.62964	um	Spot	Position	50	1000000001	99
