## Supplementary material for "Adaptive fitness in *APC*-mutant cells requires chromosome rearrangements": Fig1C: apc2cen5.csv

Position
====================
Position X	Position Y	Position Z	Unit	Category	Collection	Time	TrackID	ID
17.0124	7.07464	9.05753	um	Spot	Position	1	1000000000	0
11.459	16.8531	15.0656	um	Spot	Position	1	1000000001	1
17.0766	7.10023	9.07825	um	Spot	Position	2	1000000000	2
11.4625	16.9716	15.1359	um	Spot	Position	2	1000000001	3
17.094	7.07158	9.05857	um	Spot	Position	3	1000000000	4
11.474	16.9727	15.1336	um	Spot	Position	3	1000000001	5
17.1111	7.05136	9.08829	um	Spot	Position	4	1000000000	6
11.5038	16.9263	15.2066	um	Spot	Position	4	1000000001	7
17.1297	7.05608	9.12379	um	Spot	Position	5	1000000000	8
11.4135	17.0152	15.2782	um	Spot	Position	5	1000000001	9
17.1167	7.11641	9.18044	um	Spot	Position	6	1000000000	10
11.5097	16.9352	15.2203	um	Spot	Position	6	1000000001	11
17.0605	7.14125	9.12766	um	Spot	Position	7	1000000000	12
11.4535	17.0269	15.1461	um	Spot	Position	7	1000000001	13
17.0812	7.16342	9.16545	um	Spot	Position	8	1000000000	14
11.5154	16.9421	15.2125	um	Spot	Position	8	1000000001	15
17.0573	7.18201	9.10888	um	Spot	Position	9	1000000000	16
11.4478	16.9542	15.176	um	Spot	Position	9	1000000001	17
17.1021	7.12088	9.15613	um	Spot	Position	10	1000000000	18
11.4596	16.9799	15.2402	um	Spot	Position	10	1000000001	19
17.096	7.1363	9.19425	um	Spot	Position	11	1000000000	20
11.5073	16.918	15.2291	um	Spot	Position	11	1000000001	21
17.0633	7.12712	9.20404	um	Spot	Position	12	1000000000	22
11.4703	16.8938	15.1845	um	Spot	Position	12	1000000001	23
17.052	7.11736	9.17624	um	Spot	Position	13	1000000000	24
11.4795	16.9637	15.1729	um	Spot	Position	13	1000000001	25
17.0184	7.24032	9.18414	um	Spot	Position	14	1000000000	26
11.5533	16.8715	15.0843	um	Spot	Position	14	1000000001	27
17.0554	7.20225	9.17705	um	Spot	Position	15	1000000000	28
11.5296	16.8983	15.1507	um	Spot	Position	15	1000000001	29
16.9947	7.13038	9.1667	um	Spot	Position	16	1000000000	30
11.494	16.8895	15.143	um	Spot	Position	16	1000000001	31
17.0713	7.17958	9.19904	um	Spot	Position	17	1000000000	32
11.5099	16.91	15.1679	um	Spot	Position	17	1000000001	33
17.0934	7.10406	9.13672	um	Spot	Position	18	1000000000	34
11.5183	16.883	15.1723	um	Spot	Position	18	1000000001	35
17.0655	7.0933	9.21228	um	Spot	Position	19	1000000000	36
11.5032	16.8717	15.2287	um	Spot	Position	19	1000000001	37
17.0554	7.0878	9.16013	um	Spot	Position	20	1000000000	38
11.4651	16.9653	15.1819	um	Spot	Position	20	1000000001	39
17.1088	7.07944	9.15863	um	Spot	Position	21	1000000000	40
11.5401	16.8906	15.1706	um	Spot	Position	21	1000000001	41
17.0346	7.20685	9.2066	um	Spot	Position	22	1000000000	42
11.5051	16.9569	15.1501	um	Spot	Position	22	1000000001	43
17.0894	7.11698	9.13444	um	Spot	Position	23	1000000000	44
11.4952	16.9318	15.143	um	Spot	Position	23	1000000001	45
17.1554	7.07621	9.14086	um	Spot	Position	24	1000000000	46
11.5529	16.9846	15.2304	um	Spot	Position	24	1000000001	47
17.0322	7.21304	9.23471	um	Spot	Position	25	1000000000	48
11.5078	16.8728	15.1939	um	Spot	Position	25	1000000001	49
17.0161	7.11868	9.19873	um	Spot	Position	26	1000000000	50
11.482	16.8782	15.2453	um	Spot	Position	26	1000000001	51
17.1117	7.0827	9.16015	um	Spot	Position	27	1000000000	52
11.5214	16.9194	15.2053	um	Spot	Position	27	1000000001	53
17.0692	7.01952	9.07032	um	Spot	Position	28	1000000000	54
11.4317	17.007	15.2199	um	Spot	Position	28	1000000001	55
17.0656	7.07571	9.0827	um	Spot	Position	29	1000000000	56
11.4275	16.9858	15.1822	um	Spot	Position	29	1000000001	57
17.0248	7.18412	9.1528	um	Spot	Position	30	1000000000	58
11.532	16.857	15.0842	um	Spot	Position	30	1000000001	59
17.0965	7.12411	9.12395	um	Spot	Position	31	1000000000	60
11.4892	16.918	15.1468	um	Spot	Position	31	1000000001	61
17.1013	7.06566	9.15108	um	Spot	Position	32	1000000000	62
11.5015	16.9467	15.2164	um	Spot	Position	32	1000000001	63
17.1071	7.06767	9.14131	um	Spot	Position	33	1000000000	64
11.4961	16.9679	15.2104	um	Spot	Position	33	1000000001	65
17.1067	7.11419	9.03457	um	Spot	Position	34	1000000000	66
11.5111	16.9362	15.0966	um	Spot	Position	34	1000000001	67
17.0641	7.23147	9.17138	um	Spot	Position	35	1000000000	68
11.5831	16.8542	15.0908	um	Spot	Position	35	1000000001	69
17.0414	7.19056	9.21211	um	Spot	Position	36	1000000000	70
11.5364	16.8391	15.1563	um	Spot	Position	36	1000000001	71
17.1149	7.02973	9.06845	um	Spot	Position	37	1000000000	72
11.4704	16.9636	15.141	um	Spot	Position	37	1000000001	73
17.1292	7.06841	9.11708	um	Spot	Position	38	1000000000	74
11.5058	16.9257	15.1618	um	Spot	Position	38	1000000001	75
17.1057	7.13023	9.19531	um	Spot	Position	39	1000000000	76
11.5443	16.9531	15.2384	um	Spot	Position	39	1000000001	77
17.0648	7.10239	9.08937	um	Spot	Position	40	1000000000	78
11.5272	16.8652	15.1029	um	Spot	Position	40	1000000001	79
17.1146	7.09872	9.1173	um	Spot	Position	41	1000000000	80
11.4965	16.9636	15.1578	um	Spot	Position	41	1000000001	81
17.1145	7.04281	9.10587	um	Spot	Position	42	1000000000	82
11.5102	16.9029	15.1656	um	Spot	Position	42	1000000001	83
17.0702	7.10521	9.11972	um	Spot	Position	43	1000000000	84
11.4658	16.9469	15.2026	um	Spot	Position	43	1000000001	85
17.011	7.15799	9.17404	um	Spot	Position	44	1000000000	86
11.5094	16.8666	15.133	um	Spot	Position	44	1000000001	87
17.0924	7.15739	9.19293	um	Spot	Position	45	1000000000	88
11.5092	16.9561	15.2251	um	Spot	Position	45	1000000001	89
16.9931	7.21337	9.16523	um	Spot	Position	46	1000000000	90
11.5094	16.8243	15.0841	um	Spot	Position	46	1000000001	91
17.1049	7.15145	9.19958	um	Spot	Position	47	1000000000	92
11.5147	16.9115	15.1971	um	Spot	Position	47	1000000001	93
17.006	7.16452	9.24368	um	Spot	Position	48	1000000000	94
11.5113	16.8232	15.1759	um	Spot	Position	48	1000000001	95
17.084	7.12256	9.1807	um	Spot	Position	49	1000000000	96
11.5469	16.9166	15.1434	um	Spot	Position	49	1000000001	97
17.0668	7.10937	9.2238	um	Spot	Position	50	1000000000	98
11.5394	16.8685	15.2073	um	Spot	Position	50	1000000001	99
