## Supplementary material for "Adaptive fitness in *APC*-mutant cells requires chromosome rearrangements": Fig1C: control1cen1.csv

13.2806	14.3902	15.9295	1	1000000000
19.4342	23.7542	17.254	1	1000000001
13.3423	14.4271	16.1056	2	1000000000
19.4836	23.7708	17.3875	2	1000000001
13.3327	14.461	15.9581	3	1000000000
19.4715	23.7889	17.2892	3	1000000001
13.332	14.521	16.0729	4	1000000000
19.4568	23.7686	17.3672	4	1000000001
13.3621	14.4826	16.0909	5	1000000000
19.4934	23.811	17.3962	5	1000000001
13.3649	14.461	16.064	6	1000000000
19.4815	23.7376	17.3773	6	1000000001
13.3658	14.4943	16.0878	7	1000000000
19.4133	23.7615	17.3972	7	1000000001
13.3421	14.457	16.089	8	1000000000
19.4327	23.7384	17.3922	8	1000000001
13.3983	14.5441	15.997	9	1000000000
19.4367	23.7461	17.3194	9	1000000001
13.3791	14.5775	16.0657	10	1000000000
19.4202	23.722	17.3673	10	1000000001
13.4263	14.4803	15.9865	11	1000000000
19.4359	23.7211	17.2819	11	1000000001
13.4175	14.5025	16.044	12	1000000000
19.4789	23.7514	17.3522	12	1000000001
13.3818	14.5191	16.0144	13	1000000000
19.4335	23.7306	17.2853	13	1000000001
13.4124	14.5303	16.0753	14	1000000000
19.4625	23.7077	17.3673	14	1000000001
13.3931	14.5217	16.0546	15	1000000000
19.4335	23.741	17.3588	15	1000000001
13.3706	14.4946	16.0844	16	1000000000
19.4521	23.6815	17.3924	16	1000000001
13.4389	14.5521	16.0531	17	1000000000
19.434	23.6707	17.3715	17	1000000001
13.4367	14.5301	16.0742	18	1000000000
19.4665	23.6473	17.3625	18	1000000001
13.3986	14.5637	16.1081	19	1000000000
19.4061	23.7002	17.4067	19	1000000001
13.426	14.5322	16.146	20	1000000000
19.4497	23.6918	17.4263	20	1000000001
13.4127	14.5397	16.0056	21	1000000000
19.4574	23.7344	17.298	21	1000000001
13.3958	14.5482	16.0798	22	1000000000
19.4585	23.7622	17.3717	22	1000000001
13.361	14.5163	16.112	23	1000000000
19.4211	23.7031	17.4167	23	1000000001
13.3941	14.5614	16.1062	24	1000000000
19.4196	23.6613	17.4071	24	1000000001
13.4023	14.5358	15.9824	25	1000000000
19.4036	23.6725	17.2906	25	1000000001
13.3959	14.5421	16.0749	26	1000000000
19.3823	23.6738	17.3822	26	1000000001
13.3643	14.5642	16.1303	27	1000000000
19.3837	23.7371	17.4296	27	1000000001
13.4288	14.5294	15.9593	28	1000000000
19.4494	23.7099	17.2469	28	1000000001
13.3871	14.5569	16.0614	29	1000000000
19.372	23.7135	17.3179	29	1000000001
13.4051	14.5527	16.0927	30	1000000000
19.4346	23.6879	17.4208	30	1000000001
13.4458	14.5491	16.0699	31	1000000000
19.4305	23.6652	17.3536	31	1000000001
13.4067	14.558	16.1229	32	1000000000
19.3948	23.6586	17.4228	32	1000000001
13.4404	14.5696	15.9897	33	1000000000
19.4567	23.7261	17.2847	33	1000000001
13.4272	14.5324	16.0313	34	1000000000
19.4471	23.699	17.3301	34	1000000001
13.3889	14.5688	16.0303	35	1000000000
19.4222	23.7567	17.3249	35	1000000001
13.4063	14.5226	16.0537	36	1000000000
19.4493	23.7092	17.3605	36	1000000001
13.3707	14.5939	15.9646	37	1000000000
19.3511	23.7339	17.2776	37	1000000001
13.4518	14.5877	15.971	38	1000000000
19.4298	23.6742	17.2793	38	1000000001
13.4371	14.6065	15.9951	39	1000000000
19.4201	23.7037	17.2879	39	1000000001
13.4187	14.5765	15.9963	40	1000000000
19.4298	23.7307	17.2785	40	1000000001
13.3826	14.5559	15.994	41	1000000000
19.4125	23.6862	17.3067	41	1000000001
13.4493	14.581	16.0393	42	1000000000
19.418	23.7156	17.3131	42	1000000001
13.4458	14.5793	15.9894	43	1000000000
19.4229	23.6796	17.282	43	1000000001
13.4423	14.6248	15.9936	44	1000000000
19.3876	23.6766	17.2856	44	1000000001
13.4707	14.5798	16.0109	45	1000000000
19.4287	23.6845	17.3075	45	1000000001
13.4177	14.4542	16.0413	46	1000000000
19.453	23.7071	17.3143	46	1000000001
13.3496	14.5264	15.9725	47	1000000000
19.3458	23.7247	17.2535	47	1000000001
13.3587	14.5727	16.1121	48	1000000000
19.3823	23.7257	17.4155	48	1000000001
13.361	14.4933	16.0161	49	1000000000
19.4094	23.6674	17.3254	49	1000000001
13.4187	14.5268	16.0496	50	1000000000
19.417	23.6512	17.3541	50	1000000001
13.437	14.6119	16.0936	51	1000000000
19.442	23.7066	17.375	51	1000000001
13.4374	14.5548	16.1168	52	1000000000
19.4064	23.6351	17.3986	52	1000000001
13.3618	14.5601	16.0233	53	1000000000
19.3853	23.6787	17.3163	53	1000000001
13.4577	14.5823	16.0595	54	1000000000
19.4077	23.6591	17.3439	54	1000000001
13.4286	14.6051	16.174	55	1000000000
19.3689	23.6699	17.4274	55	1000000001
13.4038	14.5554	16.012	56	1000000000
19.4252	23.7038	17.2835	56	1000000001
13.3786	14.5529	16.033	57	1000000000
19.3535	23.6658	17.3301	57	1000000001
13.4173	14.5916	16.1192	58	1000000000
19.3656	23.651	17.3971	58	1000000001
13.3927	14.5939	16.0269	59	1000000000
19.3983	23.6763	17.3389	59	1000000001
13.4045	14.5797	16.0906	60	1000000000
19.3691	23.6486	17.3791	60	1000000001
13.457	14.5963	16.1404	61	1000000000
19.3948	23.6397	17.411	61	1000000001
13.4628	14.5877	16.0018	62	1000000000
19.4033	23.6404	17.2681	62	1000000001
13.4812	14.6137	16.0848	63	1000000000
19.3573	23.589	17.3521	63	1000000001
13.4385	14.6285	16.0353	64	1000000000
19.32	23.5743	17.293	64	1000000001
13.509	14.5741	16.1136	65	1000000000
19.3577	23.6067	17.3184	65	1000000001
13.5162	14.6194	16.1254	66	1000000000
19.3653	23.5352	17.3859	66	1000000001
13.5091	14.6553	16.0033	67	1000000000
19.3389	23.6071	17.2423	67	1000000001
13.4622	14.6095	16.0397	68	1000000000
19.3864	23.6253	17.2872	68	1000000001
13.4489	14.6194	16.0673	69	1000000000
19.3609	23.6052	17.2942	69	1000000001
13.4362	14.6077	16.0288	70	1000000000
19.4059	23.6523	17.3124	70	1000000001
13.4583	14.6563	16.062	71	1000000000
19.3539	23.6364	17.3308	71	1000000001
13.5094	14.6807	16.0746	72	1000000000
19.3328	23.5408	17.3243	72	1000000001
13.4471	14.6911	16.0332	73	1000000000
19.2884	23.5843	17.295	73	1000000001
13.4985	14.7185	15.9931	74	1000000000
19.3159	23.5399	17.2477	74	1000000001
13.5089	14.709	16.142	75	1000000000
19.3291	23.5321	17.3835	75	1000000001
