## Supplementary material for "Adaptive fitness in *APC*-mutant cells requires chromosome rearrangements": Fig1C: control1cen2.csv

12.9552	22.8659	14.6242	1	1000000000
14.7329	11.4445	13.0969	1	1000000001
13.0277	22.9293	14.7103	2	1000000000
14.8133	11.4838	13.1836	2	1000000001
13.006	22.9396	14.7722	3	1000000000
14.845	11.4441	13.2594	3	1000000001
12.9943	22.9293	14.6695	4	1000000000
14.7897	11.4776	13.1291	4	1000000001
13.0041	22.9439	14.6871	5	1000000000
14.7856	11.4383	13.1384	5	1000000001
12.9707	22.9499	14.7636	6	1000000000
14.75	11.4475	13.2241	6	1000000001
13.0195	22.998	14.7455	7	1000000000
14.8089	11.3593	13.2012	7	1000000001
13.0509	23.0033	14.7565	8	1000000000
14.8091	11.4131	13.2199	8	1000000001
12.9849	22.9574	14.6994	9	1000000000
14.8006	11.4488	13.1647	9	1000000001
12.9849	22.9875	14.6798	10	1000000000
14.7965	11.4755	13.1242	10	1000000001
12.9746	22.9473	14.651	11	1000000000
14.8046	11.4266	13.1235	11	1000000001
12.9853	22.9193	14.7958	12	1000000000
14.7877	11.4347	13.2636	12	1000000001
13.0095	22.9572	14.7217	13	1000000000
14.7568	11.5105	13.1809	13	1000000001
12.989	22.9538	14.7227	14	1000000000
14.7821	11.4804	13.1791	14	1000000001
13.0347	22.9171	14.7128	15	1000000000
14.7813	11.4878	13.171	15	1000000001
12.9504	22.9243	14.6526	16	1000000000
14.7419	11.4665	13.1226	16	1000000001
13.0176	22.9534	14.7311	17	1000000000
14.7483	11.4702	13.1653	17	1000000001
12.9498	22.9686	14.7954	18	1000000000
14.7267	11.4097	13.2201	18	1000000001
13.0145	23.0093	14.7268	19	1000000000
14.786	11.4082	13.16	19	1000000001
12.9804	22.9525	14.8419	20	1000000000
14.8156	11.4407	13.308	20	1000000001
12.9904	23.014	14.7773	21	1000000000
14.7757	11.4541	13.1904	21	1000000001
13.0261	22.9606	14.689	22	1000000000
14.7972	11.4634	13.1252	22	1000000001
13.0178	22.9213	14.6993	23	1000000000
14.7853	11.4581	13.1629	23	1000000001
13.0111	22.911	14.7164	24	1000000000
14.7879	11.4363	13.1645	24	1000000001
13.0326	22.9451	14.7167	25	1000000000
14.8107	11.5019	13.1964	25	1000000001
12.9968	23.0032	14.8285	26	1000000000
14.8241	11.3963	13.2525	26	1000000001
12.9399	22.9861	14.7677	27	1000000000
14.7568	11.4797	13.2139	27	1000000001
13.0087	23.0204	14.7328	28	1000000000
14.7737	11.4317	13.1946	28	1000000001
13.0285	23.0359	14.7619	29	1000000000
14.8225	11.4399	13.2096	29	1000000001
13.0181	23.0184	14.8088	30	1000000000
14.7745	11.4671	13.2552	30	1000000001
12.947	22.9777	14.8014	31	1000000000
14.7471	11.3691	13.2365	31	1000000001
13.0009	23.0108	14.726	32	1000000000
14.7881	11.3796	13.1651	32	1000000001
13.0048	23.0225	14.7961	33	1000000000
14.8486	11.3688	13.2444	33	1000000001
13.0146	22.9603	14.7462	34	1000000000
14.813	11.395	13.204	34	1000000001
13.0249	22.936	14.6518	35	1000000000
14.7746	11.4458	13.1293	35	1000000001
13.018	22.9885	14.718	36	1000000000
14.7655	11.4478	13.1715	36	1000000001
12.9889	23.0617	14.7819	37	1000000000
14.7802	11.4431	13.2111	37	1000000001
12.9776	22.9643	14.7714	38	1000000000
14.7418	11.425	13.2044	38	1000000001
12.9716	22.983	14.7709	39	1000000000
14.7706	11.4448	13.2228	39	1000000001
12.9593	23.0166	14.7698	40	1000000000
14.7659	11.3961	13.1722	40	1000000001
12.9822	23.011	14.7504	41	1000000000
14.7705	11.4256	13.1772	41	1000000001
13.0219	22.9935	14.7159	42	1000000000
14.7713	11.5478	13.1808	42	1000000001
12.9484	22.8835	14.8168	43	1000000000
14.7594	11.529	13.2914	43	1000000001
12.9266	22.9386	14.7821	44	1000000000
14.7562	11.4528	13.2191	44	1000000001
12.9692	22.9547	14.7636	45	1000000000
14.7786	11.4353	13.2037	45	1000000001
12.9417	23.0089	14.783	46	1000000000
14.7486	11.3955	13.234	46	1000000001
12.9248	22.9689	14.8302	47	1000000000
14.758	11.4446	13.2663	47	1000000001
13.0435	22.938	14.7199	48	1000000000
14.7911	11.533	13.1954	48	1000000001
12.968	22.8925	14.7618	49	1000000000
14.7699	11.498	13.2255	49	1000000001
12.9783	22.9472	14.7671	50	1000000000
14.7636	11.5153	13.2411	50	1000000001
12.9722	22.9128	14.7822	51	1000000000
14.7506	11.4905	13.2038	51	1000000001
12.967	22.9189	14.8365	52	1000000000
14.7454	11.469	13.3102	52	1000000001
13.0086	22.9448	14.6953	53	1000000000
14.7922	11.4679	13.1548	53	1000000001
12.9424	22.9858	14.7402	54	1000000000
14.723	11.5221	13.2067	54	1000000001
13.0599	22.9094	14.7578	55	1000000000
14.8197	11.5649	13.2386	55	1000000001
12.9839	22.886	14.8002	56	1000000000
14.7462	11.5641	13.2833	56	1000000001
12.9751	22.8761	14.8055	57	1000000000
14.7157	11.6023	13.3018	57	1000000001
13.0281	22.823	14.7383	58	1000000000
14.7821	11.5477	13.2295	58	1000000001
13.0643	22.8091	14.6733	59	1000000000
14.7879	11.6083	13.1626	59	1000000001
13.0441	22.761	14.66	60	1000000000
14.7947	11.6192	13.1576	60	1000000001
13.0053	22.7302	14.7712	61	1000000000
14.7501	11.6213	13.2995	61	1000000001
13.0338	22.7792	14.7169	62	1000000000
14.7656	11.6726	13.2223	62	1000000001
13.068	22.7696	14.6707	63	1000000000
14.7795	11.6186	13.1692	63	1000000001
13.0471	22.811	14.6834	64	1000000000
14.7621	11.6492	13.1969	64	1000000001
13.0392	22.7472	14.689	65	1000000000
14.7605	11.6135	13.1984	65	1000000001
13.0527	22.788	14.6221	66	1000000000
14.7791	11.6269	13.1198	66	1000000001
13.0551	22.7651	14.7483	67	1000000000
14.7658	11.6427	13.2763	67	1000000001
13.0016	22.7323	14.651	68	1000000000
14.7242	11.6542	13.1595	68	1000000001
13.0372	22.7084	14.7125	69	1000000000
14.7259	11.6614	13.2282	69	1000000001
13.0409	22.7682	14.7042	70	1000000000
14.7796	11.6821	13.2	70	1000000001
12.9954	22.7785	14.7845	71	1000000000
14.7853	11.5957	13.2728	71	1000000001
13.0237	22.8161	14.6304	72	1000000000
14.7454	11.6123	13.1412	72	1000000001
13.0793	22.8024	14.729	73	1000000000
14.7998	11.6718	13.2373	73	1000000001
13.0714	22.7354	14.7179	74	1000000000
14.8279	11.6814	13.2669	74	1000000001
13.0407	22.7445	14.7053	75	1000000000
14.7487	11.667	13.2084	75	1000000001
