## Supplementary material for "Adaptive fitness in *APC*-mutant cells requires chromosome rearrangements": Fig1C: control1cen3.csv

17.0406	18.6007	11.8366	1	1000000000
11.0934	11.5592	16.1649	1	1000000001
17.0766	18.6696	11.9387	2	1000000000
11.1312	11.6066	16.3044	2	1000000001
17.1142	18.6539	11.9522	3	1000000000
11.1712	11.6612	16.2244	3	1000000001
17.095	18.6521	11.8887	4	1000000000
11.1653	11.644	16.2047	4	1000000001
17.0844	18.6846	11.97	5	1000000000
11.1245	11.6334	16.3182	5	1000000001
17.1371	18.7189	11.9225	6	1000000000
11.1344	11.5869	16.3045	6	1000000001
17.1679	18.6957	11.8512	7	1000000000
11.0915	11.4945	16.2494	7	1000000001
17.1509	18.7286	11.9011	8	1000000000
11.1342	11.5887	16.2937	8	1000000001
17.1833	18.6859	11.9199	9	1000000000
11.1215	11.5463	16.3191	9	1000000001
17.1297	18.6867	11.8934	10	1000000000
11.1136	11.5362	16.3008	10	1000000001
17.1177	18.7185	11.9236	11	1000000000
11.0702	11.524	16.3496	11	1000000001
17.1509	18.7152	11.8467	12	1000000000
11.03	11.5458	16.2521	12	1000000001
17.1782	18.7385	11.8643	13	1000000000
11.0243	11.456	16.3456	13	1000000001
17.1809	18.7633	11.8389	14	1000000000
11.0674	11.5254	16.2646	14	1000000001
17.0943	18.6655	11.8532	15	1000000000
11.0742	11.5375	16.2246	15	1000000001
17.1213	18.6896	11.8793	16	1000000000
11.0952	11.5518	16.2447	16	1000000001
17.1453	18.6565	11.9036	17	1000000000
11.1364	11.5575	16.248	17	1000000001
17.1237	18.6736	12.0302	18	1000000000
11.121	11.581	16.3763	18	1000000001
17.1205	18.6319	12.0064	19	1000000000
11.1367	11.537	16.3524	19	1000000001
17.0945	18.6971	11.8711	20	1000000000
11.0635	11.6188	16.2287	20	1000000001
17.1673	18.6625	12.0048	21	1000000000
11.1576	11.5455	16.3796	21	1000000001
17.1771	18.7526	11.8639	22	1000000000
11.1362	11.5935	16.2756	22	1000000001
17.1116	18.7051	11.8884	23	1000000000
11.0783	11.5584	16.2729	23	1000000001
17.1477	18.7371	11.9123	24	1000000000
11.0859	11.5627	16.3236	24	1000000001
17.1554	18.7565	11.8681	25	1000000000
11.1133	11.5341	16.2875	25	1000000001
17.1624	18.7226	11.9937	26	1000000000
11.1413	11.5356	16.4076	26	1000000001
17.1553	18.71	11.8694	27	1000000000
11.1466	11.4961	16.344	27	1000000001
17.1503	18.7243	11.9046	28	1000000000
11.0759	11.4925	16.3574	28	1000000001
17.1747	18.7434	11.8689	29	1000000000
11.0619	11.5148	16.3264	29	1000000001
17.1428	18.761	11.9341	30	1000000000
11.0473	11.5484	16.3583	30	1000000001
17.1465	18.7338	11.9612	31	1000000000
11.072	11.5333	16.3837	31	1000000001
17.1855	18.7482	11.9487	32	1000000000
11.0762	11.5214	16.3909	32	1000000001
17.1277	18.7622	11.8909	33	1000000000
11.045	11.5471	16.3411	33	1000000001
17.1322	18.7037	11.9833	34	1000000000
11.0528	11.5177	16.4004	34	1000000001
17.1185	18.7176	11.8996	35	1000000000
11.1118	11.5063	16.3495	35	1000000001
17.1536	18.7484	11.8454	36	1000000000
11.123	11.5451	16.2722	36	1000000001
17.1695	18.7025	11.794	37	1000000000
11.1376	11.4815	16.2368	37	1000000001
17.1675	18.7617	11.8762	38	1000000000
11.0961	11.5421	16.3346	38	1000000001
17.1514	18.6893	11.9133	39	1000000000
11.1254	11.5413	16.3226	39	1000000001
17.1448	18.6633	11.9867	40	1000000000
11.1274	11.5304	16.3896	40	1000000001
17.1709	18.7066	11.9752	41	1000000000
11.1306	11.5262	16.4031	41	1000000001
17.1359	18.7437	11.8843	42	1000000000
11.081	11.5519	16.3049	42	1000000001
17.1465	18.7546	11.857	43	1000000000
11.0428	11.5515	16.3108	43	1000000001
17.1462	18.7048	11.9139	44	1000000000
11.0803	11.4878	16.3361	44	1000000001
17.1789	18.7359	11.8706	45	1000000000
11.119	11.55	16.3178	45	1000000001
17.1348	18.7485	11.9152	46	1000000000
11.0674	11.5523	16.3362	46	1000000001
17.1676	18.7226	11.9814	47	1000000000
11.0716	11.5123	16.3732	47	1000000001
17.2082	18.7306	11.8947	48	1000000000
11.1094	11.5311	16.3479	48	1000000001
17.1711	18.7329	11.906	49	1000000000
11.0538	11.4943	16.3181	49	1000000001
17.1395	18.8028	11.9171	50	1000000000
11.0176	11.536	16.3855	50	1000000001
17.1754	18.7337	11.9527	51	1000000000
11.0547	11.5123	16.3914	51	1000000001
17.1624	18.738	11.8086	52	1000000000
11.0773	11.5106	16.2464	52	1000000001
17.1796	18.7905	11.8003	53	1000000000
11.0689	11.5662	16.2468	53	1000000001
17.1725	18.7511	11.8188	54	1000000000
11.0573	11.5469	16.2343	54	1000000001
17.14	18.7275	11.9339	55	1000000000
11.0801	11.5603	16.3707	55	1000000001
17.216	18.7557	11.8159	56	1000000000
11.0819	11.4955	16.2893	56	1000000001
17.1312	18.7361	11.7892	57	1000000000
11.0181	11.5082	16.2469	57	1000000001
17.1434	18.7204	11.8816	58	1000000000
11.0637	11.4977	16.3082	58	1000000001
17.1566	18.7164	11.9592	59	1000000000
11.1319	11.5343	16.3634	59	1000000001
17.1571	18.7837	11.9017	60	1000000000
11.0911	11.5517	16.3329	60	1000000001
17.1418	18.7644	11.8606	61	1000000000
11.0276	11.5211	16.3011	61	1000000001
17.186	18.7858	11.8541	62	1000000000
11.0394	11.5174	16.3064	62	1000000001
17.1027	18.7208	11.9617	63	1000000000
10.9959	11.483	16.4201	63	1000000001
17.1707	18.7245	11.8783	64	1000000000
11.1297	11.5265	16.322	64	1000000001
17.1335	18.7526	11.8948	65	1000000000
11.0655	11.509	16.3446	65	1000000001
17.1375	18.7253	11.9077	66	1000000000
11.0818	11.4783	16.3663	66	1000000001
17.1876	18.7741	11.9139	67	1000000000
11.0458	11.5011	16.3713	67	1000000001
17.1925	18.7598	11.9103	68	1000000000
11.0877	11.5056	16.3621	68	1000000001
17.1734	18.7225	11.8591	69	1000000000
11.0437	11.5601	16.2744	69	1000000001
17.1574	18.7598	11.8105	70	1000000000
11.0752	11.5432	16.2563	70	1000000001
17.1381	18.721	11.9523	71	1000000000
11.0659	11.5076	16.3723	71	1000000001
17.1437	18.7048	11.8912	72	1000000000
11.0588	11.5131	16.3412	72	1000000001
17.1465	18.7171	11.8109	73	1000000000
11.0975	11.562	16.2097	73	1000000001
17.1703	18.7456	11.8906	74	1000000000
11.0952	11.5438	16.3163	74	1000000001
17.2095	18.7145	11.8692	75	1000000000
11.0959	11.491	16.3276	75	1000000001
