## Supplementary material for "Adaptive fitness in *APC*-mutant cells requires chromosome rearrangements": Fig1C: control2cen1.csv

13.1947	8.6931	12.1666	1	1000000000
12.9222	20.0613	12.8223	1	1000000001
13.2253	8.82462	12.3248	2	1000000000
12.9388	19.9976	12.977	2	1000000001
13.2595	8.89914	12.2586	3	1000000000
12.9734	19.9747	12.8846	3	1000000001
13.2334	8.81672	12.2028	4	1000000000
12.9515	19.9831	12.8396	4	1000000001
13.3012	8.84977	12.1879	5	1000000000
13.0201	19.9918	12.8443	5	1000000001
13.2371	8.89018	12.2897	6	1000000000
12.9699	20.0218	12.9367	6	1000000001
13.2841	8.82671	12.2618	7	1000000000
12.9959	19.9842	12.9012	7	1000000001
13.2397	8.77027	12.2422	8	1000000000
12.9608	20.0924	12.889	8	1000000001
13.2502	8.9093	12.2356	9	1000000000
12.982	20.0065	12.8756	9	1000000001
13.2576	8.92612	12.2876	10	1000000000
13.0043	19.9585	12.8995	10	1000000001
13.2667	8.95503	12.3888	11	1000000000
12.9952	19.9214	13.003	11	1000000001
13.3039	8.98228	12.2559	12	1000000000
12.9697	19.9159	12.8892	12	1000000001
13.2714	8.87184	12.2653	13	1000000000
12.9785	19.9161	12.9006	13	1000000001
13.2743	8.95428	12.2503	14	1000000000
12.9922	19.9953	12.8755	14	1000000001
13.2779	8.85729	12.3191	15	1000000000
13.0106	19.9678	12.9786	15	1000000001
13.2784	8.82843	12.3167	16	1000000000
13.0208	20.0601	12.9831	16	1000000001
13.221	8.84717	12.28	17	1000000000
12.9778	20.0132	12.9155	17	1000000001
13.2343	8.96634	12.269	18	1000000000
12.9642	19.9037	12.9083	18	1000000001
13.264	8.94013	12.3398	19	1000000000
12.9751	19.9568	12.9729	19	1000000001
13.2327	9.0277	12.3165	20	1000000000
12.9582	19.8735	12.9354	20	1000000001
13.2619	8.99993	12.2188	21	1000000000
13.0049	19.8972	12.8386	21	1000000001
13.2539	9.02331	12.2177	22	1000000000
12.9848	19.941	12.8461	22	1000000001
13.2516	8.97613	12.3025	23	1000000000
12.9942	19.9536	12.9289	23	1000000001
13.2268	9.02491	12.3611	24	1000000000
12.9541	19.8487	12.978	24	1000000001
13.2623	9.11097	12.2123	25	1000000000
12.9791	19.8572	12.8147	25	1000000001
13.2293	8.99951	12.3516	26	1000000000
13.0026	19.8274	12.9634	26	1000000001
13.2932	9.02029	12.2443	27	1000000000
12.9773	19.8683	12.873	27	1000000001
13.2673	9.01175	12.2964	28	1000000000
12.9803	19.8291	12.9126	28	1000000001
13.2162	9.03989	12.2585	29	1000000000
12.9299	19.8583	12.8726	29	1000000001
13.2523	9.11752	12.2872	30	1000000000
12.9944	19.6945	12.8902	30	1000000001
13.2098	9.11374	12.3409	31	1000000000
12.9635	19.6758	12.9215	31	1000000001
13.2613	9.03641	12.356	32	1000000000
13.0011	19.8092	12.9767	32	1000000001
13.2497	9.0464	12.2761	33	1000000000
12.9971	19.7525	12.8893	33	1000000001
13.2413	9.17484	12.3143	34	1000000000
12.9435	19.683	12.9127	34	1000000001
13.2535	9.24539	12.3415	35	1000000000
12.9925	19.6916	12.9135	35	1000000001
13.2434	9.15481	12.2858	36	1000000000
12.9671	19.6884	12.8643	36	1000000001
13.2755	9.20817	12.4842	37	1000000000
13.0001	19.7341	13.0617	37	1000000001
13.2241	9.1934	12.4436	38	1000000000
12.9346	19.7277	13.0318	38	1000000001
13.278	9.18876	12.3465	39	1000000000
13.0106	19.7184	12.9538	39	1000000001
13.229	9.18127	12.3517	40	1000000000
12.9716	19.7607	12.9557	40	1000000001
13.236	9.20476	12.3568	41	1000000000
12.9793	19.6262	12.9301	41	1000000001
13.2435	9.17723	12.3983	42	1000000000
12.962	19.6381	12.9797	42	1000000001
12.9885	19.675	13.0254	43	1000000001
13.0127	19.5338	12.9146	44	1000000001
13.0113	19.5638	12.887	45	1000000001
12.9904	19.5239	12.8863	46	1000000001
12.9534	19.5853	13.0097	47	1000000001
13.0224	19.5262	12.9628	48	1000000001
12.9191	19.3841	12.8684	49	1000000001
12.9837	19.5338	12.8781	50	1000000001
