## Supplementary material for "Adaptive fitness in *APC*-mutant cells requires chromosome rearrangements": Fig1C: control2cen2.csv

10.7726	12.2143	14.436	1	1000000000
19.2005	18.6898	11.0282	1	1000000001
10.7467	12.2425	14.4973	2	1000000000
19.2401	18.7615	11.0582	2	1000000001
10.7996	12.2513	14.5613	3	1000000000
19.2551	18.7404	11.1411	3	1000000001
10.8088	12.2211	14.5399	4	1000000000
19.3155	18.7661	11.0945	4	1000000001
10.8286	12.2232	14.5618	5	1000000000
19.3259	18.7552	11.1232	5	1000000001
10.8324	12.2903	14.5566	6	1000000000
19.2501	18.7719	11.159	6	1000000001
10.8059	12.3054	14.4583	7	1000000000
19.239	18.7952	11.0519	7	1000000001
10.766	12.2646	14.5413	8	1000000000
19.2625	18.8234	11.1211	8	1000000001
10.811	12.2058	14.5408	9	1000000000
19.3282	18.8005	11.1019	9	1000000001
10.6845	12.1662	14.5359	10	1000000000
19.3541	18.7945	11.0302	10	1000000001
10.7212	12.2016	14.6353	11	1000000000
19.3183	18.8092	11.1779	11	1000000001
10.8279	12.2263	14.5075	12	1000000000
19.3203	18.7461	11.0854	12	1000000001
10.799	12.1516	14.629	13	1000000000
19.355	18.7476	11.1631	13	1000000001
10.7813	12.2414	14.5524	14	1000000000
19.3137	18.8318	11.0964	14	1000000001
10.7292	12.1928	14.5529	15	1000000000
19.3578	18.8213	11.0622	15	1000000001
10.7128	12.2066	14.6331	16	1000000000
19.3311	18.8165	11.1511	16	1000000001
10.7657	12.1933	14.5598	17	1000000000
19.3743	18.8212	11.0485	17	1000000001
10.7646	12.1781	14.5909	18	1000000000
19.4176	18.8396	11.083	18	1000000001
10.6854	12.2123	14.5674	19	1000000000
19.2994	18.8572	11.0642	19	1000000001
10.6785	12.178	14.6586	20	1000000000
19.385	18.8791	11.1247	20	1000000001
10.7992	12.2492	14.6274	21	1000000000
19.3567	18.7812	11.1832	21	1000000001
10.798	12.265	14.6024	22	1000000000
19.272	18.7329	11.1774	22	1000000001
10.8008	12.2408	14.555	23	1000000000
19.2268	18.6964	11.1678	23	1000000001
10.8281	12.2946	14.5742	24	1000000000
19.2537	18.7535	11.1748	24	1000000001
10.8157	12.2335	14.5978	25	1000000000
19.2524	18.7271	11.1815	25	1000000001
10.8539	12.236	14.4936	26	1000000000
19.2739	18.7592	11.0706	26	1000000001
10.8541	12.3089	14.4826	27	1000000000
19.246	18.762	11.0864	27	1000000001
10.9443	12.3314	14.5915	28	1000000000
19.1437	18.6284	11.2844	28	1000000001
10.9154	12.3149	14.4924	29	1000000000
19.1546	18.6333	11.1788	29	1000000001
10.9384	12.3559	14.4815	30	1000000000
19.1348	18.6761	11.1659	30	1000000001
10.9177	12.3403	14.5228	31	1000000000
19.121	18.6384	11.1965	31	1000000001
10.9154	12.3044	14.5149	32	1000000000
19.2025	18.6813	11.1566	32	1000000001
10.9074	12.2649	14.4788	33	1000000000
19.2123	18.666	11.114	33	1000000001
10.9295	12.3046	14.5213	34	1000000000
19.2172	18.6768	11.1659	34	1000000001
10.8949	12.3152	14.4609	35	1000000000
19.1492	18.6651	11.1264	35	1000000001
10.9148	12.3149	14.5256	36	1000000000
19.1379	18.658	11.2094	36	1000000001
10.8918	12.2846	14.5827	37	1000000000
19.1764	18.6547	11.2181	37	1000000001
10.9301	12.3352	14.561	38	1000000000
19.1537	18.6587	11.2362	38	1000000001
10.915	12.3508	14.5553	39	1000000000
19.1183	18.6912	11.1852	39	1000000001
10.8542	12.3312	14.6009	40	1000000000
19.0978	18.6726	11.2312	40	1000000001
10.938	12.3205	14.4366	41	1000000000
19.2124	18.704	11.0803	41	1000000001
10.8899	12.383	14.5111	42	1000000000
19.1275	18.6761	11.1702	42	1000000001
10.9089	12.3293	14.4429	43	1000000000
19.0979	18.6533	11.1315	43	1000000001
10.9164	12.375	14.6679	44	1000000000
19.1056	18.657	11.3743	44	1000000001
10.9422	12.3685	14.5922	45	1000000000
19.0697	18.6204	11.31	45	1000000001
10.943	12.3206	14.5794	46	1000000000
19.1488	18.6422	11.2345	46	1000000001
10.8972	12.3324	14.5026	47	1000000000
19.1395	18.6742	11.1667	47	1000000001
10.8752	12.3436	14.5741	48	1000000000
19.1831	18.7242	11.2342	48	1000000001
10.8865	12.3232	14.5397	49	1000000000
19.1976	18.6757	11.17	49	1000000001
10.9326	12.3576	14.4901	50	1000000000
19.12	18.6329	11.1933	50	1000000001
