## Supplementary material for "Adaptive fitness in *APC*-mutant cells requires chromosome rearrangements": Fig1C: control2cen3.csv

8.78361	6.48537	11.4759	1	1000000000
14.9929	16.8434	10.769	1	1000000001
8.81488	6.45687	11.5875	2	1000000000
15.0616	16.8828	10.8905	2	1000000001
8.7606	6.48444	11.5723	3	1000000000
15.0402	16.9592	10.8562	3	1000000001
8.75234	6.41738	11.6101	4	1000000000
15.1367	17.0604	10.9024	4	1000000001
8.69818	6.36065	11.626	5	1000000000
15.1765	17.1272	10.8814	5	1000000001
8.73856	6.40878	11.5482	6	1000000000
15.1067	17.0141	10.8297	6	1000000001
8.81167	6.47218	11.5687	7	1000000000
15.0827	16.978	10.845	7	1000000001
8.73742	6.3801	11.618	8	1000000000
15.1501	17.0581	10.8681	8	1000000001
8.74018	6.31679	11.4655	9	1000000000
15.1673	17.0494	10.7236	9	1000000001
8.68513	6.41906	11.6153	10	1000000000
15.0752	17.065	10.8253	10	1000000001
8.72708	6.36286	11.5985	11	1000000000
15.1379	17.043	10.8686	11	1000000001
8.762	6.44137	11.5055	12	1000000000
15.1024	17.0399	10.8011	12	1000000001
8.74457	6.42098	11.6448	13	1000000000
15.1012	17.0118	10.9513	13	1000000001
8.73567	6.44063	11.6498	14	1000000000
15.0965	17.0401	10.9159	14	1000000001
8.74522	6.36545	11.5973	15	1000000000
15.149	17.0546	10.8646	15	1000000001
8.75204	6.37883	11.6415	16	1000000000
15.1141	17.0054	10.9126	16	1000000001
8.77493	6.47709	11.5509	17	1000000000
15.1123	17.0354	10.8127	17	1000000001
8.85275	6.477	11.6308	18	1000000000
15.1256	16.9437	10.9194	18	1000000001
8.71865	6.42153	11.6349	19	1000000000
15.0787	17.0103	10.9134	19	1000000001
8.80253	6.47607	11.618	20	1000000000
15.0843	16.9548	10.8907	20	1000000001
8.7354	6.42511	11.565	21	1000000000
15.0532	16.9529	10.8395	21	1000000001
8.77861	6.39875	11.6207	22	1000000000
15.1412	17.0341	10.9049	22	1000000001
8.76357	6.37261	11.6161	23	1000000000
15.1196	17.0025	10.8909	23	1000000001
8.78268	6.48674	11.5493	24	1000000000
15.0946	17.0098	10.8276	24	1000000001
8.77924	6.39246	11.5297	25	1000000000
15.1225	16.9519	10.7937	25	1000000001
8.75277	6.42427	11.5598	26	1000000000
15.1134	17.0165	10.8302	26	1000000001
8.8081	6.38924	11.6348	27	1000000000
15.1436	16.9831	10.9106	27	1000000001
8.75865	6.44932	11.5485	28	1000000000
15.0883	16.9811	10.8225	28	1000000001
8.76793	6.43079	11.6695	29	1000000000
15.0953	16.9727	10.9284	29	1000000001
8.79106	6.43198	11.5386	30	1000000000
15.094	16.9459	10.8048	30	1000000001
8.79206	6.46114	11.5669	31	1000000000
15.0769	16.9588	10.8505	31	1000000001
8.82207	6.527	11.6033	32	1000000000
15.0441	16.9167	10.8943	32	1000000001
8.8402	6.55383	11.6887	33	1000000000
15.0129	16.8962	10.9767	33	1000000001
8.84418	6.56703	11.6245	34	1000000000
15.0615	16.9128	10.9079	34	1000000001
8.78815	6.4932	11.5612	35	1000000000
15.0521	16.9031	10.8322	35	1000000001
8.84051	6.51931	11.6565	36	1000000000
15.0449	16.8705	10.938	36	1000000001
8.8266	6.48499	11.6108	37	1000000000
15.054	16.8791	10.9066	37	1000000001
8.78502	6.5081	11.5726	38	1000000000
15.0193	16.9007	10.8512	38	1000000001
8.8338	6.52949	11.6164	39	1000000000
15.0273	16.8594	10.9218	39	1000000001
8.86871	6.59332	11.5574	40	1000000000
15.0237	16.8472	10.8482	40	1000000001
8.8961	6.59044	11.5692	41	1000000000
15.0577	16.8657	10.8455	41	1000000001
8.79573	6.61653	11.6264	42	1000000000
14.9189	16.8584	10.9296	42	1000000001
8.9044	6.63899	11.5988	43	1000000000
15.0026	16.8119	10.9113	43	1000000001
8.91069	6.62269	11.5429	44	1000000000
15.0048	16.7578	10.8357	44	1000000001
8.86124	6.60907	11.5918	45	1000000000
15.0058	16.8526	10.8876	45	1000000001
8.81965	6.57143	11.5759	46	1000000000
14.9905	16.8784	10.8594	46	1000000001
8.89185	6.58724	11.5519	47	1000000000
15.0164	16.8214	10.8354	47	1000000001
8.87356	6.61251	11.6881	48	1000000000
14.9727	16.8	11.0089	48	1000000001
8.91598	6.60148	11.6529	49	1000000000
15.0129	16.7886	10.9461	49	1000000001
8.94092	6.71827	11.6973	50	1000000000
15.0122	16.8358	11.0074	50	1000000001
