## Supplementary material for "Adaptive fitness in *APC*-mutant cells requires chromosome rearrangements": Fig1C: control2cen4.csv

14.6998	13.9376	13.3803	1	1000000000
7.3856	21.2787	16.178	1	1000000001
14.6916	14.0633	13.5383	2	1000000000
7.46984	21.3069	16.3018	2	1000000001
14.6819	14.0662	13.5034	3	1000000000
7.42549	21.3337	16.2636	3	1000000001
14.7681	14.029	13.58	4	1000000000
7.44378	21.3684	16.3886	4	1000000001
14.7846	14.0266	13.4909	5	1000000000
7.43296	21.3875	16.2939	5	1000000001
14.7868	14.0144	13.5137	6	1000000000
7.47649	21.307	16.3033	6	1000000001
14.7427	13.9866	13.5	7	1000000000
7.45124	21.2755	16.2843	7	1000000001
14.7661	14.0138	13.5424	8	1000000000
7.46281	21.2902	16.3095	8	1000000001
14.7584	13.9774	13.3823	9	1000000000
7.42386	21.3273	16.1757	9	1000000001
14.836	13.9633	13.4187	10	1000000000
7.41343	21.418	16.2441	10	1000000001
14.8092	13.9085	13.3916	11	1000000000
7.32997	21.3649	16.2414	11	1000000001
14.8058	13.9493	13.4467	12	1000000000
7.40056	21.3578	16.2661	12	1000000001
14.7849	13.9882	13.4932	13	1000000000
7.45633	21.3631	16.2971	13	1000000001
14.754	13.9708	13.4819	14	1000000000
7.3646	21.3542	16.3122	14	1000000001
14.7289	14.0066	13.3678	15	1000000000
7.36999	21.3197	16.1957	15	1000000001
14.7223	14.084	13.4877	16	1000000000
7.43511	21.3715	16.2698	16	1000000001
14.7763	13.9739	13.5605	17	1000000000
7.4361	21.2868	16.3696	17	1000000001
14.7478	14.0124	13.4186	18	1000000000
7.41469	21.3511	16.2175	18	1000000001
14.7399	13.9862	13.5524	19	1000000000
7.42508	21.2984	16.3399	19	1000000001
14.7779	14.016	13.484	20	1000000000
7.44845	21.276	16.2844	20	1000000001
14.7063	14.1	13.5205	21	1000000000
7.487	21.2827	16.2895	21	1000000001
14.636	14.1059	13.5431	22	1000000000
7.53664	21.2271	16.2393	22	1000000001
14.6094	14.1485	13.5251	23	1000000000
7.54657	21.1753	16.1965	23	1000000001
14.6061	14.1762	13.4779	24	1000000000
7.58348	21.1869	16.1561	24	1000000001
14.6419	14.2056	13.4981	25	1000000000
7.62102	21.2129	16.189	25	1000000001
14.5669	14.1915	13.5136	26	1000000000
7.59938	21.1644	16.1697	26	1000000001
14.5698	14.1317	13.5165	27	1000000000
7.62387	21.0905	16.1651	27	1000000001
14.5509	14.2231	13.5412	28	1000000000
7.59163	21.1457	16.1886	28	1000000001
14.6328	14.1672	13.5697	29	1000000000
7.60298	21.1595	16.2499	29	1000000001
14.6285	14.1702	13.5649	30	1000000000
7.57536	21.1671	16.2302	30	1000000001
14.5183	14.2851	13.6274	31	1000000000
7.65051	21.1487	16.2465	31	1000000001
14.4583	14.2628	13.5506	32	1000000000
7.7103	21.0143	16.1426	32	1000000001
14.4747	14.2703	13.5591	33	1000000000
7.68037	21.0791	16.1583	33	1000000001
14.4859	14.2431	13.5721	34	1000000000
7.69697	21.0543	16.1704	34	1000000001
14.5169	14.2635	13.5721	35	1000000000
7.69762	21.072	16.1682	35	1000000001
14.4845	14.3205	13.5955	36	1000000000
7.7585	21.0578	16.1614	36	1000000001
14.4497	14.3325	13.6004	37	1000000000
7.81264	20.9778	16.1515	37	1000000001
14.384	14.3583	13.5796	38	1000000000
7.79212	20.9739	16.0956	38	1000000001
14.4495	14.3147	13.6963	39	1000000000
7.82057	20.958	16.2416	39	1000000001
14.4331	14.3213	13.6142	40	1000000000
7.76061	20.9508	16.1261	40	1000000001
14.4216	14.362	13.6233	41	1000000000
7.75805	21.0385	16.1869	41	1000000001
14.4686	14.3143	13.5894	42	1000000000
7.7771	21.013	16.1557	42	1000000001
14.4083	14.3195	13.5825	43	1000000000
7.74984	20.9711	16.1035	43	1000000001
14.4526	14.2568	13.616	44	1000000000
7.70426	21.0199	16.2049	44	1000000001
14.4945	14.3282	13.5749	45	1000000000
7.75958	21.0509	16.1557	45	1000000001
14.4151	14.3713	13.6373	46	1000000000
7.7519	21.0676	16.2025	46	1000000001
14.4273	14.3374	13.5844	47	1000000000
7.77738	20.9945	16.1015	47	1000000001
14.3604	14.3949	13.6158	48	1000000000
7.77203	21.0099	16.1451	48	1000000001
14.3421	14.4303	13.6733	49	1000000000
7.79578	20.9641	16.1718	49	1000000001
14.3194	14.3795	13.6392	50	1000000000
7.78423	20.9143	16.1409	50	1000000001
