## Supplementary material for "Adaptive fitness in *APC*-mutant cells requires chromosome rearrangements": Fig1C: control2cen5.csv

10.3405	19.4141	18.0126	1	1000000000
20.7662	16.5633	10.912	1	1000000001
10.3378	19.4482	18.1096	2	1000000000
20.7948	16.6386	10.9994	2	1000000001
10.3633	19.4686	18.1317	3	1000000000
20.7701	16.7015	11.0991	3	1000000001
10.3443	19.4029	18.0425	4	1000000000
20.7791	16.6212	10.9827	4	1000000001
10.3026	19.3906	18.1063	5	1000000000
20.7582	16.6606	11.0574	5	1000000001
10.3793	19.4308	18.0926	6	1000000000
20.739	16.6383	11.073	6	1000000001
10.4132	19.4659	18.1157	7	1000000000
20.7254	16.7084	11.0374	7	1000000001
10.3929	19.4634	18.0785	8	1000000000
20.7489	16.6898	11.1056	8	1000000001
10.4229	19.4228	17.9905	9	1000000000
20.7266	16.6641	11.0548	9	1000000001
10.3977	19.4276	18.0542	10	1000000000
20.7476	16.6307	11.0932	10	1000000001
10.3939	19.3779	18.0293	11	1000000000
20.7976	16.5739	11.0006	11	1000000001
10.4217	19.4264	18.0552	12	1000000000
20.714	16.6219	11.0701	12	1000000001
10.4756	19.4088	18.0302	13	1000000000
20.7486	16.6631	11.0769	13	1000000001
10.3798	19.4017	18.0383	14	1000000000
20.7204	16.6227	11.0553	14	1000000001
10.3393	19.4337	18.007	15	1000000000
20.7903	16.6347	10.9389	15	1000000001
10.349	19.4621	18.1148	16	1000000000
20.8117	16.6449	11.046	16	1000000001
10.42	19.3535	17.9654	17	1000000000
20.6812	16.6606	11.0135	17	1000000001
10.4282	19.4437	18.0955	18	1000000000
20.726	16.668	11.1468	18	1000000001
10.3978	19.3603	18.0148	19	1000000000
20.7282	16.6339	11.0468	19	1000000001
10.3678	19.3792	18.0264	20	1000000000
20.7064	16.6313	11.0282	20	1000000001
10.4324	19.4104	18.0476	21	1000000000
20.71	16.6394	11.0635	21	1000000001
10.4541	19.439	18.0408	22	1000000000
20.6893	16.6811	11.1325	22	1000000001
10.4815	19.3867	17.9336	23	1000000000
20.7043	16.6158	11.087	23	1000000001
10.5117	19.4197	17.913	24	1000000000
20.6648	16.6471	11.0717	24	1000000001
10.4824	19.4637	17.9574	25	1000000000
20.6624	16.6897	11.1023	25	1000000001
10.5105	19.3442	18.1024	26	1000000000
20.6047	16.5946	11.2643	26	1000000001
10.5245	19.4033	18.1756	27	1000000000
20.6411	16.6324	11.3171	27	1000000001
10.5035	19.3937	18.0493	28	1000000000
20.6367	16.6904	11.2047	28	1000000001
10.4565	19.4188	17.9345	29	1000000000
20.6733	16.6812	11.0328	29	1000000001
10.4755	19.3657	17.9558	30	1000000000
20.5748	16.6843	11.1275	30	1000000001
10.5117	19.3829	17.9177	31	1000000000
20.5644	16.6636	11.1284	31	1000000001
10.6279	19.3645	18.0218	32	1000000000
20.5964	16.6674	11.2848	32	1000000001
10.5779	19.3489	18.0487	33	1000000000
20.5584	16.6239	11.3054	33	1000000001
10.5494	19.3866	17.9497	34	1000000000
20.6289	16.6833	11.1883	34	1000000001
10.6007	19.3924	17.9342	35	1000000000
20.5833	16.6737	11.1791	35	1000000001
10.5458	19.3917	17.9107	36	1000000000
20.605	16.7104	11.1069	36	1000000001
10.5833	19.3614	17.8862	37	1000000000
20.5049	16.69	11.2026	37	1000000001
10.582	19.3617	17.9071	38	1000000000
20.5062	16.7011	11.1903	38	1000000001
10.6397	19.3878	17.8901	39	1000000000
20.5168	16.7075	11.2241	39	1000000001
10.5772	19.3409	17.9333	40	1000000000
20.4828	16.6935	11.2593	40	1000000001
10.641	19.3384	17.8784	41	1000000000
20.5696	16.648	11.1629	41	1000000001
10.5522	19.338	17.93	42	1000000000
20.514	16.6488	11.2229	42	1000000001
10.4855	19.3258	17.9219	43	1000000000
20.5578	16.6525	11.1548	43	1000000001
10.5638	19.3456	18.0273	44	1000000000
20.5548	16.6891	11.2697	44	1000000001
10.5915	19.3777	17.8425	45	1000000000
20.5448	16.6983	11.1357	45	1000000001
10.5722	19.3969	17.9969	46	1000000000
20.5907	16.7251	11.242	46	1000000001
10.6435	19.3581	17.8333	47	1000000000
20.5239	16.6697	11.1533	47	1000000001
10.6184	19.3517	17.8759	48	1000000000
20.4897	16.6954	11.237	48	1000000001
10.5815	19.3604	17.9333	49	1000000000
20.6042	16.6609	11.2069	49	1000000001
10.6089	19.3579	17.9057	50	1000000000
20.4996	16.7297	11.2135	50	1000000001
