## Supplementary material for "Adaptive fitness in *APC*-mutant cells requires chromosome rearrangements": Fig1C: control2cen6.csv

12.2943	14.7289	18.0266	1	1000000000
22.0837	14.9663	9.33195	1	1000000001
12.3935	14.7637	18.1324	2	1000000000
22.0879	14.9744	9.49178	2	1000000001
12.3575	14.7813	18.0686	3	1000000000
22.1365	15.014	9.3949	3	1000000001
12.3128	14.7983	18.135	4	1000000000
22.1266	15.0392	9.43159	4	1000000001
12.3355	14.77	18.1519	5	1000000000
22.1087	15.0145	9.51984	5	1000000001
12.3977	14.7762	18.1715	6	1000000000
22.0953	15.0562	9.58017	6	1000000001
12.4142	14.8316	18.0997	7	1000000000
22.0461	15.0878	9.52295	7	1000000001
12.3754	14.7833	18.0926	8	1000000000
22.0967	15.0141	9.44584	8	1000000001
12.4265	14.7575	18.1295	9	1000000000
22.0951	15.0013	9.57345	9	1000000001
12.3402	14.7396	18.1448	10	1000000000
22.128	14.9754	9.47726	10	1000000001
12.4046	14.7825	18.1252	11	1000000000
22.0765	15.0225	9.55179	11	1000000001
12.4213	14.7835	18.0803	12	1000000000
22.1525	15.0279	9.44532	12	1000000001
12.3257	14.7509	18.0461	13	1000000000
22.0955	14.8874	9.40625	13	1000000001
12.3133	14.7699	18.2022	14	1000000000
22.1081	15.0952	9.48855	14	1000000001
12.396	14.7625	18.0716	15	1000000000
22.0948	15.0126	9.44026	15	1000000001
12.4265	14.8071	18.0773	16	1000000000
22.0974	15.0484	9.5218	16	1000000001
12.4221	14.8132	18.0489	17	1000000000
22.0938	15.0617	9.44123	17	1000000001
12.4225	14.7642	18.0533	18	1000000000
22.1025	14.9996	9.43934	18	1000000001
12.4715	14.8101	18.0225	19	1000000000
22.0202	15.038	9.53645	19	1000000001
12.42	14.7771	18.0476	20	1000000000
22.1146	15.0063	9.47513	20	1000000001
12.437	14.7428	18.104	21	1000000000
21.9966	14.9627	9.57553	21	1000000001
12.3904	14.7552	18.0934	22	1000000000
22.0035	15.0029	9.59586	22	1000000001
12.3627	14.7781	18.0226	23	1000000000
22.0907	15.0015	9.37981	23	1000000001
12.4339	14.7804	18.0823	24	1000000000
22.0825	15.0137	9.49902	24	1000000001
12.444	14.8064	18.1566	25	1000000000
22.0238	15.0475	9.6292	25	1000000001
12.4393	14.7857	18.0749	26	1000000000
22.0539	15.0252	9.53093	26	1000000001
12.4549	14.8323	18.0171	27	1000000000
21.9907	15.0446	9.52868	27	1000000001
12.4718	14.7681	18.025	28	1000000000
22.0843	15.0015	9.60914	28	1000000001
12.5205	14.7785	18.0329	29	1000000000
21.9442	15.0058	9.66218	29	1000000001
12.5377	14.7667	17.9673	30	1000000000
22.0055	14.9837	9.6009	30	1000000001
12.4519	14.7285	18.0783	31	1000000000
22.0804	14.9676	9.56016	31	1000000001
12.4384	14.7959	18.1147	32	1000000000
22.0252	15.0569	9.60411	32	1000000001
12.4556	14.7923	18.0887	33	1000000000
22.0474	15.048	9.5841	33	1000000001
12.4574	14.7498	17.975	34	1000000000
21.9585	15.0369	9.54163	34	1000000001
12.5543	14.8028	18.022	35	1000000000
21.9434	15.0013	9.6708	35	1000000001
12.4957	14.7767	18.1058	36	1000000000
21.9553	15.0017	9.6664	36	1000000001
12.5335	14.7642	18.0603	37	1000000000
22.0112	14.9993	9.65957	37	1000000001
12.4641	14.8516	18.0499	38	1000000000
21.9895	15.0383	9.57734	38	1000000001
12.5195	14.7541	17.9791	39	1000000000
21.9824	15.0114	9.58051	39	1000000001
12.5297	14.8042	17.9468	40	1000000000
21.8875	15.0141	9.60269	40	1000000001
12.5325	14.7822	17.9552	41	1000000000
21.8652	15.0212	9.67785	41	1000000001
12.5728	14.7897	18.0212	42	1000000000
21.8786	14.9832	9.69234	42	1000000001
12.5781	14.7481	17.9816	43	1000000000
21.8579	14.9537	9.70032	43	1000000001
12.5116	14.8519	18.009	44	1000000000
21.9098	15.0468	9.66051	44	1000000001
12.4897	14.7581	17.9377	45	1000000000
21.906	15.0108	9.59516	45	1000000001
12.4958	14.7936	17.9729	46	1000000000
21.9576	15.0451	9.61248	46	1000000001
12.6035	14.7866	18.0599	47	1000000000
22.0062	15.0645	9.72866	47	1000000001
12.5678	14.8209	17.931	48	1000000000
21.9215	15.0551	9.68821	48	1000000001
12.5906	14.7644	17.912	49	1000000000
21.865	14.9937	9.66347	49	1000000001
12.5972	14.7478	17.889	50	1000000000
21.8089	14.9998	9.70173	50	1000000001
