## Supplementary material for "Adaptive fitness in *APC*-mutant cells requires chromosome rearrangements": Fig1C: control2cen7.csv

12.996	12.6028	17.9697	1	1000000000
22.0929	14.3738	9.66381	1	1000000001
13.0503	12.6475	18.0892	2	1000000000
22.1627	14.4402	9.81355	2	1000000001
13.057	12.6568	18.0972	3	1000000000
22.1505	14.3907	9.80905	3	1000000001
13.071	12.6517	18.0337	4	1000000000
22.1269	14.3658	9.80537	4	1000000001
13.0731	12.6415	18.0663	5	1000000000
22.145	14.3959	9.77153	5	1000000001
13.036	12.632	18.0717	6	1000000000
22.1408	14.3679	9.72883	6	1000000001
13.1252	12.6604	17.9362	7	1000000000
22.046	14.362	9.81653	7	1000000001
13.1182	12.629	17.9676	8	1000000000
22.1326	14.3876	9.75515	8	1000000001
13.0332	12.6407	18.0554	9	1000000000
22.1337	14.3978	9.7321	9	1000000001
12.9936	12.6745	18.092	10	1000000000
22.1278	14.3814	9.70717	10	1000000001
13.0336	12.6353	18.0676	11	1000000000
22.1829	14.392	9.70545	11	1000000001
13.0277	12.6431	18.165	12	1000000000
22.109	14.3814	9.86406	12	1000000001
13.0829	12.6702	18.0989	13	1000000000
22.1457	14.4244	9.84002	13	1000000001
13.1106	12.6671	18.0236	14	1000000000
22.1296	14.392	9.80401	14	1000000001
13.1302	12.5999	18.0414	15	1000000000
22.1507	14.3561	9.81978	15	1000000001
13.0316	12.6435	18.0831	16	1000000000
22.0828	14.4052	9.81629	16	1000000001
13.0725	12.635	18.0834	17	1000000000
22.1666	14.3979	9.775	17	1000000001
13.026	12.6395	18.1155	18	1000000000
22.1027	14.4103	9.8233	18	1000000001
13.1292	12.6681	18.0112	19	1000000000
22.0617	14.4018	9.87535	19	1000000001
13.1405	12.7192	18.0563	20	1000000000
22.0031	14.423	9.95314	20	1000000001
13.1754	12.6564	18.0492	21	1000000000
22.0319	14.356	9.95793	21	1000000001
13.2735	12.6416	18.0344	22	1000000000
22.0198	14.4056	9.96236	22	1000000001
13.1414	12.721	17.9657	23	1000000000
22.0382	14.4132	9.92368	23	1000000001
13.1839	12.6915	17.9477	24	1000000000
22.0199	14.3814	9.92072	24	1000000001
13.2074	12.7073	17.9792	25	1000000000
21.9834	14.3985	10.004	25	1000000001
13.2654	12.6889	17.8824	26	1000000000
21.9555	14.3736	9.93115	26	1000000001
13.2969	12.697	17.8107	27	1000000000
21.9761	14.353	9.92106	27	1000000001
13.2156	12.6423	17.9985	28	1000000000
22.0305	14.3814	9.97617	28	1000000001
13.2939	12.7035	17.9414	29	1000000000
21.9529	14.3732	10.0115	29	1000000001
13.3018	12.6954	17.7732	30	1000000000
21.9242	14.35	9.92468	30	1000000001
13.3149	12.6971	17.8259	31	1000000000
21.8594	14.3003	10.0131	31	1000000001
13.3051	12.7258	17.8548	32	1000000000
21.9378	14.4007	9.96254	32	1000000001
13.3375	12.7323	17.9275	33	1000000000
21.8819	14.379	10.1216	33	1000000001
13.3719	12.6875	17.7671	34	1000000000
21.8681	14.3167	10.0591	34	1000000001
13.4308	12.7354	17.8293	35	1000000000
21.7918	14.3021	10.1798	35	1000000001
13.435	12.7002	17.7698	36	1000000000
21.7748	14.3191	10.1602	36	1000000001
13.4176	12.717	17.7777	37	1000000000
21.8168	14.3479	10.1225	37	1000000001
13.4647	12.7556	17.7446	38	1000000000
21.7196	14.3718	10.2108	38	1000000001
13.4728	12.7356	17.7485	39	1000000000
21.7827	14.315	10.1804	39	1000000001
13.4667	12.7401	17.6868	40	1000000000
21.656	14.3244	10.2646	40	1000000001
13.4477	12.7413	17.7147	41	1000000000
21.7492	14.302	10.1859	41	1000000001
13.4765	12.7461	17.7189	42	1000000000
21.6954	14.353	10.2622	42	1000000001
13.4522	12.7424	17.6721	43	1000000000
21.7365	14.3366	10.1379	43	1000000001
13.3434	12.7275	17.7679	44	1000000000
21.7493	14.3213	10.1214	44	1000000001
13.515	12.7549	17.7048	45	1000000000
21.7349	14.3324	10.1826	45	1000000001
13.4423	12.7467	17.8117	46	1000000000
