## Supplementary material for "Adaptive fitness in *APC*-mutant cells requires chromosome rearrangements": Fig1C: control1cen1.csv

Position
====================
Position X	Position Y	Position Z	Unit	Category	Collection	Time	TrackID	ID
13.2806	14.3902	15.9295	um	Spot	Position	1	1000000000	0
19.4342	23.7542	17.254	um	Spot	Position	1	1000000001	75
13.3423	14.4271	16.1056	um	Spot	Position	2	1000000000	1
19.4836	23.7708	17.3875	um	Spot	Position	2	1000000001	76
13.3327	14.461	15.9581	um	Spot	Position	3	1000000000	2
19.4715	23.7889	17.2892	um	Spot	Position	3	1000000001	77
13.332	14.521	16.0729	um	Spot	Position	4	1000000000	3
19.4568	23.7686	17.3672	um	Spot	Position	4	1000000001	78
13.3621	14.4826	16.0909	um	Spot	Position	5	1000000000	4
19.4934	23.811	17.3962	um	Spot	Position	5	1000000001	79
13.3649	14.461	16.064	um	Spot	Position	6	1000000000	5
19.4815	23.7376	17.3773	um	Spot	Position	6	1000000001	80
13.3658	14.4943	16.0878	um	Spot	Position	7	1000000000	6
19.4133	23.7615	17.3972	um	Spot	Position	7	1000000001	81
13.3421	14.457	16.089	um	Spot	Position	8	1000000000	7
19.4327	23.7384	17.3922	um	Spot	Position	8	1000000001	82
13.3983	14.5441	15.997	um	Spot	Position	9	1000000000	8
19.4367	23.7461	17.3194	um	Spot	Position	9	1000000001	83
13.3791	14.5775	16.0657	um	Spot	Position	10	1000000000	9
19.4202	23.722	17.3673	um	Spot	Position	10	1000000001	84
13.4263	14.4803	15.9865	um	Spot	Position	11	1000000000	10
19.4359	23.7211	17.2819	um	Spot	Position	11	1000000001	85
13.4175	14.5025	16.044	um	Spot	Position	12	1000000000	11
19.4789	23.7514	17.3522	um	Spot	Position	12	1000000001	86
13.3818	14.5191	16.0144	um	Spot	Position	13	1000000000	12
19.4335	23.7306	17.2853	um	Spot	Position	13	1000000001	87
13.4124	14.5303	16.0753	um	Spot	Position	14	1000000000	13
19.4625	23.7077	17.3673	um	Spot	Position	14	1000000001	88
13.3931	14.5217	16.0546	um	Spot	Position	15	1000000000	14
19.4335	23.741	17.3588	um	Spot	Position	15	1000000001	89
13.3706	14.4946	16.0844	um	Spot	Position	16	1000000000	15
19.4521	23.6815	17.3924	um	Spot	Position	16	1000000001	90
13.4389	14.5521	16.0531	um	Spot	Position	17	1000000000	16
19.434	23.6707	17.3715	um	Spot	Position	17	1000000001	91
13.4367	14.5301	16.0742	um	Spot	Position	18	1000000000	17
19.4665	23.6473	17.3625	um	Spot	Position	18	1000000001	92
13.3986	14.5637	16.1081	um	Spot	Position	19	1000000000	18
19.4061	23.7002	17.4067	um	Spot	Position	19	1000000001	93
13.426	14.5322	16.146	um	Spot	Position	20	1000000000	19
19.4497	23.6918	17.4263	um	Spot	Position	20	1000000001	94
13.4127	14.5397	16.0056	um	Spot	Position	21	1000000000	20
19.4574	23.7344	17.298	um	Spot	Position	21	1000000001	95
13.3958	14.5482	16.0798	um	Spot	Position	22	1000000000	21
19.4585	23.7622	17.3717	um	Spot	Position	22	1000000001	96
13.361	14.5163	16.112	um	Spot	Position	23	1000000000	22
19.4211	23.7031	17.4167	um	Spot	Position	23	1000000001	97
13.3941	14.5614	16.1062	um	Spot	Position	24	1000000000	23
19.4196	23.6613	17.4071	um	Spot	Position	24	1000000001	98
13.4023	14.5358	15.9824	um	Spot	Position	25	1000000000	24
19.4036	23.6725	17.2906	um	Spot	Position	25	1000000001	99
13.3959	14.5421	16.0749	um	Spot	Position	26	1000000000	25
19.3823	23.6738	17.3822	um	Spot	Position	26	1000000001	100
13.3643	14.5642	16.1303	um	Spot	Position	27	1000000000	26
19.3837	23.7371	17.4296	um	Spot	Position	27	1000000001	101
13.4288	14.5294	15.9593	um	Spot	Position	28	1000000000	27
19.4494	23.7099	17.2469	um	Spot	Position	28	1000000001	102
13.3871	14.5569	16.0614	um	Spot	Position	29	1000000000	28
19.372	23.7135	17.3179	um	Spot	Position	29	1000000001	103
13.4051	14.5527	16.0927	um	Spot	Position	30	1000000000	29
19.4346	23.6879	17.4208	um	Spot	Position	30	1000000001	104
13.4458	14.5491	16.0699	um	Spot	Position	31	1000000000	30
19.4305	23.6652	17.3536	um	Spot	Position	31	1000000001	105
13.4067	14.558	16.1229	um	Spot	Position	32	1000000000	31
19.3948	23.6586	17.4228	um	Spot	Position	32	1000000001	106
13.4404	14.5696	15.9897	um	Spot	Position	33	1000000000	32
19.4567	23.7261	17.2847	um	Spot	Position	33	1000000001	107
13.4272	14.5324	16.0313	um	Spot	Position	34	1000000000	33
19.4471	23.699	17.3301	um	Spot	Position	34	1000000001	108
13.3889	14.5688	16.0303	um	Spot	Position	35	1000000000	34
19.4222	23.7567	17.3249	um	Spot	Position	35	1000000001	109
13.4063	14.5226	16.0537	um	Spot	Position	36	1000000000	35
19.4493	23.7092	17.3605	um	Spot	Position	36	1000000001	110
13.3707	14.5939	15.9646	um	Spot	Position	37	1000000000	36
19.3511	23.7339	17.2776	um	Spot	Position	37	1000000001	111
13.4518	14.5877	15.971	um	Spot	Position	38	1000000000	37
19.4298	23.6742	17.2793	um	Spot	Position	38	1000000001	112
13.4371	14.6065	15.9951	um	Spot	Position	39	1000000000	38
19.4201	23.7037	17.2879	um	Spot	Position	39	1000000001	113
13.4187	14.5765	15.9963	um	Spot	Position	40	1000000000	39
19.4298	23.7307	17.2785	um	Spot	Position	40	1000000001	114
13.3826	14.5559	15.994	um	Spot	Position	41	1000000000	40
19.4125	23.6862	17.3067	um	Spot	Position	41	1000000001	115
13.4493	14.581	16.0393	um	Spot	Position	42	1000000000	41
19.418	23.7156	17.3131	um	Spot	Position	42	1000000001	116
13.4458	14.5793	15.9894	um	Spot	Position	43	1000000000	42
19.4229	23.6796	17.282	um	Spot	Position	43	1000000001	117
13.4423	14.6248	15.9936	um	Spot	Position	44	1000000000	43
19.3876	23.6766	17.2856	um	Spot	Position	44	1000000001	118
13.4707	14.5798	16.0109	um	Spot	Position	45	1000000000	44
19.4287	23.6845	17.3075	um	Spot	Position	45	1000000001	119
13.4177	14.4542	16.0413	um	Spot	Position	46	1000000000	45
19.453	23.7071	17.3143	um	Spot	Position	46	1000000001	120
13.3496	14.5264	15.9725	um	Spot	Position	47	1000000000	46
19.3458	23.7247	17.2535	um	Spot	Position	47	1000000001	121
13.3587	14.5727	16.1121	um	Spot	Position	48	1000000000	47
19.3823	23.7257	17.4155	um	Spot	Position	48	1000000001	122
13.361	14.4933	16.0161	um	Spot	Position	49	1000000000	48
19.4094	23.6674	17.3254	um	Spot	Position	49	1000000001	123
13.4187	14.5268	16.0496	um	Spot	Position	50	1000000000	49
19.417	23.6512	17.3541	um	Spot	Position	50	1000000001	124
13.437	14.6119	16.0936	um	Spot	Position	51	1000000000	50
19.442	23.7066	17.375	um	Spot	Position	51	1000000001	125
13.4374	14.5548	16.1168	um	Spot	Position	52	1000000000	51
19.4064	23.6351	17.3986	um	Spot	Position	52	1000000001	126
13.3618	14.5601	16.0233	um	Spot	Position	53	1000000000	52
19.3853	23.6787	17.3163	um	Spot	Position	53	1000000001	127
13.4577	14.5823	16.0595	um	Spot	Position	54	1000000000	53
19.4077	23.6591	17.3439	um	Spot	Position	54	1000000001	128
13.4286	14.6051	16.174	um	Spot	Position	55	1000000000	54
19.3689	23.6699	17.4274	um	Spot	Position	55	1000000001	129
13.4038	14.5554	16.012	um	Spot	Position	56	1000000000	55
19.4252	23.7038	17.2835	um	Spot	Position	56	1000000001	130
13.3786	14.5529	16.033	um	Spot	Position	57	1000000000	56
19.3535	23.6658	17.3301	um	Spot	Position	57	1000000001	131
13.4173	14.5916	16.1192	um	Spot	Position	58	1000000000	57
19.3656	23.651	17.3971	um	Spot	Position	58	1000000001	132
13.3927	14.5939	16.0269	um	Spot	Position	59	1000000000	58
19.3983	23.6763	17.3389	um	Spot	Position	59	1000000001	133
13.4045	14.5797	16.0906	um	Spot	Position	60	1000000000	59
19.3691	23.6486	17.3791	um	Spot	Position	60	1000000001	134
13.457	14.5963	16.1404	um	Spot	Position	61	1000000000	60
19.3948	23.6397	17.411	um	Spot	Position	61	1000000001	135
13.4628	14.5877	16.0018	um	Spot	Position	62	1000000000	61
19.4033	23.6404	17.2681	um	Spot	Position	62	1000000001	136
13.4812	14.6137	16.0848	um	Spot	Position	63	1000000000	62
19.3573	23.589	17.3521	um	Spot	Position	63	1000000001	137
13.4385	14.6285	16.0353	um	Spot	Position	64	1000000000	63
19.32	23.5743	17.293	um	Spot	Position	64	1000000001	138
13.509	14.5741	16.1136	um	Spot	Position	65	1000000000	64
19.3577	23.6067	17.3184	um	Spot	Position	65	1000000001	139
13.5162	14.6194	16.1254	um	Spot	Position	66	1000000000	65
19.3653	23.5352	17.3859	um	Spot	Position	66	1000000001	140
13.5091	14.6553	16.0033	um	Spot	Position	67	1000000000	66
19.3389	23.6071	17.2423	um	Spot	Position	67	1000000001	141
13.4622	14.6095	16.0397	um	Spot	Position	68	1000000000	67
19.3864	23.6253	17.2872	um	Spot	Position	68	1000000001	142
13.4489	14.6194	16.0673	um	Spot	Position	69	1000000000	68
19.3609	23.6052	17.2942	um	Spot	Position	69	1000000001	143
13.4362	14.6077	16.0288	um	Spot	Position	70	1000000000	69
19.4059	23.6523	17.3124	um	Spot	Position	70	1000000001	144
13.4583	14.6563	16.062	um	Spot	Position	71	1000000000	70
19.3539	23.6364	17.3308	um	Spot	Position	71	1000000001	145
13.5094	14.6807	16.0746	um	Spot	Position	72	1000000000	71
19.3328	23.5408	17.3243	um	Spot	Position	72	1000000001	146
13.4471	14.6911	16.0332	um	Spot	Position	73	1000000000	72
19.2884	23.5843	17.295	um	Spot	Position	73	1000000001	147
13.4985	14.7185	15.9931	um	Spot	Position	74	1000000000	73
19.3159	23.5399	17.2477	um	Spot	Position	74	1000000001	148
13.5089	14.709	16.142	um	Spot	Position	75	1000000000	74
19.3291	23.5321	17.3835	um	Spot	Position	75	1000000001	149
