## Supplementary material for "Adaptive fitness in *APC*-mutant cells requires chromosome rearrangements": Fig1C: control1cen2.csv

Position
====================
Position X	Position Y	Position Z	Unit	Category	Collection	Time	TrackID	ID
12.9552	22.8659	14.6242	um	Spot	Position	1	1000000000	0
14.7329	11.4445	13.0969	um	Spot	Position	1	1000000001	75
13.0277	22.9293	14.7103	um	Spot	Position	2	1000000000	1
14.8133	11.4838	13.1836	um	Spot	Position	2	1000000001	76
13.006	22.9396	14.7722	um	Spot	Position	3	1000000000	2
14.845	11.4441	13.2594	um	Spot	Position	3	1000000001	77
12.9943	22.9293	14.6695	um	Spot	Position	4	1000000000	3
14.7897	11.4776	13.1291	um	Spot	Position	4	1000000001	78
13.0041	22.9439	14.6871	um	Spot	Position	5	1000000000	4
14.7856	11.4383	13.1384	um	Spot	Position	5	1000000001	79
12.9707	22.9499	14.7636	um	Spot	Position	6	1000000000	5
14.75	11.4475	13.2241	um	Spot	Position	6	1000000001	80
13.0195	22.998	14.7455	um	Spot	Position	7	1000000000	6
14.8089	11.3593	13.2012	um	Spot	Position	7	1000000001	81
13.0509	23.0033	14.7565	um	Spot	Position	8	1000000000	7
14.8091	11.4131	13.2199	um	Spot	Position	8	1000000001	82
12.9849	22.9574	14.6994	um	Spot	Position	9	1000000000	8
14.8006	11.4488	13.1647	um	Spot	Position	9	1000000001	83
12.9849	22.9875	14.6798	um	Spot	Position	10	1000000000	9
14.7965	11.4755	13.1242	um	Spot	Position	10	1000000001	84
12.9746	22.9473	14.651	um	Spot	Position	11	1000000000	10
14.8046	11.4266	13.1235	um	Spot	Position	11	1000000001	85
12.9853	22.9193	14.7958	um	Spot	Position	12	1000000000	11
14.7877	11.4347	13.2636	um	Spot	Position	12	1000000001	86
13.0095	22.9572	14.7217	um	Spot	Position	13	1000000000	12
14.7568	11.5105	13.1809	um	Spot	Position	13	1000000001	87
12.989	22.9538	14.7227	um	Spot	Position	14	1000000000	13
14.7821	11.4804	13.1791	um	Spot	Position	14	1000000001	88
13.0347	22.9171	14.7128	um	Spot	Position	15	1000000000	14
14.7813	11.4878	13.171	um	Spot	Position	15	1000000001	89
12.9504	22.9243	14.6526	um	Spot	Position	16	1000000000	15
14.7419	11.4665	13.1226	um	Spot	Position	16	1000000001	90
13.0176	22.9534	14.7311	um	Spot	Position	17	1000000000	16
14.7483	11.4702	13.1653	um	Spot	Position	17	1000000001	91
12.9498	22.9686	14.7954	um	Spot	Position	18	1000000000	17
14.7267	11.4097	13.2201	um	Spot	Position	18	1000000001	92
13.0145	23.0093	14.7268	um	Spot	Position	19	1000000000	18
14.786	11.4082	13.16	um	Spot	Position	19	1000000001	93
12.9804	22.9525	14.8419	um	Spot	Position	20	1000000000	19
14.8156	11.4407	13.308	um	Spot	Position	20	1000000001	94
12.9904	23.014	14.7773	um	Spot	Position	21	1000000000	20
14.7757	11.4541	13.1904	um	Spot	Position	21	1000000001	95
13.0261	22.9606	14.689	um	Spot	Position	22	1000000000	21
14.7972	11.4634	13.1252	um	Spot	Position	22	1000000001	96
13.0178	22.9213	14.6993	um	Spot	Position	23	1000000000	22
14.7853	11.4581	13.1629	um	Spot	Position	23	1000000001	97
13.0111	22.911	14.7164	um	Spot	Position	24	1000000000	23
14.7879	11.4363	13.1645	um	Spot	Position	24	1000000001	98
13.0326	22.9451	14.7167	um	Spot	Position	25	1000000000	24
14.8107	11.5019	13.1964	um	Spot	Position	25	1000000001	99
12.9968	23.0032	14.8285	um	Spot	Position	26	1000000000	25
14.8241	11.3963	13.2525	um	Spot	Position	26	1000000001	100
12.9399	22.9861	14.7677	um	Spot	Position	27	1000000000	26
14.7568	11.4797	13.2139	um	Spot	Position	27	1000000001	101
13.0087	23.0204	14.7328	um	Spot	Position	28	1000000000	27
14.7737	11.4317	13.1946	um	Spot	Position	28	1000000001	102
13.0285	23.0359	14.7619	um	Spot	Position	29	1000000000	28
14.8225	11.4399	13.2096	um	Spot	Position	29	1000000001	103
13.0181	23.0184	14.8088	um	Spot	Position	30	1000000000	29
14.7745	11.4671	13.2552	um	Spot	Position	30	1000000001	104
12.947	22.9777	14.8014	um	Spot	Position	31	1000000000	30
14.7471	11.3691	13.2365	um	Spot	Position	31	1000000001	105
13.0009	23.0108	14.726	um	Spot	Position	32	1000000000	31
14.7881	11.3796	13.1651	um	Spot	Position	32	1000000001	106
13.0048	23.0225	14.7961	um	Spot	Position	33	1000000000	32
14.8486	11.3688	13.2444	um	Spot	Position	33	1000000001	107
13.0146	22.9603	14.7462	um	Spot	Position	34	1000000000	33
14.813	11.395	13.204	um	Spot	Position	34	1000000001	108
13.0249	22.936	14.6518	um	Spot	Position	35	1000000000	34
14.7746	11.4458	13.1293	um	Spot	Position	35	1000000001	109
13.018	22.9885	14.718	um	Spot	Position	36	1000000000	35
14.7655	11.4478	13.1715	um	Spot	Position	36	1000000001	110
12.9889	23.0617	14.7819	um	Spot	Position	37	1000000000	36
14.7802	11.4431	13.2111	um	Spot	Position	37	1000000001	111
12.9776	22.9643	14.7714	um	Spot	Position	38	1000000000	37
14.7418	11.425	13.2044	um	Spot	Position	38	1000000001	112
12.9716	22.983	14.7709	um	Spot	Position	39	1000000000	38
14.7706	11.4448	13.2228	um	Spot	Position	39	1000000001	113
12.9593	23.0166	14.7698	um	Spot	Position	40	1000000000	39
14.7659	11.3961	13.1722	um	Spot	Position	40	1000000001	114
12.9822	23.011	14.7504	um	Spot	Position	41	1000000000	40
14.7705	11.4256	13.1772	um	Spot	Position	41	1000000001	115
13.0219	22.9935	14.7159	um	Spot	Position	42	1000000000	41
14.7713	11.5478	13.1808	um	Spot	Position	42	1000000001	116
12.9484	22.8835	14.8168	um	Spot	Position	43	1000000000	42
14.7594	11.529	13.2914	um	Spot	Position	43	1000000001	117
12.9266	22.9386	14.7821	um	Spot	Position	44	1000000000	43
14.7562	11.4528	13.2191	um	Spot	Position	44	1000000001	118
12.9692	22.9547	14.7636	um	Spot	Position	45	1000000000	44
14.7786	11.4353	13.2037	um	Spot	Position	45	1000000001	119
12.9417	23.0089	14.783	um	Spot	Position	46	1000000000	45
14.7486	11.3955	13.234	um	Spot	Position	46	1000000001	120
12.9248	22.9689	14.8302	um	Spot	Position	47	1000000000	46
14.758	11.4446	13.2663	um	Spot	Position	47	1000000001	121
13.0435	22.938	14.7199	um	Spot	Position	48	1000000000	47
14.7911	11.533	13.1954	um	Spot	Position	48	1000000001	122
12.968	22.8925	14.7618	um	Spot	Position	49	1000000000	48
14.7699	11.498	13.2255	um	Spot	Position	49	1000000001	123
12.9783	22.9472	14.7671	um	Spot	Position	50	1000000000	49
14.7636	11.5153	13.2411	um	Spot	Position	50	1000000001	124
12.9722	22.9128	14.7822	um	Spot	Position	51	1000000000	50
14.7506	11.4905	13.2038	um	Spot	Position	51	1000000001	125
12.967	22.9189	14.8365	um	Spot	Position	52	1000000000	51
14.7454	11.469	13.3102	um	Spot	Position	52	1000000001	126
13.0086	22.9448	14.6953	um	Spot	Position	53	1000000000	52
14.7922	11.4679	13.1548	um	Spot	Position	53	1000000001	127
12.9424	22.9858	14.7402	um	Spot	Position	54	1000000000	53
14.723	11.5221	13.2067	um	Spot	Position	54	1000000001	128
13.0599	22.9094	14.7578	um	Spot	Position	55	1000000000	54
14.8197	11.5649	13.2386	um	Spot	Position	55	1000000001	129
12.9839	22.886	14.8002	um	Spot	Position	56	1000000000	55
14.7462	11.5641	13.2833	um	Spot	Position	56	1000000001	130
12.9751	22.8761	14.8055	um	Spot	Position	57	1000000000	56
14.7157	11.6023	13.3018	um	Spot	Position	57	1000000001	131
13.0281	22.823	14.7383	um	Spot	Position	58	1000000000	57
14.7821	11.5477	13.2295	um	Spot	Position	58	1000000001	132
13.0643	22.8091	14.6733	um	Spot	Position	59	1000000000	58
14.7879	11.6083	13.1626	um	Spot	Position	59	1000000001	133
13.0441	22.761	14.66	um	Spot	Position	60	1000000000	59
14.7947	11.6192	13.1576	um	Spot	Position	60	1000000001	134
13.0053	22.7302	14.7712	um	Spot	Position	61	1000000000	60
14.7501	11.6213	13.2995	um	Spot	Position	61	1000000001	135
13.0338	22.7792	14.7169	um	Spot	Position	62	1000000000	61
14.7656	11.6726	13.2223	um	Spot	Position	62	1000000001	136
13.068	22.7696	14.6707	um	Spot	Position	63	1000000000	62
14.7795	11.6186	13.1692	um	Spot	Position	63	1000000001	137
13.0471	22.811	14.6834	um	Spot	Position	64	1000000000	63
14.7621	11.6492	13.1969	um	Spot	Position	64	1000000001	138
13.0392	22.7472	14.689	um	Spot	Position	65	1000000000	64
14.7605	11.6135	13.1984	um	Spot	Position	65	1000000001	139
13.0527	22.788	14.6221	um	Spot	Position	66	1000000000	65
14.7791	11.6269	13.1198	um	Spot	Position	66	1000000001	140
13.0551	22.7651	14.7483	um	Spot	Position	67	1000000000	66
14.7658	11.6427	13.2763	um	Spot	Position	67	1000000001	141
13.0016	22.7323	14.651	um	Spot	Position	68	1000000000	67
14.7242	11.6542	13.1595	um	Spot	Position	68	1000000001	142
13.0372	22.7084	14.7125	um	Spot	Position	69	1000000000	68
14.7259	11.6614	13.2282	um	Spot	Position	69	1000000001	143
13.0409	22.7682	14.7042	um	Spot	Position	70	1000000000	69
14.7796	11.6821	13.2	um	Spot	Position	70	1000000001	144
12.9954	22.7785	14.7845	um	Spot	Position	71	1000000000	70
14.7853	11.5957	13.2728	um	Spot	Position	71	1000000001	145
13.0237	22.8161	14.6304	um	Spot	Position	72	1000000000	71
14.7454	11.6123	13.1412	um	Spot	Position	72	1000000001	146
13.0793	22.8024	14.729	um	Spot	Position	73	1000000000	72
14.7998	11.6718	13.2373	um	Spot	Position	73	1000000001	147
13.0714	22.7354	14.7179	um	Spot	Position	74	1000000000	73
14.8279	11.6814	13.2669	um	Spot	Position	74	1000000001	148
13.0407	22.7445	14.7053	um	Spot	Position	75	1000000000	74
14.7487	11.667	13.2084	um	Spot	Position	75	1000000001	149
