## Supplementary material for "Adaptive fitness in *APC*-mutant cells requires chromosome rearrangements": Fig1C: control1cen3.csv

Position
====================
Position X	Position Y	Position Z	Unit	Category	Collection	Time	TrackID	ID
17.0406	18.6007	11.8366	um	Spot	Position	1	1000000000	0
11.0934	11.5592	16.1649	um	Spot	Position	1	1000000001	75
17.0766	18.6696	11.9387	um	Spot	Position	2	1000000000	1
11.1312	11.6066	16.3044	um	Spot	Position	2	1000000001	76
17.1142	18.6539	11.9522	um	Spot	Position	3	1000000000	2
11.1712	11.6612	16.2244	um	Spot	Position	3	1000000001	77
17.095	18.6521	11.8887	um	Spot	Position	4	1000000000	3
11.1653	11.644	16.2047	um	Spot	Position	4	1000000001	78
17.0844	18.6846	11.97	um	Spot	Position	5	1000000000	4
11.1245	11.6334	16.3182	um	Spot	Position	5	1000000001	79
17.1371	18.7189	11.9225	um	Spot	Position	6	1000000000	5
11.1344	11.5869	16.3045	um	Spot	Position	6	1000000001	80
17.1679	18.6957	11.8512	um	Spot	Position	7	1000000000	6
11.0915	11.4945	16.2494	um	Spot	Position	7	1000000001	81
17.1509	18.7286	11.9011	um	Spot	Position	8	1000000000	7
11.1342	11.5887	16.2937	um	Spot	Position	8	1000000001	82
17.1833	18.6859	11.9199	um	Spot	Position	9	1000000000	8
11.1215	11.5463	16.3191	um	Spot	Position	9	1000000001	83
17.1297	18.6867	11.8934	um	Spot	Position	10	1000000000	9
11.1136	11.5362	16.3008	um	Spot	Position	10	1000000001	84
17.1177	18.7185	11.9236	um	Spot	Position	11	1000000000	10
11.0702	11.524	16.3496	um	Spot	Position	11	1000000001	85
17.1509	18.7152	11.8467	um	Spot	Position	12	1000000000	11
11.03	11.5458	16.2521	um	Spot	Position	12	1000000001	86
17.1782	18.7385	11.8643	um	Spot	Position	13	1000000000	12
11.0243	11.456	16.3456	um	Spot	Position	13	1000000001	87
17.1809	18.7633	11.8389	um	Spot	Position	14	1000000000	13
11.0674	11.5254	16.2646	um	Spot	Position	14	1000000001	88
17.0943	18.6655	11.8532	um	Spot	Position	15	1000000000	14
11.0742	11.5375	16.2246	um	Spot	Position	15	1000000001	89
17.1213	18.6896	11.8793	um	Spot	Position	16	1000000000	15
11.0952	11.5518	16.2447	um	Spot	Position	16	1000000001	90
17.1453	18.6565	11.9036	um	Spot	Position	17	1000000000	16
11.1364	11.5575	16.248	um	Spot	Position	17	1000000001	91
17.1237	18.6736	12.0302	um	Spot	Position	18	1000000000	17
11.121	11.581	16.3763	um	Spot	Position	18	1000000001	92
17.1205	18.6319	12.0064	um	Spot	Position	19	1000000000	18
11.1367	11.537	16.3524	um	Spot	Position	19	1000000001	93
17.0945	18.6971	11.8711	um	Spot	Position	20	1000000000	19
11.0635	11.6188	16.2287	um	Spot	Position	20	1000000001	94
17.1673	18.6625	12.0048	um	Spot	Position	21	1000000000	20
11.1576	11.5455	16.3796	um	Spot	Position	21	1000000001	95
17.1771	18.7526	11.8639	um	Spot	Position	22	1000000000	21
11.1362	11.5935	16.2756	um	Spot	Position	22	1000000001	96
17.1116	18.7051	11.8884	um	Spot	Position	23	1000000000	22
11.0783	11.5584	16.2729	um	Spot	Position	23	1000000001	97
17.1477	18.7371	11.9123	um	Spot	Position	24	1000000000	23
11.0859	11.5627	16.3236	um	Spot	Position	24	1000000001	98
17.1554	18.7565	11.8681	um	Spot	Position	25	1000000000	24
11.1133	11.5341	16.2875	um	Spot	Position	25	1000000001	99
17.1624	18.7226	11.9937	um	Spot	Position	26	1000000000	25
11.1413	11.5356	16.4076	um	Spot	Position	26	1000000001	100
17.1553	18.71	11.8694	um	Spot	Position	27	1000000000	26
11.1466	11.4961	16.344	um	Spot	Position	27	1000000001	101
17.1503	18.7243	11.9046	um	Spot	Position	28	1000000000	27
11.0759	11.4925	16.3574	um	Spot	Position	28	1000000001	102
17.1747	18.7434	11.8689	um	Spot	Position	29	1000000000	28
11.0619	11.5148	16.3264	um	Spot	Position	29	1000000001	103
17.1428	18.761	11.9341	um	Spot	Position	30	1000000000	29
11.0473	11.5484	16.3583	um	Spot	Position	30	1000000001	104
17.1465	18.7338	11.9612	um	Spot	Position	31	1000000000	30
11.072	11.5333	16.3837	um	Spot	Position	31	1000000001	105
17.1855	18.7482	11.9487	um	Spot	Position	32	1000000000	31
11.0762	11.5214	16.3909	um	Spot	Position	32	1000000001	106
17.1277	18.7622	11.8909	um	Spot	Position	33	1000000000	32
11.045	11.5471	16.3411	um	Spot	Position	33	1000000001	107
17.1322	18.7037	11.9833	um	Spot	Position	34	1000000000	33
11.0528	11.5177	16.4004	um	Spot	Position	34	1000000001	108
17.1185	18.7176	11.8996	um	Spot	Position	35	1000000000	34
11.1118	11.5063	16.3495	um	Spot	Position	35	1000000001	109
17.1536	18.7484	11.8454	um	Spot	Position	36	1000000000	35
11.123	11.5451	16.2722	um	Spot	Position	36	1000000001	110
17.1695	18.7025	11.794	um	Spot	Position	37	1000000000	36
11.1376	11.4815	16.2368	um	Spot	Position	37	1000000001	111
17.1675	18.7617	11.8762	um	Spot	Position	38	1000000000	37
11.0961	11.5421	16.3346	um	Spot	Position	38	1000000001	112
17.1514	18.6893	11.9133	um	Spot	Position	39	1000000000	38
11.1254	11.5413	16.3226	um	Spot	Position	39	1000000001	113
17.1448	18.6633	11.9867	um	Spot	Position	40	1000000000	39
11.1274	11.5304	16.3896	um	Spot	Position	40	1000000001	114
17.1709	18.7066	11.9752	um	Spot	Position	41	1000000000	40
11.1306	11.5262	16.4031	um	Spot	Position	41	1000000001	115
17.1359	18.7437	11.8843	um	Spot	Position	42	1000000000	41
11.081	11.5519	16.3049	um	Spot	Position	42	1000000001	116
17.1465	18.7546	11.857	um	Spot	Position	43	1000000000	42
11.0428	11.5515	16.3108	um	Spot	Position	43	1000000001	117
17.1462	18.7048	11.9139	um	Spot	Position	44	1000000000	43
11.0803	11.4878	16.3361	um	Spot	Position	44	1000000001	118
17.1789	18.7359	11.8706	um	Spot	Position	45	1000000000	44
11.119	11.55	16.3178	um	Spot	Position	45	1000000001	119
17.1348	18.7485	11.9152	um	Spot	Position	46	1000000000	45
11.0674	11.5523	16.3362	um	Spot	Position	46	1000000001	120
17.1676	18.7226	11.9814	um	Spot	Position	47	1000000000	46
11.0716	11.5123	16.3732	um	Spot	Position	47	1000000001	121
17.2082	18.7306	11.8947	um	Spot	Position	48	1000000000	47
11.1094	11.5311	16.3479	um	Spot	Position	48	1000000001	122
17.1711	18.7329	11.906	um	Spot	Position	49	1000000000	48
11.0538	11.4943	16.3181	um	Spot	Position	49	1000000001	123
17.1395	18.8028	11.9171	um	Spot	Position	50	1000000000	49
11.0176	11.536	16.3855	um	Spot	Position	50	1000000001	124
17.1754	18.7337	11.9527	um	Spot	Position	51	1000000000	50
11.0547	11.5123	16.3914	um	Spot	Position	51	1000000001	125
17.1624	18.738	11.8086	um	Spot	Position	52	1000000000	51
11.0773	11.5106	16.2464	um	Spot	Position	52	1000000001	126
17.1796	18.7905	11.8003	um	Spot	Position	53	1000000000	52
11.0689	11.5662	16.2468	um	Spot	Position	53	1000000001	127
17.1725	18.7511	11.8188	um	Spot	Position	54	1000000000	53
11.0573	11.5469	16.2343	um	Spot	Position	54	1000000001	128
17.14	18.7275	11.9339	um	Spot	Position	55	1000000000	54
11.0801	11.5603	16.3707	um	Spot	Position	55	1000000001	129
17.216	18.7557	11.8159	um	Spot	Position	56	1000000000	55
11.0819	11.4955	16.2893	um	Spot	Position	56	1000000001	130
17.1312	18.7361	11.7892	um	Spot	Position	57	1000000000	56
11.0181	11.5082	16.2469	um	Spot	Position	57	1000000001	131
17.1434	18.7204	11.8816	um	Spot	Position	58	1000000000	57
11.0637	11.4977	16.3082	um	Spot	Position	58	1000000001	132
17.1566	18.7164	11.9592	um	Spot	Position	59	1000000000	58
11.1319	11.5343	16.3634	um	Spot	Position	59	1000000001	133
17.1571	18.7837	11.9017	um	Spot	Position	60	1000000000	59
11.0911	11.5517	16.3329	um	Spot	Position	60	1000000001	134
17.1418	18.7644	11.8606	um	Spot	Position	61	1000000000	60
11.0276	11.5211	16.3011	um	Spot	Position	61	1000000001	135
17.186	18.7858	11.8541	um	Spot	Position	62	1000000000	61
11.0394	11.5174	16.3064	um	Spot	Position	62	1000000001	136
17.1027	18.7208	11.9617	um	Spot	Position	63	1000000000	62
10.9959	11.483	16.4201	um	Spot	Position	63	1000000001	137
17.1707	18.7245	11.8783	um	Spot	Position	64	1000000000	63
11.1297	11.5265	16.322	um	Spot	Position	64	1000000001	138
17.1335	18.7526	11.8948	um	Spot	Position	65	1000000000	64
11.0655	11.509	16.3446	um	Spot	Position	65	1000000001	139
17.1375	18.7253	11.9077	um	Spot	Position	66	1000000000	65
11.0818	11.4783	16.3663	um	Spot	Position	66	1000000001	140
17.1876	18.7741	11.9139	um	Spot	Position	67	1000000000	66
11.0458	11.5011	16.3713	um	Spot	Position	67	1000000001	141
17.1925	18.7598	11.9103	um	Spot	Position	68	1000000000	67
11.0877	11.5056	16.3621	um	Spot	Position	68	1000000001	142
17.1734	18.7225	11.8591	um	Spot	Position	69	1000000000	68
11.0437	11.5601	16.2744	um	Spot	Position	69	1000000001	143
17.1574	18.7598	11.8105	um	Spot	Position	70	1000000000	69
11.0752	11.5432	16.2563	um	Spot	Position	70	1000000001	144
17.1381	18.721	11.9523	um	Spot	Position	71	1000000000	70
11.0659	11.5076	16.3723	um	Spot	Position	71	1000000001	145
17.1437	18.7048	11.8912	um	Spot	Position	72	1000000000	71
11.0588	11.5131	16.3412	um	Spot	Position	72	1000000001	146
17.1465	18.7171	11.8109	um	Spot	Position	73	1000000000	72
11.0975	11.562	16.2097	um	Spot	Position	73	1000000001	147
17.1703	18.7456	11.8906	um	Spot	Position	74	1000000000	73
11.0952	11.5438	16.3163	um	Spot	Position	74	1000000001	148
17.2095	18.7145	11.8692	um	Spot	Position	75	1000000000	74
11.0959	11.491	16.3276	um	Spot	Position	75	1000000001	149
