## Supplementary material for "Adaptive fitness in *APC*-mutant cells requires chromosome rearrangements": Fig1C: control1cen4.csv

Position
====================
Position X	Position Y	Position Z	Unit	Category	Collection	Time	TrackID	ID
10.4859	9.80926	12.0098	um	Spot	Position	1	1000000000	0
17.616	16.5485	14.4182	um	Spot	Position	1	1000000001	1
10.557	9.88169	12.0809	um	Spot	Position	2	1000000000	2
17.6008	16.5685	14.4296	um	Spot	Position	2	1000000001	3
10.5565	9.868	12.1831	um	Spot	Position	3	1000000000	4
17.6494	16.5879	14.5851	um	Spot	Position	3	1000000001	5
10.5953	9.93841	12.1693	um	Spot	Position	4	1000000000	6
17.6227	16.5487	14.5492	um	Spot	Position	4	1000000001	7
10.6024	9.97699	12.0775	um	Spot	Position	5	1000000000	8
17.5568	16.5261	14.4243	um	Spot	Position	5	1000000001	9
10.6174	9.95401	12.1648	um	Spot	Position	6	1000000000	10
17.5484	16.5346	14.4948	um	Spot	Position	6	1000000001	11
10.6574	9.98862	12.1914	um	Spot	Position	7	1000000000	12
17.5734	16.5485	14.5183	um	Spot	Position	7	1000000001	13
10.6474	9.8969	12.2017	um	Spot	Position	8	1000000000	14
17.556	16.5155	14.5005	um	Spot	Position	8	1000000001	15
10.6021	9.94358	12.0619	um	Spot	Position	9	1000000000	16
17.6051	16.5049	14.4386	um	Spot	Position	9	1000000001	17
10.6021	9.86392	12.2383	um	Spot	Position	10	1000000000	18
17.651	16.5346	14.6047	um	Spot	Position	10	1000000001	19
10.5944	9.9865	12.0793	um	Spot	Position	11	1000000000	20
17.6274	16.5857	14.4862	um	Spot	Position	11	1000000001	21
10.5798	9.84654	12.1726	um	Spot	Position	12	1000000000	22
17.5436	16.4925	14.5105	um	Spot	Position	12	1000000001	23
10.6018	9.91304	12.1996	um	Spot	Position	13	1000000000	24
17.641	16.5747	14.5824	um	Spot	Position	13	1000000001	25
10.5326	9.89788	12.1931	um	Spot	Position	14	1000000000	26
17.5799	16.5281	14.5757	um	Spot	Position	14	1000000001	27
10.5719	9.89054	12.2102	um	Spot	Position	15	1000000000	28
17.5721	16.5236	14.5823	um	Spot	Position	15	1000000001	29
10.5784	9.91738	12.1744	um	Spot	Position	16	1000000000	30
17.6151	16.5499	14.5522	um	Spot	Position	16	1000000001	31
10.5656	9.86256	12.133	um	Spot	Position	17	1000000000	32
17.6434	16.5426	14.4863	um	Spot	Position	17	1000000001	33
10.5842	9.94508	12.1045	um	Spot	Position	18	1000000000	34
17.5986	16.6193	14.422	um	Spot	Position	18	1000000001	35
10.5588	9.90237	12.0358	um	Spot	Position	19	1000000000	36
17.588	16.5472	14.4697	um	Spot	Position	19	1000000001	37
10.5792	9.89245	12.1761	um	Spot	Position	20	1000000000	38
17.5817	16.5187	14.4992	um	Spot	Position	20	1000000001	39
10.627	9.97359	12.1411	um	Spot	Position	21	1000000000	40
17.6019	16.5509	14.4726	um	Spot	Position	21	1000000001	41
10.6108	9.93281	12.1705	um	Spot	Position	22	1000000000	42
17.5987	16.5286	14.5582	um	Spot	Position	22	1000000001	43
10.5826	9.90594	12.1254	um	Spot	Position	23	1000000000	44
17.6357	16.614	14.4952	um	Spot	Position	23	1000000001	45
10.5243	9.88117	12.1031	um	Spot	Position	24	1000000000	46
17.6518	16.6566	14.4994	um	Spot	Position	24	1000000001	47
10.5867	9.82901	12.0801	um	Spot	Position	25	1000000000	48
17.6878	16.5963	14.4724	um	Spot	Position	25	1000000001	49
10.547	9.86229	12.0407	um	Spot	Position	26	1000000000	50
17.6652	16.6034	14.4191	um	Spot	Position	26	1000000001	51
10.5788	9.8906	12.1304	um	Spot	Position	27	1000000000	52
17.6489	16.6005	14.5083	um	Spot	Position	27	1000000001	53
10.5751	9.86861	12.1015	um	Spot	Position	28	1000000000	54
17.6701	16.5751	14.4864	um	Spot	Position	28	1000000001	55
10.5634	9.8611	12.1069	um	Spot	Position	29	1000000000	56
17.6409	16.6035	14.4639	um	Spot	Position	29	1000000001	57
10.5522	9.85364	12.1004	um	Spot	Position	30	1000000000	58
17.6755	16.5868	14.5004	um	Spot	Position	30	1000000001	59
10.5081	9.88888	12.0681	um	Spot	Position	31	1000000000	60
17.6366	16.5967	14.4707	um	Spot	Position	31	1000000001	61
10.5364	9.85381	12.0614	um	Spot	Position	32	1000000000	62
17.6668	16.5959	14.5238	um	Spot	Position	32	1000000001	63
10.5703	9.87581	12.0924	um	Spot	Position	33	1000000000	64
17.7095	16.6629	14.4793	um	Spot	Position	33	1000000001	65
10.5149	9.79444	12.18	um	Spot	Position	34	1000000000	66
17.6707	16.5955	14.594	um	Spot	Position	34	1000000001	67
10.4859	9.83162	12.0837	um	Spot	Position	35	1000000000	68
17.6742	16.6474	14.5039	um	Spot	Position	35	1000000001	69
10.505	9.86695	12.0731	um	Spot	Position	36	1000000000	70
17.6306	16.6569	14.48	um	Spot	Position	36	1000000001	71
10.5758	9.91104	12.1677	um	Spot	Position	37	1000000000	72
17.6842	16.6844	14.5362	um	Spot	Position	37	1000000001	73
10.5471	9.88021	12.0944	um	Spot	Position	38	1000000000	74
17.6748	16.6541	14.4874	um	Spot	Position	38	1000000001	75
10.5517	9.89227	12.0754	um	Spot	Position	39	1000000000	76
17.6501	16.6196	14.4573	um	Spot	Position	39	1000000001	77
10.48	9.91733	12.1391	um	Spot	Position	40	1000000000	78
17.6556	16.6435	14.5665	um	Spot	Position	40	1000000001	79
10.57	9.89569	12.0656	um	Spot	Position	41	1000000000	80
17.6484	16.584	14.4576	um	Spot	Position	41	1000000001	81
10.5901	9.93552	12.118	um	Spot	Position	42	1000000000	82
17.6243	16.6141	14.4709	um	Spot	Position	42	1000000001	83
10.5724	9.88138	12.1089	um	Spot	Position	43	1000000000	84
17.619	16.5474	14.468	um	Spot	Position	43	1000000001	85
10.5675	9.93734	12.1462	um	Spot	Position	44	1000000000	86
17.6147	16.6043	14.4883	um	Spot	Position	44	1000000001	87
10.5862	9.91826	12.1127	um	Spot	Position	45	1000000000	88
17.6563	16.6113	14.4775	um	Spot	Position	45	1000000001	89
10.5789	9.92852	12.1658	um	Spot	Position	46	1000000000	90
17.6026	16.5422	14.5572	um	Spot	Position	46	1000000001	91
10.5729	9.91914	12.0933	um	Spot	Position	47	1000000000	92
17.6126	16.5414	14.4621	um	Spot	Position	47	1000000001	93
10.6292	9.84882	12.1682	um	Spot	Position	48	1000000000	94
17.6108	16.501	14.4866	um	Spot	Position	48	1000000001	95
10.5977	9.97413	12.1101	um	Spot	Position	49	1000000000	96
17.5873	16.5424	14.4872	um	Spot	Position	49	1000000001	97
10.593	9.89636	12.0804	um	Spot	Position	50	1000000000	98
17.5791	16.4636	14.4263	um	Spot	Position	50	1000000001	99
10.6632	9.93667	12.1004	um	Spot	Position	51	1000000000	100
17.6229	16.5235	14.4574	um	Spot	Position	51	1000000001	101
10.6311	9.93997	12.1418	um	Spot	Position	52	1000000000	102
17.5747	16.4969	14.5178	um	Spot	Position	52	1000000001	103
10.6031	9.91237	12.174	um	Spot	Position	53	1000000000	104
17.5832	16.5678	14.5106	um	Spot	Position	53	1000000001	105
10.5873	9.94273	12.1478	um	Spot	Position	54	1000000000	106
17.6167	16.5777	14.5304	um	Spot	Position	54	1000000001	107
10.5955	9.94926	12.172	um	Spot	Position	55	1000000000	108
17.597	16.5596	14.5272	um	Spot	Position	55	1000000001	109
10.6071	9.92931	12.1789	um	Spot	Position	56	1000000000	110
17.5667	16.4856	14.5185	um	Spot	Position	56	1000000001	111
10.6463	10.0256	12.0862	um	Spot	Position	57	1000000000	112
17.5551	16.4886	14.4301	um	Spot	Position	57	1000000001	113
10.6258	10.0373	12.1242	um	Spot	Position	58	1000000000	114
17.5693	16.5022	14.4408	um	Spot	Position	58	1000000001	115
10.6674	10.0276	12.2338	um	Spot	Position	59	1000000000	116
17.4634	16.3814	14.5569	um	Spot	Position	59	1000000001	117
10.6468	10.0075	12.0923	um	Spot	Position	60	1000000000	118
17.4887	16.4749	14.3994	um	Spot	Position	60	1000000001	119
10.6228	9.94311	12.1145	um	Spot	Position	61	1000000000	120
17.5808	16.5153	14.4146	um	Spot	Position	61	1000000001	121
10.6272	9.94812	12.1212	um	Spot	Position	62	1000000000	122
17.5626	16.5335	14.4575	um	Spot	Position	62	1000000001	123
10.6522	9.99187	12.1532	um	Spot	Position	63	1000000000	124
17.561	16.5326	14.4349	um	Spot	Position	63	1000000001	125
10.6178	9.9676	12.2198	um	Spot	Position	64	1000000000	126
17.5588	16.5609	14.5122	um	Spot	Position	64	1000000001	127
10.6506	9.96301	12.1497	um	Spot	Position	65	1000000000	128
17.5236	16.4374	14.4569	um	Spot	Position	65	1000000001	129
10.6423	9.95933	12.0598	um	Spot	Position	66	1000000000	130
17.5047	16.4426	14.3754	um	Spot	Position	66	1000000001	131
10.6839	9.92911	12.1832	um	Spot	Position	67	1000000000	132
17.5731	16.4426	14.4937	um	Spot	Position	67	1000000001	133
10.6692	9.92385	12.2281	um	Spot	Position	68	1000000000	134
17.5126	16.5002	14.48	um	Spot	Position	68	1000000001	135
10.6591	9.88165	12.2415	um	Spot	Position	69	1000000000	136
17.5994	16.3855	14.6014	um	Spot	Position	69	1000000001	137
10.5749	9.92084	12.1818	um	Spot	Position	70	1000000000	138
17.5477	16.5334	14.5201	um	Spot	Position	70	1000000001	139
10.6222	10.0032	12.0648	um	Spot	Position	71	1000000000	140
17.5391	16.5334	14.4146	um	Spot	Position	71	1000000001	141
10.6437	9.91718	12.0431	um	Spot	Position	72	1000000000	142
17.583	16.4712	14.403	um	Spot	Position	72	1000000001	143
10.6358	9.98604	12.1984	um	Spot	Position	73	1000000000	144
17.5655	16.6252	14.4559	um	Spot	Position	73	1000000001	145
10.6359	9.94488	12.1717	um	Spot	Position	74	1000000000	146
17.6352	16.6249	14.4793	um	Spot	Position	74	1000000001	147
10.5897	10.0172	12.0879	um	Spot	Position	75	1000000000	148
17.5553	16.606	14.3975	um	Spot	Position	75	1000000001	149
