## Supplementary material for "Adaptive fitness in *APC*-mutant cells requires chromosome rearrangements": Fig1C: control1cen5.csv

Position
====================
Position X	Position Y	Position Z	Unit	Category	Collection	Time	TrackID	ID
8.76345	15.5643	14.4179	um	Spot	Position	1	1000000000	0
19.0342	13.1455	10.6348	um	Spot	Position	1	1000000001	1
8.65637	15.202	14.5543	um	Spot	Position	2	1000000000	2
19.038	13.2277	10.7761	um	Spot	Position	2	1000000001	3
8.6399	15.1653	14.5633	um	Spot	Position	3	1000000000	4
19.0769	13.1834	10.7248	um	Spot	Position	3	1000000001	5
8.65382	15.2051	14.476	um	Spot	Position	4	1000000000	6
19.0591	13.2251	10.7006	um	Spot	Position	4	1000000001	7
8.68854	15.2025	14.4211	um	Spot	Position	5	1000000000	8
18.9503	13.2602	10.6871	um	Spot	Position	5	1000000001	9
8.72778	15.1831	14.4569	um	Spot	Position	6	1000000000	10
18.9941	13.254	10.6892	um	Spot	Position	6	1000000001	11
8.76392	15.1139	14.4166	um	Spot	Position	7	1000000000	12
18.966	13.2364	10.7231	um	Spot	Position	7	1000000001	13
8.74087	15.1391	14.4407	um	Spot	Position	8	1000000000	14
18.9785	13.2536	10.7201	um	Spot	Position	8	1000000001	15
8.69593	15.1711	14.4741	um	Spot	Position	9	1000000000	16
18.9724	13.2562	10.7669	um	Spot	Position	9	1000000001	17
8.66699	15.1591	14.5156	um	Spot	Position	10	1000000000	18
18.9746	13.229	10.7736	um	Spot	Position	10	1000000001	19
8.71396	15.1755	14.4948	um	Spot	Position	11	1000000000	20
18.9619	13.254	10.7694	um	Spot	Position	11	1000000001	21
8.68734	15.155	14.5461	um	Spot	Position	12	1000000000	22
19.0021	13.2057	10.7954	um	Spot	Position	12	1000000001	23
8.66853	15.2	14.4273	um	Spot	Position	13	1000000000	24
19.1344	13.2226	10.7477	um	Spot	Position	13	1000000001	25
8.60855	15.2219	14.4695	um	Spot	Position	14	1000000000	26
19.0899	13.2537	10.7158	um	Spot	Position	14	1000000001	27
8.60434	15.2531	14.5277	um	Spot	Position	15	1000000000	28
19.1189	13.3046	10.7717	um	Spot	Position	15	1000000001	29
8.72067	15.1735	14.5928	um	Spot	Position	16	1000000000	30
19.0374	13.2382	10.815	um	Spot	Position	16	1000000001	31
8.69462	15.2203	14.5591	um	Spot	Position	17	1000000000	32
19.0933	13.2564	10.7927	um	Spot	Position	17	1000000001	33
8.63627	15.2034	14.5932	um	Spot	Position	18	1000000000	34
19.0849	13.2569	10.7915	um	Spot	Position	18	1000000001	35
8.5862	15.155	14.497	um	Spot	Position	19	1000000000	36
19.0499	13.2239	10.713	um	Spot	Position	19	1000000001	37
8.67404	15.2195	14.5968	um	Spot	Position	20	1000000000	38
19.0632	13.2766	10.7907	um	Spot	Position	20	1000000001	39
8.58653	15.1769	14.5926	um	Spot	Position	21	1000000000	40
19.0391	13.2075	10.7578	um	Spot	Position	21	1000000001	41
8.57657	15.1864	14.5454	um	Spot	Position	22	1000000000	42
19.0373	13.2325	10.7484	um	Spot	Position	22	1000000001	43
8.64851	15.1428	14.5067	um	Spot	Position	23	1000000000	44
19.1169	13.2174	10.7146	um	Spot	Position	23	1000000001	45
8.63731	15.1812	14.445	um	Spot	Position	24	1000000000	46
19.0721	13.2403	10.6773	um	Spot	Position	24	1000000001	47
8.7071	15.1922	14.6168	um	Spot	Position	25	1000000000	48
19.0688	13.2176	10.8058	um	Spot	Position	25	1000000001	49
8.60504	15.2126	14.5159	um	Spot	Position	26	1000000000	50
19.0937	13.2411	10.7106	um	Spot	Position	26	1000000001	51
8.59555	15.2303	14.63	um	Spot	Position	27	1000000000	52
19.0718	13.1646	10.7943	um	Spot	Position	27	1000000001	53
8.65215	15.2221	14.5876	um	Spot	Position	28	1000000000	54
19.0688	13.2807	10.7896	um	Spot	Position	28	1000000001	55
8.63164	15.2132	14.4959	um	Spot	Position	29	1000000000	56
19.0535	13.2553	10.7334	um	Spot	Position	29	1000000001	57
8.67906	15.1651	14.5995	um	Spot	Position	30	1000000000	58
19.0645	13.244	10.8193	um	Spot	Position	30	1000000001	59
8.65996	15.1519	14.5685	um	Spot	Position	31	1000000000	60
19.0348	13.2538	10.7819	um	Spot	Position	31	1000000001	61
8.67156	15.1813	14.5671	um	Spot	Position	32	1000000000	62
19.0132	13.2357	10.8165	um	Spot	Position	32	1000000001	63
8.69488	15.1879	14.5623	um	Spot	Position	33	1000000000	64
19.0454	13.2339	10.7876	um	Spot	Position	33	1000000001	65
8.7216	15.2267	14.619	um	Spot	Position	34	1000000000	66
19.0527	13.2672	10.8701	um	Spot	Position	34	1000000001	67
8.57662	15.1863	14.5621	um	Spot	Position	35	1000000000	68
19.0717	13.1837	10.7439	um	Spot	Position	35	1000000001	69
8.64151	15.2205	14.5853	um	Spot	Position	36	1000000000	70
19.1677	13.1637	10.7362	um	Spot	Position	36	1000000001	71
8.62349	15.1445	14.6131	um	Spot	Position	37	1000000000	72
19.1508	13.07	10.7408	um	Spot	Position	37	1000000001	73
8.53412	15.1968	14.6281	um	Spot	Position	38	1000000000	74
19.0889	13.2533	10.7511	um	Spot	Position	38	1000000001	75
8.53055	15.194	14.6022	um	Spot	Position	39	1000000000	76
19.2086	13.1092	10.7459	um	Spot	Position	39	1000000001	77
8.52785	15.2465	14.5969	um	Spot	Position	40	1000000000	78
19.2087	13.1798	10.7388	um	Spot	Position	40	1000000001	79
8.56754	15.229	14.5813	um	Spot	Position	41	1000000000	80
19.1081	13.218	10.7295	um	Spot	Position	41	1000000001	81
8.5888	15.2225	14.567	um	Spot	Position	42	1000000000	82
19.1833	13.1874	10.6983	um	Spot	Position	42	1000000001	83
8.6094	15.1881	14.6029	um	Spot	Position	43	1000000000	84
19.1514	13.1709	10.7522	um	Spot	Position	43	1000000001	85
8.62423	15.2236	14.4821	um	Spot	Position	44	1000000000	86
19.0785	13.249	10.7124	um	Spot	Position	44	1000000001	87
8.63311	15.209	14.5507	um	Spot	Position	45	1000000000	88
19.0572	13.2358	10.7454	um	Spot	Position	45	1000000001	89
8.67171	15.1652	14.5513	um	Spot	Position	46	1000000000	90
19.0926	13.2075	10.7227	um	Spot	Position	46	1000000001	91
8.59711	15.207	14.4924	um	Spot	Position	47	1000000000	92
19.1239	13.2182	10.6826	um	Spot	Position	47	1000000001	93
8.55735	15.1928	14.4962	um	Spot	Position	48	1000000000	94
19.1685	13.2289	10.6737	um	Spot	Position	48	1000000001	95
8.62556	15.2229	14.5567	um	Spot	Position	49	1000000000	96
19.178	13.2378	10.7036	um	Spot	Position	49	1000000001	97
8.5681	15.2148	14.5088	um	Spot	Position	50	1000000000	98
19.1106	13.1781	10.7231	um	Spot	Position	50	1000000001	99
8.58866	15.2149	14.5095	um	Spot	Position	51	1000000000	100
19.039	13.2075	10.7252	um	Spot	Position	51	1000000001	101
8.61903	15.2087	14.6343	um	Spot	Position	52	1000000000	102
19.1342	13.2144	10.7939	um	Spot	Position	52	1000000001	103
8.58143	15.1763	14.573	um	Spot	Position	53	1000000000	104
19.0939	13.1488	10.7467	um	Spot	Position	53	1000000001	105
8.55263	15.1887	14.509	um	Spot	Position	54	1000000000	106
19.1065	13.196	10.6998	um	Spot	Position	54	1000000001	107
8.56854	15.1702	14.5382	um	Spot	Position	55	1000000000	108
19.1713	13.1437	10.6907	um	Spot	Position	55	1000000001	109
8.54798	15.2085	14.5973	um	Spot	Position	56	1000000000	110
19.1391	13.0872	10.7681	um	Spot	Position	56	1000000001	111
8.62466	15.2387	14.5596	um	Spot	Position	57	1000000000	112
19.214	13.2533	10.685	um	Spot	Position	57	1000000001	113
8.53386	15.2165	14.6297	um	Spot	Position	58	1000000000	114
19.1165	13.2866	10.8001	um	Spot	Position	58	1000000001	115
8.55191	15.2212	14.6413	um	Spot	Position	59	1000000000	116
19.1396	13.2152	10.7734	um	Spot	Position	59	1000000001	117
8.5887	15.2131	14.6742	um	Spot	Position	60	1000000000	118
19.1353	13.237	10.8183	um	Spot	Position	60	1000000001	119
8.56917	15.2464	14.6654	um	Spot	Position	61	1000000000	120
19.135	13.2607	10.7924	um	Spot	Position	61	1000000001	121
8.57571	15.2028	14.6305	um	Spot	Position	62	1000000000	122
19.1208	13.2563	10.7727	um	Spot	Position	62	1000000001	123
8.61294	15.1824	14.4873	um	Spot	Position	63	1000000000	124
19.1696	13.207	10.6471	um	Spot	Position	63	1000000001	125
8.62682	15.2148	14.5146	um	Spot	Position	64	1000000000	126
19.1112	13.2725	10.7354	um	Spot	Position	64	1000000001	127
8.67348	15.1829	14.4984	um	Spot	Position	65	1000000000	128
19.1087	13.2462	10.7668	um	Spot	Position	65	1000000001	129
8.65574	15.1799	14.6153	um	Spot	Position	66	1000000000	130
19.0218	13.2029	10.8267	um	Spot	Position	66	1000000001	131
8.64329	15.1676	14.6258	um	Spot	Position	67	1000000000	132
19.0406	13.1592	10.8185	um	Spot	Position	67	1000000001	133
8.58918	15.2153	14.6039	um	Spot	Position	68	1000000000	134
19.0098	13.2293	10.8041	um	Spot	Position	68	1000000001	135
8.67218	15.185	14.5864	um	Spot	Position	69	1000000000	136
19.1325	13.218	10.7688	um	Spot	Position	69	1000000001	137
8.63658	15.1798	14.5193	um	Spot	Position	70	1000000000	138
19.1177	13.2371	10.7323	um	Spot	Position	70	1000000001	139
8.63412	15.177	14.4913	um	Spot	Position	71	1000000000	140
19.1802	13.1879	10.6761	um	Spot	Position	71	1000000001	141
8.59834	15.2017	14.5987	um	Spot	Position	72	1000000000	142
19.0517	13.2321	10.7631	um	Spot	Position	72	1000000001	143
8.63472	15.2265	14.5548	um	Spot	Position	73	1000000000	144
19.1259	13.2486	10.7606	um	Spot	Position	73	1000000001	145
8.63926	15.2127	14.6358	um	Spot	Position	74	1000000000	146
19.0503	13.2554	10.8453	um	Spot	Position	74	1000000001	147
8.65708	15.1811	14.5436	um	Spot	Position	75	1000000000	148
19.0126	13.2407	10.7748	um	Spot	Position	75	1000000001	149
