## Supplementary material for "Adaptive fitness in *APC*-mutant cells requires chromosome rearrangements": Fig1C: control1cen9.csv

Position
====================
Position X	Position Y	Position Z	Unit	Category	Collection	Time	TrackID	ID
179.734	119.846	14.975	um	Spot	Position	1	1000000000	0
169.463	122.264	18.7579	um	Spot	Position	1	1000000001	1
179.748	119.843	14.9701	um	Spot	Position	2	1000000000	2
169.45	122.267	18.7627	um	Spot	Position	2	1000000001	3
179.792	119.832	14.9537	um	Spot	Position	3	1000000000	4
169.405	122.278	18.7791	um	Spot	Position	3	1000000001	5
179.75	119.842	14.9694	um	Spot	Position	4	1000000000	6
169.448	122.268	18.7635	um	Spot	Position	4	1000000001	7
179.693	119.856	14.9905	um	Spot	Position	5	1000000000	8
169.505	122.254	18.7424	um	Spot	Position	5	1000000001	9
179.682	119.858	14.9945	um	Spot	Position	6	1000000000	10
169.516	122.252	18.7384	um	Spot	Position	6	1000000001	11
179.622	119.872	15.0164	um	Spot	Position	7	1000000000	12
169.575	122.238	18.7164	um	Spot	Position	7	1000000001	13
179.664	119.862	15.0009	um	Spot	Position	8	1000000000	14
169.533	122.248	18.732	um	Spot	Position	8	1000000001	15
179.667	119.862	15	um	Spot	Position	9	1000000000	16
169.531	122.248	18.7328	um	Spot	Position	9	1000000001	17
179.679	119.859	14.9955	um	Spot	Position	10	1000000000	18
169.519	122.251	18.7374	um	Spot	Position	10	1000000001	19
179.653	119.865	15.005	um	Spot	Position	11	1000000000	20
169.544	122.245	18.7278	um	Spot	Position	11	1000000001	21
179.727	119.848	14.9778	um	Spot	Position	12	1000000000	22
169.471	122.263	18.755	um	Spot	Position	12	1000000001	23
179.76	119.84	14.9658	um	Spot	Position	13	1000000000	24
169.438	122.27	18.767	um	Spot	Position	13	1000000001	25
179.766	119.838	14.9635	um	Spot	Position	14	1000000000	26
169.432	122.272	18.7694	um	Spot	Position	14	1000000001	27
179.778	119.836	14.9589	um	Spot	Position	15	1000000000	28
169.419	122.275	18.7739	um	Spot	Position	15	1000000001	29
179.722	119.849	14.9797	um	Spot	Position	16	1000000000	30
169.476	122.261	18.7531	um	Spot	Position	16	1000000001	31
179.756	119.841	14.9671	um	Spot	Position	17	1000000000	32
169.441	122.269	18.7657	um	Spot	Position	17	1000000001	33
179.774	119.836	14.9605	um	Spot	Position	18	1000000000	34
169.423	122.274	18.7723	um	Spot	Position	18	1000000001	35
179.764	119.839	14.9644	um	Spot	Position	19	1000000000	36
169.434	122.271	18.7685	um	Spot	Position	19	1000000001	37
179.745	119.843	14.9714	um	Spot	Position	20	1000000000	38
169.453	122.267	18.7615	um	Spot	Position	20	1000000001	39
179.803	119.83	14.9499	um	Spot	Position	21	1000000000	40
169.395	122.28	18.7829	um	Spot	Position	21	1000000001	41
179.787	119.833	14.9556	um	Spot	Position	22	1000000000	42
169.41	122.277	18.7773	um	Spot	Position	22	1000000001	43
179.761	119.839	14.9652	um	Spot	Position	23	1000000000	44
169.436	122.271	18.7677	um	Spot	Position	23	1000000001	45
179.74	119.845	14.9731	um	Spot	Position	24	1000000000	46
169.458	122.266	18.7598	um	Spot	Position	24	1000000001	47
179.74	119.845	14.9731	um	Spot	Position	25	1000000000	48
169.458	122.266	18.7598	um	Spot	Position	25	1000000001	49
179.781	119.835	14.9578	um	Spot	Position	26	1000000000	50
169.416	122.275	18.7751	um	Spot	Position	26	1000000001	51
179.807	119.829	14.9483	um	Spot	Position	27	1000000000	52
169.391	122.281	18.7845	um	Spot	Position	27	1000000001	53
179.764	119.839	14.964	um	Spot	Position	28	1000000000	54
169.433	122.271	18.7689	um	Spot	Position	28	1000000001	55
179.735	119.846	14.9748	um	Spot	Position	29	1000000000	56
169.463	122.264	18.758	um	Spot	Position	29	1000000001	57
179.736	119.845	14.9743	um	Spot	Position	30	1000000000	58
169.461	122.265	18.7585	um	Spot	Position	30	1000000001	59
179.742	119.844	14.9724	um	Spot	Position	31	1000000000	60
169.456	122.266	18.7604	um	Spot	Position	31	1000000001	61
179.719	119.849	14.9807	um	Spot	Position	32	1000000000	62
169.478	122.261	18.7522	um	Spot	Position	32	1000000001	63
179.73	119.847	14.9769	um	Spot	Position	33	1000000000	64
169.468	122.263	18.7559	um	Spot	Position	33	1000000001	65
179.692	119.856	14.9907	um	Spot	Position	34	1000000000	66
169.505	122.254	18.7422	um	Spot	Position	34	1000000001	67
179.803	119.83	14.9499	um	Spot	Position	35	1000000000	68
169.395	122.28	18.7829	um	Spot	Position	35	1000000001	69
179.828	119.824	14.9407	um	Spot	Position	36	1000000000	70
169.37	122.286	18.7922	um	Spot	Position	36	1000000001	71
179.847	119.819	14.9337	um	Spot	Position	37	1000000000	72
169.351	122.291	18.7991	um	Spot	Position	37	1000000001	73
179.84	119.821	14.936	um	Spot	Position	38	1000000000	74
169.357	122.289	18.7968	um	Spot	Position	38	1000000001	75
179.88	119.811	14.9214	um	Spot	Position	39	1000000000	76
169.317	122.299	18.8115	um	Spot	Position	39	1000000001	77
179.881	119.811	14.9212	um	Spot	Position	40	1000000000	78
169.317	122.299	18.8116	um	Spot	Position	40	1000000001	79
179.841	119.821	14.9358	um	Spot	Position	41	1000000000	80
169.356	122.289	18.7971	um	Spot	Position	41	1000000001	81
179.852	119.818	14.9318	um	Spot	Position	42	1000000000	82
169.346	122.292	18.801	um	Spot	Position	42	1000000001	83
179.831	119.823	14.9397	um	Spot	Position	43	1000000000	84
169.367	122.287	18.7932	um	Spot	Position	43	1000000001	85
179.763	119.839	14.9648	um	Spot	Position	44	1000000000	86
169.435	122.271	18.7681	um	Spot	Position	44	1000000001	87
179.774	119.837	14.9607	um	Spot	Position	45	1000000000	88
169.424	122.274	18.7722	um	Spot	Position	45	1000000001	89
179.753	119.841	14.9682	um	Spot	Position	46	1000000000	90
169.444	122.269	18.7646	um	Spot	Position	46	1000000001	91
179.805	119.829	14.9491	um	Spot	Position	47	1000000000	92
169.392	122.281	18.7837	um	Spot	Position	47	1000000001	93
179.821	119.826	14.9433	um	Spot	Position	48	1000000000	94
169.377	122.285	18.7895	um	Spot	Position	48	1000000001	95
179.819	119.826	14.9441	um	Spot	Position	49	1000000000	96
169.379	122.284	18.7888	um	Spot	Position	49	1000000001	97
179.801	119.83	14.9505	um	Spot	Position	50	1000000000	98
169.396	122.28	18.7823	um	Spot	Position	50	1000000001	99
179.77	119.837	14.962	um	Spot	Position	51	1000000000	100
169.427	122.273	18.7709	um	Spot	Position	51	1000000001	101
179.806	119.829	14.9487	um	Spot	Position	52	1000000000	102
169.391	122.281	18.7841	um	Spot	Position	52	1000000001	103
179.821	119.825	14.9432	um	Spot	Position	53	1000000000	104
169.377	122.285	18.7896	um	Spot	Position	53	1000000001	105
179.805	119.829	14.9491	um	Spot	Position	54	1000000000	106
169.393	122.281	18.7837	um	Spot	Position	54	1000000001	107
179.839	119.821	14.9366	um	Spot	Position	55	1000000000	108
169.359	122.289	18.7963	um	Spot	Position	55	1000000001	109
179.853	119.818	14.9313	um	Spot	Position	56	1000000000	110
169.344	122.292	18.8016	um	Spot	Position	56	1000000001	111
179.858	119.817	14.9296	um	Spot	Position	57	1000000000	112
169.34	122.293	18.8032	um	Spot	Position	57	1000000001	113
179.825	119.825	14.9418	um	Spot	Position	58	1000000000	114
169.373	122.286	18.791	um	Spot	Position	58	1000000001	116
179.839	119.821	14.9367	um	Spot	Position	59	1000000000	117
169.359	122.289	18.7962	um	Spot	Position	59	1000000001	118
179.827	119.824	14.941	um	Spot	Position	60	1000000000	119
169.37	122.286	18.7919	um	Spot	Position	60	1000000001	120
179.841	119.821	14.9359	um	Spot	Position	61	1000000000	121
169.357	122.289	18.7969	um	Spot	Position	61	1000000001	122
179.826	119.824	14.9413	um	Spot	Position	62	1000000000	123
169.371	122.286	18.7915	um	Spot	Position	62	1000000001	124
179.815	119.827	14.9456	um	Spot	Position	63	1000000000	125
169.383	122.283	18.7872	um	Spot	Position	63	1000000001	126
179.775	119.836	14.9603	um	Spot	Position	64	1000000000	127
169.423	122.274	18.7725	um	Spot	Position	64	1000000001	128
179.739	119.844	14.9736	um	Spot	Position	65	1000000000	129
169.458	122.266	18.7592	um	Spot	Position	65	1000000001	130
179.765	119.838	14.9641	um	Spot	Position	66	1000000000	131
169.433	122.272	18.7688	um	Spot	Position	66	1000000001	132
179.76	119.84	14.9659	um	Spot	Position	67	1000000000	133
169.438	122.271	18.7669	um	Spot	Position	67	1000000001	134
179.77	119.837	14.9622	um	Spot	Position	68	1000000000	135
169.427	122.273	18.7706	um	Spot	Position	68	1000000001	136
179.782	119.834	14.9578	um	Spot	Position	69	1000000000	137
169.415	122.276	18.7751	um	Spot	Position	69	1000000001	138
179.771	119.837	14.9618	um	Spot	Position	70	1000000000	139
169.426	122.273	18.7711	um	Spot	Position	70	1000000001	140
179.805	119.829	14.9493	um	Spot	Position	71	1000000000	141
169.392	122.281	18.7835	um	Spot	Position	71	1000000001	142
179.783	119.834	14.9577	um	Spot	Position	72	1000000000	143
169.415	122.276	18.7751	um	Spot	Position	72	1000000001	144
179.795	119.831	14.953	um	Spot	Position	73	1000000000	145
169.402	122.279	18.7799	um	Spot	Position	73	1000000001	146
179.764	119.839	14.9646	um	Spot	Position	74	1000000000	147
169.434	122.271	18.7683	um	Spot	Position	74	1000000001	148
179.732	119.846	14.9763	um	Spot	Position	75	1000000000	149
169.465	122.264	18.7565	um	Spot	Position	75	1000000001	150
