## Supplementary material for "Adaptive fitness in *APC*-mutant cells requires chromosome rearrangements": Fig1C: control2cen0.csv

Position
====================
Position X	Position Y	Position Z	Unit	Category	Collection	Time	TrackID	ID
153.973	132.893	12.8533	um	Spot	Position	1	1000000000	0
143.414	123.298	23.8524	um	Spot	Position	1	1000000001	1
153.984	132.904	12.841	um	Spot	Position	2	1000000000	2
143.402	123.287	23.8647	um	Spot	Position	2	1000000001	3
153.999	132.917	12.8256	um	Spot	Position	3	1000000000	4
143.388	123.273	23.8801	um	Spot	Position	3	1000000001	5
153.952	132.874	12.8745	um	Spot	Position	4	1000000000	6
143.435	123.316	23.8312	um	Spot	Position	4	1000000001	7
153.953	132.875	12.8734	um	Spot	Position	5	1000000000	8
143.433	123.315	23.8324	um	Spot	Position	5	1000000001	9
153.94	132.863	12.887	um	Spot	Position	6	1000000000	10
143.447	123.327	23.8187	um	Spot	Position	6	1000000001	11
153.969	132.89	12.857	um	Spot	Position	7	1000000000	12
143.418	123.301	23.8487	um	Spot	Position	7	1000000001	13
153.975	132.895	12.8512	um	Spot	Position	8	1000000000	14
143.412	123.296	23.8545	um	Spot	Position	8	1000000001	15
153.947	132.87	12.8796	um	Spot	Position	9	1000000000	16
143.44	123.321	23.8261	um	Spot	Position	9	1000000001	17
153.964	132.885	12.8619	um	Spot	Position	10	1000000000	18
143.423	123.305	23.8438	um	Spot	Position	10	1000000001	19
153.99	132.908	12.8356	um	Spot	Position	11	1000000000	20
143.397	123.282	23.8702	um	Spot	Position	11	1000000001	21
153.963	132.884	12.8636	um	Spot	Position	12	1000000000	22
143.424	123.307	23.8421	um	Spot	Position	12	1000000001	23
153.99	132.909	12.835	um	Spot	Position	13	1000000000	24
143.397	123.282	23.8707	um	Spot	Position	13	1000000001	25
153.995	132.913	12.8304	um	Spot	Position	14	1000000000	26
143.392	123.278	23.8753	um	Spot	Position	14	1000000001	27
153.975	132.895	12.8509	um	Spot	Position	15	1000000000	28
143.412	123.295	23.8548	um	Spot	Position	15	1000000001	29
153.977	132.896	12.8491	um	Spot	Position	16	1000000000	30
143.41	123.294	23.8566	um	Spot	Position	16	1000000001	31
153.976	132.896	12.8496	um	Spot	Position	17	1000000000	32
143.411	123.294	23.8561	um	Spot	Position	17	1000000001	33
154.019	132.935	12.8054	um	Spot	Position	18	1000000000	34
143.368	123.256	23.9003	um	Spot	Position	18	1000000001	35
154.058	132.97	12.7647	um	Spot	Position	19	1000000000	36
143.329	123.22	23.941	um	Spot	Position	19	1000000001	37
154.053	132.966	12.7695	um	Spot	Position	20	1000000000	38
143.334	123.225	23.9362	um	Spot	Position	20	1000000001	39
154.048	132.961	12.775	um	Spot	Position	21	1000000000	40
143.339	123.229	23.9307	um	Spot	Position	21	1000000001	41
154.049	132.962	12.7741	um	Spot	Position	22	1000000000	42
143.338	123.229	23.9316	um	Spot	Position	22	1000000001	43
154.056	132.97	12.7654	um	Spot	Position	23	1000000000	44
143.331	123.221	23.9403	um	Spot	Position	23	1000000001	45
154.057	132.97	12.7651	um	Spot	Position	24	1000000000	46
143.33	123.221	23.9406	um	Spot	Position	24	1000000001	47
154.091	133.001	12.7294	um	Spot	Position	25	1000000000	48
143.296	123.19	23.9763	um	Spot	Position	25	1000000001	49
154.08	132.991	12.7403	um	Spot	Position	26	1000000000	50
143.307	123.199	23.9654	um	Spot	Position	26	1000000001	51
154.081	132.992	12.74	um	Spot	Position	27	1000000000	52
143.306	123.199	23.9658	um	Spot	Position	27	1000000001	53
154.081	132.992	12.7395	um	Spot	Position	28	1000000000	54
143.306	123.199	23.9662	um	Spot	Position	28	1000000001	55
154.051	132.965	12.7707	um	Spot	Position	29	1000000000	56
143.336	123.226	23.935	um	Spot	Position	29	1000000001	57
154.055	132.968	12.7661	um	Spot	Position	30	1000000000	58
143.332	123.222	23.9396	um	Spot	Position	30	1000000001	59
154.065	132.977	12.7566	um	Spot	Position	31	1000000000	60
143.322	123.214	23.9491	um	Spot	Position	31	1000000001	61
154.078	132.989	12.7421	um	Spot	Position	32	1000000000	62
143.308	123.201	23.9636	um	Spot	Position	32	1000000001	63
154.068	132.98	12.7531	um	Spot	Position	33	1000000000	64
143.319	123.211	23.9526	um	Spot	Position	33	1000000001	65
154.076	132.987	12.7449	um	Spot	Position	34	1000000000	66
143.311	123.203	23.9608	um	Spot	Position	34	1000000001	67
154.07	132.981	12.7515	um	Spot	Position	35	1000000000	68
143.317	123.209	23.9542	um	Spot	Position	35	1000000001	69
154.083	132.993	12.7379	um	Spot	Position	36	1000000000	70
143.304	123.197	23.9678	um	Spot	Position	36	1000000001	71
154.092	133.002	12.7281	um	Spot	Position	37	1000000000	72
143.295	123.189	23.9777	um	Spot	Position	37	1000000001	73
154.105	133.014	12.7146	um	Spot	Position	38	1000000000	74
143.282	123.177	23.9911	um	Spot	Position	38	1000000001	75
154.112	133.02	12.7076	um	Spot	Position	39	1000000000	76
143.275	123.171	23.9981	um	Spot	Position	39	1000000001	77
154.104	133.012	12.716	um	Spot	Position	40	1000000000	78
143.283	123.178	23.9897	um	Spot	Position	40	1000000001	79
154.115	133.023	12.7037	um	Spot	Position	41	1000000000	80
143.272	123.167	24.002	um	Spot	Position	41	1000000001	81
154.116	133.023	12.7034	um	Spot	Position	42	1000000000	82
143.271	123.167	24.0023	um	Spot	Position	42	1000000001	83
154.104	133.013	12.7151	um	Spot	Position	43	1000000000	84
143.282	123.177	23.9906	um	Spot	Position	43	1000000001	85
154.109	133.018	12.7101	um	Spot	Position	44	1000000000	86
143.278	123.173	23.9957	um	Spot	Position	44	1000000001	87
154.116	133.024	12.7031	um	Spot	Position	45	1000000000	88
143.271	123.167	24.0026	um	Spot	Position	45	1000000001	89
154.118	133.025	12.701	um	Spot	Position	46	1000000000	90
143.269	123.165	24.0047	um	Spot	Position	46	1000000001	91
154.114	133.022	12.7051	um	Spot	Position	47	1000000000	92
143.273	123.169	24.0006	um	Spot	Position	47	1000000001	93
154.144	133.049	12.6734	um	Spot	Position	48	1000000000	94
143.242	123.141	24.0323	um	Spot	Position	48	1000000001	95
154.174	133.076	12.6428	um	Spot	Position	49	1000000000	96
143.213	123.114	24.0629	um	Spot	Position	49	1000000001	97
154.16	133.063	12.6575	um	Spot	Position	50	1000000000	98
143.227	123.127	24.0482	um	Spot	Position	50	1000000001	99
