## Supplementary material for "Adaptive fitness in *APC*-mutant cells requires chromosome rearrangements": Fig1C: control2cen1.csv

Position
====================
Position X	Position Y	Position Z	Unit	Category	Collection	Time	TrackID	ID
13.1947	8.6931	12.1666	um	Spot	Position	1	1000000000	0
12.9222	20.0613	12.8223	um	Spot	Position	1	1000000001	1
13.2253	8.82462	12.3248	um	Spot	Position	2	1000000000	2
12.9388	19.9976	12.977	um	Spot	Position	2	1000000001	3
13.2595	8.89914	12.2586	um	Spot	Position	3	1000000000	4
12.9734	19.9747	12.8846	um	Spot	Position	3	1000000001	5
13.2334	8.81672	12.2028	um	Spot	Position	4	1000000000	6
12.9515	19.9831	12.8396	um	Spot	Position	4	1000000001	7
13.3012	8.84977	12.1879	um	Spot	Position	5	1000000000	8
13.0201	19.9918	12.8443	um	Spot	Position	5	1000000001	9
13.2371	8.89018	12.2897	um	Spot	Position	6	1000000000	10
12.9699	20.0218	12.9367	um	Spot	Position	6	1000000001	11
13.2841	8.82671	12.2618	um	Spot	Position	7	1000000000	12
12.9959	19.9842	12.9012	um	Spot	Position	7	1000000001	13
13.2397	8.77027	12.2422	um	Spot	Position	8	1000000000	14
12.9608	20.0924	12.889	um	Spot	Position	8	1000000001	15
13.2502	8.9093	12.2356	um	Spot	Position	9	1000000000	16
12.982	20.0065	12.8756	um	Spot	Position	9	1000000001	17
13.2576	8.92612	12.2876	um	Spot	Position	10	1000000000	18
13.0043	19.9585	12.8995	um	Spot	Position	10	1000000001	19
13.2667	8.95503	12.3888	um	Spot	Position	11	1000000000	20
12.9952	19.9214	13.003	um	Spot	Position	11	1000000001	21
13.3039	8.98228	12.2559	um	Spot	Position	12	1000000000	22
12.9697	19.9159	12.8892	um	Spot	Position	12	1000000001	23
13.2714	8.87184	12.2653	um	Spot	Position	13	1000000000	24
12.9785	19.9161	12.9006	um	Spot	Position	13	1000000001	25
13.2743	8.95428	12.2503	um	Spot	Position	14	1000000000	26
12.9922	19.9953	12.8755	um	Spot	Position	14	1000000001	27
13.2779	8.85729	12.3191	um	Spot	Position	15	1000000000	28
13.0106	19.9678	12.9786	um	Spot	Position	15	1000000001	29
13.2784	8.82843	12.3167	um	Spot	Position	16	1000000000	30
13.0208	20.0601	12.9831	um	Spot	Position	16	1000000001	31
13.221	8.84717	12.28	um	Spot	Position	17	1000000000	32
12.9778	20.0132	12.9155	um	Spot	Position	17	1000000001	33
13.2343	8.96634	12.269	um	Spot	Position	18	1000000000	34
12.9642	19.9037	12.9083	um	Spot	Position	18	1000000001	35
13.264	8.94013	12.3398	um	Spot	Position	19	1000000000	36
12.9751	19.9568	12.9729	um	Spot	Position	19	1000000001	37
13.2327	9.0277	12.3165	um	Spot	Position	20	1000000000	38
12.9582	19.8735	12.9354	um	Spot	Position	20	1000000001	39
13.2619	8.99993	12.2188	um	Spot	Position	21	1000000000	40
13.0049	19.8972	12.8386	um	Spot	Position	21	1000000001	41
13.2539	9.02331	12.2177	um	Spot	Position	22	1000000000	42
12.9848	19.941	12.8461	um	Spot	Position	22	1000000001	43
13.2516	8.97613	12.3025	um	Spot	Position	23	1000000000	44
12.9942	19.9536	12.9289	um	Spot	Position	23	1000000001	45
13.2268	9.02491	12.3611	um	Spot	Position	24	1000000000	46
12.9541	19.8487	12.978	um	Spot	Position	24	1000000001	47
13.2623	9.11097	12.2123	um	Spot	Position	25	1000000000	48
12.9791	19.8572	12.8147	um	Spot	Position	25	1000000001	49
13.2293	8.99951	12.3516	um	Spot	Position	26	1000000000	50
13.0026	19.8274	12.9634	um	Spot	Position	26	1000000001	51
13.2932	9.02029	12.2443	um	Spot	Position	27	1000000000	52
12.9773	19.8683	12.873	um	Spot	Position	27	1000000001	53
13.2673	9.01175	12.2964	um	Spot	Position	28	1000000000	54
12.9803	19.8291	12.9126	um	Spot	Position	28	1000000001	55
13.2162	9.03989	12.2585	um	Spot	Position	29	1000000000	56
12.9299	19.8583	12.8726	um	Spot	Position	29	1000000001	57
13.2523	9.11752	12.2872	um	Spot	Position	30	1000000000	58
12.9944	19.6945	12.8902	um	Spot	Position	30	1000000001	59
13.2098	9.11374	12.3409	um	Spot	Position	31	1000000000	60
12.9635	19.6758	12.9215	um	Spot	Position	31	1000000001	61
13.2613	9.03641	12.356	um	Spot	Position	32	1000000000	62
13.0011	19.8092	12.9767	um	Spot	Position	32	1000000001	63
13.2497	9.0464	12.2761	um	Spot	Position	33	1000000000	64
12.9971	19.7525	12.8893	um	Spot	Position	33	1000000001	65
13.2413	9.17484	12.3143	um	Spot	Position	34	1000000000	66
12.9435	19.683	12.9127	um	Spot	Position	34	1000000001	67
13.2535	9.24539	12.3415	um	Spot	Position	35	1000000000	68
12.9925	19.6916	12.9135	um	Spot	Position	35	1000000001	69
13.2434	9.15481	12.2858	um	Spot	Position	36	1000000000	70
12.9671	19.6884	12.8643	um	Spot	Position	36	1000000001	71
13.2755	9.20817	12.4842	um	Spot	Position	37	1000000000	72
13.0001	19.7341	13.0617	um	Spot	Position	37	1000000001	73
13.2241	9.1934	12.4436	um	Spot	Position	38	1000000000	74
12.9346	19.7277	13.0318	um	Spot	Position	38	1000000001	75
13.278	9.18876	12.3465	um	Spot	Position	39	1000000000	76
13.0106	19.7184	12.9538	um	Spot	Position	39	1000000001	77
13.229	9.18127	12.3517	um	Spot	Position	40	1000000000	78
12.9716	19.7607	12.9557	um	Spot	Position	40	1000000001	79
13.236	9.20476	12.3568	um	Spot	Position	41	1000000000	80
12.9793	19.6262	12.9301	um	Spot	Position	41	1000000001	81
13.2435	9.17723	12.3983	um	Spot	Position	42	1000000000	82
12.962	19.6381	12.9797	um	Spot	Position	42	1000000001	83
12.9885	19.675	13.0254	um	Spot	Position	43	1000000001	84
13.0127	19.5338	12.9146	um	Spot	Position	44	1000000001	85
13.0113	19.5638	12.887	um	Spot	Position	45	1000000001	86
12.9904	19.5239	12.8863	um	Spot	Position	46	1000000001	87
12.9534	19.5853	13.0097	um	Spot	Position	47	1000000001	88
13.0224	19.5262	12.9628	um	Spot	Position	48	1000000001	89
12.9191	19.3841	12.8684	um	Spot	Position	49	1000000001	90
12.9837	19.5338	12.8781	um	Spot	Position	50	1000000001	91
