## Supplementary material for "Adaptive fitness in *APC*-mutant cells requires chromosome rearrangements": Fig1C: control2cen2.csv

Position
====================
Position X	Position Y	Position Z	Unit	Category	Collection	Time	TrackID	ID
10.7726	12.2143	14.436	um	Spot	Position	1	1000000000	0
19.2005	18.6898	11.0282	um	Spot	Position	1	1000000001	1
10.7467	12.2425	14.4973	um	Spot	Position	2	1000000000	2
19.2401	18.7615	11.0582	um	Spot	Position	2	1000000001	3
10.7996	12.2513	14.5613	um	Spot	Position	3	1000000000	4
19.2551	18.7404	11.1411	um	Spot	Position	3	1000000001	5
10.8088	12.2211	14.5399	um	Spot	Position	4	1000000000	6
19.3155	18.7661	11.0945	um	Spot	Position	4	1000000001	7
10.8286	12.2232	14.5618	um	Spot	Position	5	1000000000	8
19.3259	18.7552	11.1232	um	Spot	Position	5	1000000001	9
10.8324	12.2903	14.5566	um	Spot	Position	6	1000000000	10
19.2501	18.7719	11.159	um	Spot	Position	6	1000000001	11
10.8059	12.3054	14.4583	um	Spot	Position	7	1000000000	12
19.239	18.7952	11.0519	um	Spot	Position	7	1000000001	13
10.766	12.2646	14.5413	um	Spot	Position	8	1000000000	14
19.2625	18.8234	11.1211	um	Spot	Position	8	1000000001	15
10.811	12.2058	14.5408	um	Spot	Position	9	1000000000	16
19.3282	18.8005	11.1019	um	Spot	Position	9	1000000001	17
10.6845	12.1662	14.5359	um	Spot	Position	10	1000000000	18
19.3541	18.7945	11.0302	um	Spot	Position	10	1000000001	19
10.7212	12.2016	14.6353	um	Spot	Position	11	1000000000	20
19.3183	18.8092	11.1779	um	Spot	Position	11	1000000001	21
10.8279	12.2263	14.5075	um	Spot	Position	12	1000000000	22
19.3203	18.7461	11.0854	um	Spot	Position	12	1000000001	23
10.799	12.1516	14.629	um	Spot	Position	13	1000000000	24
19.355	18.7476	11.1631	um	Spot	Position	13	1000000001	25
10.7813	12.2414	14.5524	um	Spot	Position	14	1000000000	26
19.3137	18.8318	11.0964	um	Spot	Position	14	1000000001	27
10.7292	12.1928	14.5529	um	Spot	Position	15	1000000000	28
19.3578	18.8213	11.0622	um	Spot	Position	15	1000000001	29
10.7128	12.2066	14.6331	um	Spot	Position	16	1000000000	30
19.3311	18.8165	11.1511	um	Spot	Position	16	1000000001	31
10.7657	12.1933	14.5598	um	Spot	Position	17	1000000000	32
19.3743	18.8212	11.0485	um	Spot	Position	17	1000000001	33
10.7646	12.1781	14.5909	um	Spot	Position	18	1000000000	34
19.4176	18.8396	11.083	um	Spot	Position	18	1000000001	35
10.6854	12.2123	14.5674	um	Spot	Position	19	1000000000	36
19.2994	18.8572	11.0642	um	Spot	Position	19	1000000001	37
10.6785	12.178	14.6586	um	Spot	Position	20	1000000000	38
19.385	18.8791	11.1247	um	Spot	Position	20	1000000001	39
10.7992	12.2492	14.6274	um	Spot	Position	21	1000000000	40
19.3567	18.7812	11.1832	um	Spot	Position	21	1000000001	41
10.798	12.265	14.6024	um	Spot	Position	22	1000000000	42
19.272	18.7329	11.1774	um	Spot	Position	22	1000000001	43
10.8008	12.2408	14.555	um	Spot	Position	23	1000000000	44
19.2268	18.6964	11.1678	um	Spot	Position	23	1000000001	45
10.8281	12.2946	14.5742	um	Spot	Position	24	1000000000	46
19.2537	18.7535	11.1748	um	Spot	Position	24	1000000001	47
10.8157	12.2335	14.5978	um	Spot	Position	25	1000000000	48
19.2524	18.7271	11.1815	um	Spot	Position	25	1000000001	49
10.8539	12.236	14.4936	um	Spot	Position	26	1000000000	50
19.2739	18.7592	11.0706	um	Spot	Position	26	1000000001	51
10.8541	12.3089	14.4826	um	Spot	Position	27	1000000000	52
19.246	18.762	11.0864	um	Spot	Position	27	1000000001	53
10.9443	12.3314	14.5915	um	Spot	Position	28	1000000000	54
19.1437	18.6284	11.2844	um	Spot	Position	28	1000000001	55
10.9154	12.3149	14.4924	um	Spot	Position	29	1000000000	56
19.1546	18.6333	11.1788	um	Spot	Position	29	1000000001	57
10.9384	12.3559	14.4815	um	Spot	Position	30	1000000000	58
19.1348	18.6761	11.1659	um	Spot	Position	30	1000000001	59
10.9177	12.3403	14.5228	um	Spot	Position	31	1000000000	60
19.121	18.6384	11.1965	um	Spot	Position	31	1000000001	61
10.9154	12.3044	14.5149	um	Spot	Position	32	1000000000	62
19.2025	18.6813	11.1566	um	Spot	Position	32	1000000001	63
10.9074	12.2649	14.4788	um	Spot	Position	33	1000000000	64
19.2123	18.666	11.114	um	Spot	Position	33	1000000001	65
10.9295	12.3046	14.5213	um	Spot	Position	34	1000000000	66
19.2172	18.6768	11.1659	um	Spot	Position	34	1000000001	67
10.8949	12.3152	14.4609	um	Spot	Position	35	1000000000	68
19.1492	18.6651	11.1264	um	Spot	Position	35	1000000001	69
10.9148	12.3149	14.5256	um	Spot	Position	36	1000000000	70
19.1379	18.658	11.2094	um	Spot	Position	36	1000000001	71
10.8918	12.2846	14.5827	um	Spot	Position	37	1000000000	72
19.1764	18.6547	11.2181	um	Spot	Position	37	1000000001	73
10.9301	12.3352	14.561	um	Spot	Position	38	1000000000	74
19.1537	18.6587	11.2362	um	Spot	Position	38	1000000001	75
10.915	12.3508	14.5553	um	Spot	Position	39	1000000000	76
19.1183	18.6912	11.1852	um	Spot	Position	39	1000000001	77
10.8542	12.3312	14.6009	um	Spot	Position	40	1000000000	78
19.0978	18.6726	11.2312	um	Spot	Position	40	1000000001	79
10.938	12.3205	14.4366	um	Spot	Position	41	1000000000	80
19.2124	18.704	11.0803	um	Spot	Position	41	1000000001	81
10.8899	12.383	14.5111	um	Spot	Position	42	1000000000	82
19.1275	18.6761	11.1702	um	Spot	Position	42	1000000001	83
10.9089	12.3293	14.4429	um	Spot	Position	43	1000000000	84
19.0979	18.6533	11.1315	um	Spot	Position	43	1000000001	85
10.9164	12.375	14.6679	um	Spot	Position	44	1000000000	86
19.1056	18.657	11.3743	um	Spot	Position	44	1000000001	87
10.9422	12.3685	14.5922	um	Spot	Position	45	1000000000	88
19.0697	18.6204	11.31	um	Spot	Position	45	1000000001	89
10.943	12.3206	14.5794	um	Spot	Position	46	1000000000	90
19.1488	18.6422	11.2345	um	Spot	Position	46	1000000001	91
10.8972	12.3324	14.5026	um	Spot	Position	47	1000000000	92
19.1395	18.6742	11.1667	um	Spot	Position	47	1000000001	93
10.8752	12.3436	14.5741	um	Spot	Position	48	1000000000	94
19.1831	18.7242	11.2342	um	Spot	Position	48	1000000001	95
10.8865	12.3232	14.5397	um	Spot	Position	49	1000000000	96
19.1976	18.6757	11.17	um	Spot	Position	49	1000000001	97
10.9326	12.3576	14.4901	um	Spot	Position	50	1000000000	98
19.12	18.6329	11.1933	um	Spot	Position	50	1000000001	99
