## Supplementary material for "Adaptive fitness in *APC*-mutant cells requires chromosome rearrangements": Fig1C: control2cen3.csv

Position
====================
Position X	Position Y	Position Z	Unit	Category	Collection	Time	TrackID	ID
8.78361	6.48537	11.4759	um	Spot	Position	1	1000000000	0
14.9929	16.8434	10.769	um	Spot	Position	1	1000000001	1
8.81488	6.45687	11.5875	um	Spot	Position	2	1000000000	2
15.0616	16.8828	10.8905	um	Spot	Position	2	1000000001	3
8.7606	6.48444	11.5723	um	Spot	Position	3	1000000000	4
15.0402	16.9592	10.8562	um	Spot	Position	3	1000000001	5
8.75234	6.41738	11.6101	um	Spot	Position	4	1000000000	6
15.1367	17.0604	10.9024	um	Spot	Position	4	1000000001	7
8.69818	6.36065	11.626	um	Spot	Position	5	1000000000	8
15.1765	17.1272	10.8814	um	Spot	Position	5	1000000001	9
8.73856	6.40878	11.5482	um	Spot	Position	6	1000000000	10
15.1067	17.0141	10.8297	um	Spot	Position	6	1000000001	11
8.81167	6.47218	11.5687	um	Spot	Position	7	1000000000	12
15.0827	16.978	10.845	um	Spot	Position	7	1000000001	13
8.73742	6.3801	11.618	um	Spot	Position	8	1000000000	14
15.1501	17.0581	10.8681	um	Spot	Position	8	1000000001	15
8.74018	6.31679	11.4655	um	Spot	Position	9	1000000000	16
15.1673	17.0494	10.7236	um	Spot	Position	9	1000000001	17
8.68513	6.41906	11.6153	um	Spot	Position	10	1000000000	18
15.0752	17.065	10.8253	um	Spot	Position	10	1000000001	19
8.72708	6.36286	11.5985	um	Spot	Position	11	1000000000	20
15.1379	17.043	10.8686	um	Spot	Position	11	1000000001	21
8.762	6.44137	11.5055	um	Spot	Position	12	1000000000	22
15.1024	17.0399	10.8011	um	Spot	Position	12	1000000001	23
8.74457	6.42098	11.6448	um	Spot	Position	13	1000000000	24
15.1012	17.0118	10.9513	um	Spot	Position	13	1000000001	25
8.73567	6.44063	11.6498	um	Spot	Position	14	1000000000	26
15.0965	17.0401	10.9159	um	Spot	Position	14	1000000001	27
8.74522	6.36545	11.5973	um	Spot	Position	15	1000000000	28
15.149	17.0546	10.8646	um	Spot	Position	15	1000000001	29
8.75204	6.37883	11.6415	um	Spot	Position	16	1000000000	30
15.1141	17.0054	10.9126	um	Spot	Position	16	1000000001	31
8.77493	6.47709	11.5509	um	Spot	Position	17	1000000000	32
15.1123	17.0354	10.8127	um	Spot	Position	17	1000000001	33
8.85275	6.477	11.6308	um	Spot	Position	18	1000000000	34
15.1256	16.9437	10.9194	um	Spot	Position	18	1000000001	35
8.71865	6.42153	11.6349	um	Spot	Position	19	1000000000	36
15.0787	17.0103	10.9134	um	Spot	Position	19	1000000001	37
8.80253	6.47607	11.618	um	Spot	Position	20	1000000000	38
15.0843	16.9548	10.8907	um	Spot	Position	20	1000000001	39
8.7354	6.42511	11.565	um	Spot	Position	21	1000000000	40
15.0532	16.9529	10.8395	um	Spot	Position	21	1000000001	41
8.77861	6.39875	11.6207	um	Spot	Position	22	1000000000	42
15.1412	17.0341	10.9049	um	Spot	Position	22	1000000001	43
8.76357	6.37261	11.6161	um	Spot	Position	23	1000000000	44
15.1196	17.0025	10.8909	um	Spot	Position	23	1000000001	45
8.78268	6.48674	11.5493	um	Spot	Position	24	1000000000	46
15.0946	17.0098	10.8276	um	Spot	Position	24	1000000001	47
8.77924	6.39246	11.5297	um	Spot	Position	25	1000000000	48
15.1225	16.9519	10.7937	um	Spot	Position	25	1000000001	49
8.75277	6.42427	11.5598	um	Spot	Position	26	1000000000	50
15.1134	17.0165	10.8302	um	Spot	Position	26	1000000001	51
8.8081	6.38924	11.6348	um	Spot	Position	27	1000000000	52
15.1436	16.9831	10.9106	um	Spot	Position	27	1000000001	53
8.75865	6.44932	11.5485	um	Spot	Position	28	1000000000	54
15.0883	16.9811	10.8225	um	Spot	Position	28	1000000001	55
8.76793	6.43079	11.6695	um	Spot	Position	29	1000000000	56
15.0953	16.9727	10.9284	um	Spot	Position	29	1000000001	57
8.79106	6.43198	11.5386	um	Spot	Position	30	1000000000	58
15.094	16.9459	10.8048	um	Spot	Position	30	1000000001	59
8.79206	6.46114	11.5669	um	Spot	Position	31	1000000000	60
15.0769	16.9588	10.8505	um	Spot	Position	31	1000000001	61
8.82207	6.527	11.6033	um	Spot	Position	32	1000000000	62
15.0441	16.9167	10.8943	um	Spot	Position	32	1000000001	63
8.8402	6.55383	11.6887	um	Spot	Position	33	1000000000	64
15.0129	16.8962	10.9767	um	Spot	Position	33	1000000001	65
8.84418	6.56703	11.6245	um	Spot	Position	34	1000000000	66
15.0615	16.9128	10.9079	um	Spot	Position	34	1000000001	67
8.78815	6.4932	11.5612	um	Spot	Position	35	1000000000	68
15.0521	16.9031	10.8322	um	Spot	Position	35	1000000001	69
8.84051	6.51931	11.6565	um	Spot	Position	36	1000000000	70
15.0449	16.8705	10.938	um	Spot	Position	36	1000000001	71
8.8266	6.48499	11.6108	um	Spot	Position	37	1000000000	72
15.054	16.8791	10.9066	um	Spot	Position	37	1000000001	73
8.78502	6.5081	11.5726	um	Spot	Position	38	1000000000	74
15.0193	16.9007	10.8512	um	Spot	Position	38	1000000001	75
8.8338	6.52949	11.6164	um	Spot	Position	39	1000000000	76
15.0273	16.8594	10.9218	um	Spot	Position	39	1000000001	77
8.86871	6.59332	11.5574	um	Spot	Position	40	1000000000	78
15.0237	16.8472	10.8482	um	Spot	Position	40	1000000001	79
8.8961	6.59044	11.5692	um	Spot	Position	41	1000000000	80
15.0577	16.8657	10.8455	um	Spot	Position	41	1000000001	81
8.79573	6.61653	11.6264	um	Spot	Position	42	1000000000	82
14.9189	16.8584	10.9296	um	Spot	Position	42	1000000001	83
8.9044	6.63899	11.5988	um	Spot	Position	43	1000000000	84
15.0026	16.8119	10.9113	um	Spot	Position	43	1000000001	85
8.91069	6.62269	11.5429	um	Spot	Position	44	1000000000	86
15.0048	16.7578	10.8357	um	Spot	Position	44	1000000001	87
8.86124	6.60907	11.5918	um	Spot	Position	45	1000000000	88
15.0058	16.8526	10.8876	um	Spot	Position	45	1000000001	89
8.81965	6.57143	11.5759	um	Spot	Position	46	1000000000	90
14.9905	16.8784	10.8594	um	Spot	Position	46	1000000001	91
8.89185	6.58724	11.5519	um	Spot	Position	47	1000000000	92
15.0164	16.8214	10.8354	um	Spot	Position	47	1000000001	93
8.87356	6.61251	11.6881	um	Spot	Position	48	1000000000	94
14.9727	16.8	11.0089	um	Spot	Position	48	1000000001	95
8.91598	6.60148	11.6529	um	Spot	Position	49	1000000000	96
15.0129	16.7886	10.9461	um	Spot	Position	49	1000000001	97
8.94092	6.71827	11.6973	um	Spot	Position	50	1000000000	98
15.0122	16.8358	11.0074	um	Spot	Position	50	1000000001	99
