## Supplementary material for "Adaptive fitness in *APC*-mutant cells requires chromosome rearrangements": Fig1C: control2cen4.csv

Position
====================
Position X	Position Y	Position Z	Unit	Category	Collection	Time	TrackID	ID
14.6998	13.9376	13.3803	um	Spot	Position	1	1000000000	0
7.3856	21.2787	16.178	um	Spot	Position	1	1000000001	1
14.6916	14.0633	13.5383	um	Spot	Position	2	1000000000	2
7.46984	21.3069	16.3018	um	Spot	Position	2	1000000001	3
14.6819	14.0662	13.5034	um	Spot	Position	3	1000000000	4
7.42549	21.3337	16.2636	um	Spot	Position	3	1000000001	5
14.7681	14.029	13.58	um	Spot	Position	4	1000000000	6
7.44378	21.3684	16.3886	um	Spot	Position	4	1000000001	7
14.7846	14.0266	13.4909	um	Spot	Position	5	1000000000	8
7.43296	21.3875	16.2939	um	Spot	Position	5	1000000001	9
14.7868	14.0144	13.5137	um	Spot	Position	6	1000000000	10
7.47649	21.307	16.3033	um	Spot	Position	6	1000000001	11
14.7427	13.9866	13.5	um	Spot	Position	7	1000000000	12
7.45124	21.2755	16.2843	um	Spot	Position	7	1000000001	13
14.7661	14.0138	13.5424	um	Spot	Position	8	1000000000	14
7.46281	21.2902	16.3095	um	Spot	Position	8	1000000001	15
14.7584	13.9774	13.3823	um	Spot	Position	9	1000000000	16
7.42386	21.3273	16.1757	um	Spot	Position	9	1000000001	17
14.836	13.9633	13.4187	um	Spot	Position	10	1000000000	18
7.41343	21.418	16.2441	um	Spot	Position	10	1000000001	19
14.8092	13.9085	13.3916	um	Spot	Position	11	1000000000	20
7.32997	21.3649	16.2414	um	Spot	Position	11	1000000001	21
14.8058	13.9493	13.4467	um	Spot	Position	12	1000000000	22
7.40056	21.3578	16.2661	um	Spot	Position	12	1000000001	23
14.7849	13.9882	13.4932	um	Spot	Position	13	1000000000	24
7.45633	21.3631	16.2971	um	Spot	Position	13	1000000001	25
14.754	13.9708	13.4819	um	Spot	Position	14	1000000000	26
7.3646	21.3542	16.3122	um	Spot	Position	14	1000000001	27
14.7289	14.0066	13.3678	um	Spot	Position	15	1000000000	28
7.36999	21.3197	16.1957	um	Spot	Position	15	1000000001	29
14.7223	14.084	13.4877	um	Spot	Position	16	1000000000	30
7.43511	21.3715	16.2698	um	Spot	Position	16	1000000001	31
14.7763	13.9739	13.5605	um	Spot	Position	17	1000000000	32
7.4361	21.2868	16.3696	um	Spot	Position	17	1000000001	33
14.7478	14.0124	13.4186	um	Spot	Position	18	1000000000	34
7.41469	21.3511	16.2175	um	Spot	Position	18	1000000001	35
14.7399	13.9862	13.5524	um	Spot	Position	19	1000000000	36
7.42508	21.2984	16.3399	um	Spot	Position	19	1000000001	37
14.7779	14.016	13.484	um	Spot	Position	20	1000000000	38
7.44845	21.276	16.2844	um	Spot	Position	20	1000000001	39
14.7063	14.1	13.5205	um	Spot	Position	21	1000000000	40
7.487	21.2827	16.2895	um	Spot	Position	21	1000000001	41
14.636	14.1059	13.5431	um	Spot	Position	22	1000000000	42
7.53664	21.2271	16.2393	um	Spot	Position	22	1000000001	43
14.6094	14.1485	13.5251	um	Spot	Position	23	1000000000	44
7.54657	21.1753	16.1965	um	Spot	Position	23	1000000001	45
14.6061	14.1762	13.4779	um	Spot	Position	24	1000000000	46
7.58348	21.1869	16.1561	um	Spot	Position	24	1000000001	47
14.6419	14.2056	13.4981	um	Spot	Position	25	1000000000	48
7.62102	21.2129	16.189	um	Spot	Position	25	1000000001	49
14.5669	14.1915	13.5136	um	Spot	Position	26	1000000000	50
7.59938	21.1644	16.1697	um	Spot	Position	26	1000000001	51
14.5698	14.1317	13.5165	um	Spot	Position	27	1000000000	52
7.62387	21.0905	16.1651	um	Spot	Position	27	1000000001	53
14.5509	14.2231	13.5412	um	Spot	Position	28	1000000000	54
7.59163	21.1457	16.1886	um	Spot	Position	28	1000000001	55
14.6328	14.1672	13.5697	um	Spot	Position	29	1000000000	56
7.60298	21.1595	16.2499	um	Spot	Position	29	1000000001	57
14.6285	14.1702	13.5649	um	Spot	Position	30	1000000000	58
7.57536	21.1671	16.2302	um	Spot	Position	30	1000000001	59
14.5183	14.2851	13.6274	um	Spot	Position	31	1000000000	60
7.65051	21.1487	16.2465	um	Spot	Position	31	1000000001	61
14.4583	14.2628	13.5506	um	Spot	Position	32	1000000000	62
7.7103	21.0143	16.1426	um	Spot	Position	32	1000000001	63
14.4747	14.2703	13.5591	um	Spot	Position	33	1000000000	64
7.68037	21.0791	16.1583	um	Spot	Position	33	1000000001	65
14.4859	14.2431	13.5721	um	Spot	Position	34	1000000000	66
7.69697	21.0543	16.1704	um	Spot	Position	34	1000000001	67
14.5169	14.2635	13.5721	um	Spot	Position	35	1000000000	68
7.69762	21.072	16.1682	um	Spot	Position	35	1000000001	69
14.4845	14.3205	13.5955	um	Spot	Position	36	1000000000	70
7.7585	21.0578	16.1614	um	Spot	Position	36	1000000001	71
14.4497	14.3325	13.6004	um	Spot	Position	37	1000000000	72
7.81264	20.9778	16.1515	um	Spot	Position	37	1000000001	73
14.384	14.3583	13.5796	um	Spot	Position	38	1000000000	74
7.79212	20.9739	16.0956	um	Spot	Position	38	1000000001	75
14.4495	14.3147	13.6963	um	Spot	Position	39	1000000000	76
7.82057	20.958	16.2416	um	Spot	Position	39	1000000001	77
14.4331	14.3213	13.6142	um	Spot	Position	40	1000000000	78
7.76061	20.9508	16.1261	um	Spot	Position	40	1000000001	79
14.4216	14.362	13.6233	um	Spot	Position	41	1000000000	80
7.75805	21.0385	16.1869	um	Spot	Position	41	1000000001	81
14.4686	14.3143	13.5894	um	Spot	Position	42	1000000000	82
7.7771	21.013	16.1557	um	Spot	Position	42	1000000001	83
14.4083	14.3195	13.5825	um	Spot	Position	43	1000000000	84
7.74984	20.9711	16.1035	um	Spot	Position	43	1000000001	85
14.4526	14.2568	13.616	um	Spot	Position	44	1000000000	86
7.70426	21.0199	16.2049	um	Spot	Position	44	1000000001	87
14.4945	14.3282	13.5749	um	Spot	Position	45	1000000000	88
7.75958	21.0509	16.1557	um	Spot	Position	45	1000000001	89
14.4151	14.3713	13.6373	um	Spot	Position	46	1000000000	90
7.7519	21.0676	16.2025	um	Spot	Position	46	1000000001	91
14.4273	14.3374	13.5844	um	Spot	Position	47	1000000000	92
7.77738	20.9945	16.1015	um	Spot	Position	47	1000000001	93
14.3604	14.3949	13.6158	um	Spot	Position	48	1000000000	94
7.77203	21.0099	16.1451	um	Spot	Position	48	1000000001	95
14.3421	14.4303	13.6733	um	Spot	Position	49	1000000000	96
7.79578	20.9641	16.1718	um	Spot	Position	49	1000000001	97
14.3194	14.3795	13.6392	um	Spot	Position	50	1000000000	98
7.78423	20.9143	16.1409	um	Spot	Position	50	1000000001	99
