## Supplementary material for "Adaptive fitness in *APC*-mutant cells requires chromosome rearrangements": Fig1C: control2cen5.csv

Position
====================
Position X	Position Y	Position Z	Unit	Category	Collection	Time	TrackID	ID
10.3405	19.4141	18.0126	um	Spot	Position	1	1000000000	0
20.7662	16.5633	10.912	um	Spot	Position	1	1000000001	1
10.3378	19.4482	18.1096	um	Spot	Position	2	1000000000	2
20.7948	16.6386	10.9994	um	Spot	Position	2	1000000001	3
10.3633	19.4686	18.1317	um	Spot	Position	3	1000000000	4
20.7701	16.7015	11.0991	um	Spot	Position	3	1000000001	5
10.3443	19.4029	18.0425	um	Spot	Position	4	1000000000	6
20.7791	16.6212	10.9827	um	Spot	Position	4	1000000001	7
10.3026	19.3906	18.1063	um	Spot	Position	5	1000000000	8
20.7582	16.6606	11.0574	um	Spot	Position	5	1000000001	9
10.3793	19.4308	18.0926	um	Spot	Position	6	1000000000	10
20.739	16.6383	11.073	um	Spot	Position	6	1000000001	11
10.4132	19.4659	18.1157	um	Spot	Position	7	1000000000	12
20.7254	16.7084	11.0374	um	Spot	Position	7	1000000001	13
10.3929	19.4634	18.0785	um	Spot	Position	8	1000000000	14
20.7489	16.6898	11.1056	um	Spot	Position	8	1000000001	15
10.4229	19.4228	17.9905	um	Spot	Position	9	1000000000	16
20.7266	16.6641	11.0548	um	Spot	Position	9	1000000001	17
10.3977	19.4276	18.0542	um	Spot	Position	10	1000000000	18
20.7476	16.6307	11.0932	um	Spot	Position	10	1000000001	19
10.3939	19.3779	18.0293	um	Spot	Position	11	1000000000	20
20.7976	16.5739	11.0006	um	Spot	Position	11	1000000001	21
10.4217	19.4264	18.0552	um	Spot	Position	12	1000000000	22
20.714	16.6219	11.0701	um	Spot	Position	12	1000000001	23
10.4756	19.4088	18.0302	um	Spot	Position	13	1000000000	24
20.7486	16.6631	11.0769	um	Spot	Position	13	1000000001	25
10.3798	19.4017	18.0383	um	Spot	Position	14	1000000000	26
20.7204	16.6227	11.0553	um	Spot	Position	14	1000000001	27
10.3393	19.4337	18.007	um	Spot	Position	15	1000000000	28
20.7903	16.6347	10.9389	um	Spot	Position	15	1000000001	29
10.349	19.4621	18.1148	um	Spot	Position	16	1000000000	30
20.8117	16.6449	11.046	um	Spot	Position	16	1000000001	31
10.42	19.3535	17.9654	um	Spot	Position	17	1000000000	32
20.6812	16.6606	11.0135	um	Spot	Position	17	1000000001	33
10.4282	19.4437	18.0955	um	Spot	Position	18	1000000000	34
20.726	16.668	11.1468	um	Spot	Position	18	1000000001	35
10.3978	19.3603	18.0148	um	Spot	Position	19	1000000000	36
20.7282	16.6339	11.0468	um	Spot	Position	19	1000000001	37
10.3678	19.3792	18.0264	um	Spot	Position	20	1000000000	38
20.7064	16.6313	11.0282	um	Spot	Position	20	1000000001	39
10.4324	19.4104	18.0476	um	Spot	Position	21	1000000000	40
20.71	16.6394	11.0635	um	Spot	Position	21	1000000001	41
10.4541	19.439	18.0408	um	Spot	Position	22	1000000000	42
20.6893	16.6811	11.1325	um	Spot	Position	22	1000000001	43
10.4815	19.3867	17.9336	um	Spot	Position	23	1000000000	44
20.7043	16.6158	11.087	um	Spot	Position	23	1000000001	45
10.5117	19.4197	17.913	um	Spot	Position	24	1000000000	46
20.6648	16.6471	11.0717	um	Spot	Position	24	1000000001	47
10.4824	19.4637	17.9574	um	Spot	Position	25	1000000000	48
20.6624	16.6897	11.1023	um	Spot	Position	25	1000000001	49
10.5105	19.3442	18.1024	um	Spot	Position	26	1000000000	50
20.6047	16.5946	11.2643	um	Spot	Position	26	1000000001	51
10.5245	19.4033	18.1756	um	Spot	Position	27	1000000000	52
20.6411	16.6324	11.3171	um	Spot	Position	27	1000000001	53
10.5035	19.3937	18.0493	um	Spot	Position	28	1000000000	54
20.6367	16.6904	11.2047	um	Spot	Position	28	1000000001	55
10.4565	19.4188	17.9345	um	Spot	Position	29	1000000000	56
20.6733	16.6812	11.0328	um	Spot	Position	29	1000000001	57
10.4755	19.3657	17.9558	um	Spot	Position	30	1000000000	58
20.5748	16.6843	11.1275	um	Spot	Position	30	1000000001	59
10.5117	19.3829	17.9177	um	Spot	Position	31	1000000000	60
20.5644	16.6636	11.1284	um	Spot	Position	31	1000000001	61
10.6279	19.3645	18.0218	um	Spot	Position	32	1000000000	62
20.5964	16.6674	11.2848	um	Spot	Position	32	1000000001	63
10.5779	19.3489	18.0487	um	Spot	Position	33	1000000000	64
20.5584	16.6239	11.3054	um	Spot	Position	33	1000000001	65
10.5494	19.3866	17.9497	um	Spot	Position	34	1000000000	66
20.6289	16.6833	11.1883	um	Spot	Position	34	1000000001	67
10.6007	19.3924	17.9342	um	Spot	Position	35	1000000000	68
20.5833	16.6737	11.1791	um	Spot	Position	35	1000000001	69
10.5458	19.3917	17.9107	um	Spot	Position	36	1000000000	70
20.605	16.7104	11.1069	um	Spot	Position	36	1000000001	71
10.5833	19.3614	17.8862	um	Spot	Position	37	1000000000	72
20.5049	16.69	11.2026	um	Spot	Position	37	1000000001	73
10.582	19.3617	17.9071	um	Spot	Position	38	1000000000	74
20.5062	16.7011	11.1903	um	Spot	Position	38	1000000001	75
10.6397	19.3878	17.8901	um	Spot	Position	39	1000000000	76
20.5168	16.7075	11.2241	um	Spot	Position	39	1000000001	77
10.5772	19.3409	17.9333	um	Spot	Position	40	1000000000	78
20.4828	16.6935	11.2593	um	Spot	Position	40	1000000001	79
10.641	19.3384	17.8784	um	Spot	Position	41	1000000000	80
20.5696	16.648	11.1629	um	Spot	Position	41	1000000001	81
10.5522	19.338	17.93	um	Spot	Position	42	1000000000	82
20.514	16.6488	11.2229	um	Spot	Position	42	1000000001	83
10.4855	19.3258	17.9219	um	Spot	Position	43	1000000000	84
20.5578	16.6525	11.1548	um	Spot	Position	43	1000000001	85
10.5638	19.3456	18.0273	um	Spot	Position	44	1000000000	86
20.5548	16.6891	11.2697	um	Spot	Position	44	1000000001	87
10.5915	19.3777	17.8425	um	Spot	Position	45	1000000000	88
20.5448	16.6983	11.1357	um	Spot	Position	45	1000000001	89
10.5722	19.3969	17.9969	um	Spot	Position	46	1000000000	90
20.5907	16.7251	11.242	um	Spot	Position	46	1000000001	91
10.6435	19.3581	17.8333	um	Spot	Position	47	1000000000	92
20.5239	16.6697	11.1533	um	Spot	Position	47	1000000001	93
10.6184	19.3517	17.8759	um	Spot	Position	48	1000000000	94
20.4897	16.6954	11.237	um	Spot	Position	48	1000000001	95
10.5815	19.3604	17.9333	um	Spot	Position	49	1000000000	96
20.6042	16.6609	11.2069	um	Spot	Position	49	1000000001	97
10.6089	19.3579	17.9057	um	Spot	Position	50	1000000000	98
20.4996	16.7297	11.2135	um	Spot	Position	50	1000000001	99
