## Supplementary material for "Adaptive fitness in *APC*-mutant cells requires chromosome rearrangements": Fig1C: control2cen6.csv

Position
====================
Position X	Position Y	Position Z	Unit	Category	Collection	Time	TrackID	ID
12.2943	14.7289	18.0266	um	Spot	Position	1	1000000000	0
22.0837	14.9663	9.33195	um	Spot	Position	1	1000000001	1
12.3935	14.7637	18.1324	um	Spot	Position	2	1000000000	2
22.0879	14.9744	9.49178	um	Spot	Position	2	1000000001	3
12.3575	14.7813	18.0686	um	Spot	Position	3	1000000000	4
22.1365	15.014	9.3949	um	Spot	Position	3	1000000001	5
12.3128	14.7983	18.135	um	Spot	Position	4	1000000000	6
22.1266	15.0392	9.43159	um	Spot	Position	4	1000000001	7
12.3355	14.77	18.1519	um	Spot	Position	5	1000000000	8
22.1087	15.0145	9.51984	um	Spot	Position	5	1000000001	9
12.3977	14.7762	18.1715	um	Spot	Position	6	1000000000	10
22.0953	15.0562	9.58017	um	Spot	Position	6	1000000001	11
12.4142	14.8316	18.0997	um	Spot	Position	7	1000000000	12
22.0461	15.0878	9.52295	um	Spot	Position	7	1000000001	13
12.3754	14.7833	18.0926	um	Spot	Position	8	1000000000	14
22.0967	15.0141	9.44584	um	Spot	Position	8	1000000001	15
12.4265	14.7575	18.1295	um	Spot	Position	9	1000000000	16
22.0951	15.0013	9.57345	um	Spot	Position	9	1000000001	17
12.3402	14.7396	18.1448	um	Spot	Position	10	1000000000	18
22.128	14.9754	9.47726	um	Spot	Position	10	1000000001	19
12.4046	14.7825	18.1252	um	Spot	Position	11	1000000000	20
22.0765	15.0225	9.55179	um	Spot	Position	11	1000000001	21
12.4213	14.7835	18.0803	um	Spot	Position	12	1000000000	22
22.1525	15.0279	9.44532	um	Spot	Position	12	1000000001	23
12.3257	14.7509	18.0461	um	Spot	Position	13	1000000000	24
22.0955	14.8874	9.40625	um	Spot	Position	13	1000000001	25
12.3133	14.7699	18.2022	um	Spot	Position	14	1000000000	26
22.1081	15.0952	9.48855	um	Spot	Position	14	1000000001	27
12.396	14.7625	18.0716	um	Spot	Position	15	1000000000	28
22.0948	15.0126	9.44026	um	Spot	Position	15	1000000001	29
12.4265	14.8071	18.0773	um	Spot	Position	16	1000000000	30
22.0974	15.0484	9.5218	um	Spot	Position	16	1000000001	31
12.4221	14.8132	18.0489	um	Spot	Position	17	1000000000	32
22.0938	15.0617	9.44123	um	Spot	Position	17	1000000001	33
12.4225	14.7642	18.0533	um	Spot	Position	18	1000000000	34
22.1025	14.9996	9.43934	um	Spot	Position	18	1000000001	35
12.4715	14.8101	18.0225	um	Spot	Position	19	1000000000	36
22.0202	15.038	9.53645	um	Spot	Position	19	1000000001	37
12.42	14.7771	18.0476	um	Spot	Position	20	1000000000	38
22.1146	15.0063	9.47513	um	Spot	Position	20	1000000001	39
12.437	14.7428	18.104	um	Spot	Position	21	1000000000	40
21.9966	14.9627	9.57553	um	Spot	Position	21	1000000001	41
12.3904	14.7552	18.0934	um	Spot	Position	22	1000000000	42
22.0035	15.0029	9.59586	um	Spot	Position	22	1000000001	43
12.3627	14.7781	18.0226	um	Spot	Position	23	1000000000	44
22.0907	15.0015	9.37981	um	Spot	Position	23	1000000001	45
12.4339	14.7804	18.0823	um	Spot	Position	24	1000000000	46
22.0825	15.0137	9.49902	um	Spot	Position	24	1000000001	47
12.444	14.8064	18.1566	um	Spot	Position	25	1000000000	48
22.0238	15.0475	9.6292	um	Spot	Position	25	1000000001	49
12.4393	14.7857	18.0749	um	Spot	Position	26	1000000000	50
22.0539	15.0252	9.53093	um	Spot	Position	26	1000000001	51
12.4549	14.8323	18.0171	um	Spot	Position	27	1000000000	52
21.9907	15.0446	9.52868	um	Spot	Position	27	1000000001	53
12.4718	14.7681	18.025	um	Spot	Position	28	1000000000	54
22.0843	15.0015	9.60914	um	Spot	Position	28	1000000001	55
12.5205	14.7785	18.0329	um	Spot	Position	29	1000000000	56
21.9442	15.0058	9.66218	um	Spot	Position	29	1000000001	57
12.5377	14.7667	17.9673	um	Spot	Position	30	1000000000	58
22.0055	14.9837	9.6009	um	Spot	Position	30	1000000001	59
12.4519	14.7285	18.0783	um	Spot	Position	31	1000000000	60
22.0804	14.9676	9.56016	um	Spot	Position	31	1000000001	61
12.4384	14.7959	18.1147	um	Spot	Position	32	1000000000	62
22.0252	15.0569	9.60411	um	Spot	Position	32	1000000001	63
12.4556	14.7923	18.0887	um	Spot	Position	33	1000000000	64
22.0474	15.048	9.5841	um	Spot	Position	33	1000000001	65
12.4574	14.7498	17.975	um	Spot	Position	34	1000000000	66
21.9585	15.0369	9.54163	um	Spot	Position	34	1000000001	67
12.5543	14.8028	18.022	um	Spot	Position	35	1000000000	68
21.9434	15.0013	9.6708	um	Spot	Position	35	1000000001	69
12.4957	14.7767	18.1058	um	Spot	Position	36	1000000000	70
21.9553	15.0017	9.6664	um	Spot	Position	36	1000000001	71
12.5335	14.7642	18.0603	um	Spot	Position	37	1000000000	72
22.0112	14.9993	9.65957	um	Spot	Position	37	1000000001	73
12.4641	14.8516	18.0499	um	Spot	Position	38	1000000000	74
21.9895	15.0383	9.57734	um	Spot	Position	38	1000000001	75
12.5195	14.7541	17.9791	um	Spot	Position	39	1000000000	76
21.9824	15.0114	9.58051	um	Spot	Position	39	1000000001	77
12.5297	14.8042	17.9468	um	Spot	Position	40	1000000000	78
21.8875	15.0141	9.60269	um	Spot	Position	40	1000000001	79
12.5325	14.7822	17.9552	um	Spot	Position	41	1000000000	80
21.8652	15.0212	9.67785	um	Spot	Position	41	1000000001	81
12.5728	14.7897	18.0212	um	Spot	Position	42	1000000000	82
21.8786	14.9832	9.69234	um	Spot	Position	42	1000000001	83
12.5781	14.7481	17.9816	um	Spot	Position	43	1000000000	84
21.8579	14.9537	9.70032	um	Spot	Position	43	1000000001	85
12.5116	14.8519	18.009	um	Spot	Position	44	1000000000	86
21.9098	15.0468	9.66051	um	Spot	Position	44	1000000001	87
12.4897	14.7581	17.9377	um	Spot	Position	45	1000000000	88
21.906	15.0108	9.59516	um	Spot	Position	45	1000000001	89
12.4958	14.7936	17.9729	um	Spot	Position	46	1000000000	90
21.9576	15.0451	9.61248	um	Spot	Position	46	1000000001	91
12.6035	14.7866	18.0599	um	Spot	Position	47	1000000000	92
22.0062	15.0645	9.72866	um	Spot	Position	47	1000000001	93
12.5678	14.8209	17.931	um	Spot	Position	48	1000000000	94
21.9215	15.0551	9.68821	um	Spot	Position	48	1000000001	95
12.5906	14.7644	17.912	um	Spot	Position	49	1000000000	96
21.865	14.9937	9.66347	um	Spot	Position	49	1000000001	97
12.5972	14.7478	17.889	um	Spot	Position	50	1000000000	98
21.8089	14.9998	9.70173	um	Spot	Position	50	1000000001	99
