## Supplementary material for "Adaptive fitness in *APC*-mutant cells requires chromosome rearrangements": Fig1C: control2cen7.csv

Position
====================
Position X	Position Y	Position Z	Unit	Category	Collection	Time	TrackID	ID
12.996	12.6028	17.9697	um	Spot	Position	1	1000000000	0
22.0929	14.3738	9.66381	um	Spot	Position	1	1000000001	1
13.0503	12.6475	18.0892	um	Spot	Position	2	1000000000	2
22.1627	14.4402	9.81355	um	Spot	Position	2	1000000001	3
13.057	12.6568	18.0972	um	Spot	Position	3	1000000000	4
22.1505	14.3907	9.80905	um	Spot	Position	3	1000000001	5
13.071	12.6517	18.0337	um	Spot	Position	4	1000000000	6
22.1269	14.3658	9.80537	um	Spot	Position	4	1000000001	7
13.0731	12.6415	18.0663	um	Spot	Position	5	1000000000	8
22.145	14.3959	9.77153	um	Spot	Position	5	1000000001	9
13.036	12.632	18.0717	um	Spot	Position	6	1000000000	10
22.1408	14.3679	9.72883	um	Spot	Position	6	1000000001	11
13.1252	12.6604	17.9362	um	Spot	Position	7	1000000000	12
22.046	14.362	9.81653	um	Spot	Position	7	1000000001	13
13.1182	12.629	17.9676	um	Spot	Position	8	1000000000	14
22.1326	14.3876	9.75515	um	Spot	Position	8	1000000001	15
13.0332	12.6407	18.0554	um	Spot	Position	9	1000000000	16
22.1337	14.3978	9.7321	um	Spot	Position	9	1000000001	17
12.9936	12.6745	18.092	um	Spot	Position	10	1000000000	18
22.1278	14.3814	9.70717	um	Spot	Position	10	1000000001	19
13.0336	12.6353	18.0676	um	Spot	Position	11	1000000000	20
22.1829	14.392	9.70545	um	Spot	Position	11	1000000001	21
13.0277	12.6431	18.165	um	Spot	Position	12	1000000000	22
22.109	14.3814	9.86406	um	Spot	Position	12	1000000001	23
13.0829	12.6702	18.0989	um	Spot	Position	13	1000000000	24
22.1457	14.4244	9.84002	um	Spot	Position	13	1000000001	25
13.1106	12.6671	18.0236	um	Spot	Position	14	1000000000	26
22.1296	14.392	9.80401	um	Spot	Position	14	1000000001	27
13.1302	12.5999	18.0414	um	Spot	Position	15	1000000000	28
22.1507	14.3561	9.81978	um	Spot	Position	15	1000000001	29
13.0316	12.6435	18.0831	um	Spot	Position	16	1000000000	30
22.0828	14.4052	9.81629	um	Spot	Position	16	1000000001	31
13.0725	12.635	18.0834	um	Spot	Position	17	1000000000	32
22.1666	14.3979	9.775	um	Spot	Position	17	1000000001	33
13.026	12.6395	18.1155	um	Spot	Position	18	1000000000	34
22.1027	14.4103	9.8233	um	Spot	Position	18	1000000001	35
13.1292	12.6681	18.0112	um	Spot	Position	19	1000000000	36
22.0617	14.4018	9.87535	um	Spot	Position	19	1000000001	37
13.1405	12.7192	18.0563	um	Spot	Position	20	1000000000	38
22.0031	14.423	9.95314	um	Spot	Position	20	1000000001	39
13.1754	12.6564	18.0492	um	Spot	Position	21	1000000000	40
22.0319	14.356	9.95793	um	Spot	Position	21	1000000001	41
13.2735	12.6416	18.0344	um	Spot	Position	22	1000000000	42
22.0198	14.4056	9.96236	um	Spot	Position	22	1000000001	43
13.1414	12.721	17.9657	um	Spot	Position	23	1000000000	44
22.0382	14.4132	9.92368	um	Spot	Position	23	1000000001	45
13.1839	12.6915	17.9477	um	Spot	Position	24	1000000000	46
22.0199	14.3814	9.92072	um	Spot	Position	24	1000000001	47
13.2074	12.7073	17.9792	um	Spot	Position	25	1000000000	48
21.9834	14.3985	10.004	um	Spot	Position	25	1000000001	49
13.2654	12.6889	17.8824	um	Spot	Position	26	1000000000	50
21.9555	14.3736	9.93115	um	Spot	Position	26	1000000001	51
13.2969	12.697	17.8107	um	Spot	Position	27	1000000000	52
21.9761	14.353	9.92106	um	Spot	Position	27	1000000001	53
13.2156	12.6423	17.9985	um	Spot	Position	28	1000000000	54
22.0305	14.3814	9.97617	um	Spot	Position	28	1000000001	55
13.2939	12.7035	17.9414	um	Spot	Position	29	1000000000	56
21.9529	14.3732	10.0115	um	Spot	Position	29	1000000001	57
13.3018	12.6954	17.7732	um	Spot	Position	30	1000000000	58
21.9242	14.35	9.92468	um	Spot	Position	30	1000000001	59
13.3149	12.6971	17.8259	um	Spot	Position	31	1000000000	60
21.8594	14.3003	10.0131	um	Spot	Position	31	1000000001	61
13.3051	12.7258	17.8548	um	Spot	Position	32	1000000000	62
21.9378	14.4007	9.96254	um	Spot	Position	32	1000000001	63
13.3375	12.7323	17.9275	um	Spot	Position	33	1000000000	64
21.8819	14.379	10.1216	um	Spot	Position	33	1000000001	65
13.3719	12.6875	17.7671	um	Spot	Position	34	1000000000	66
21.8681	14.3167	10.0591	um	Spot	Position	34	1000000001	67
13.4308	12.7354	17.8293	um	Spot	Position	35	1000000000	68
21.7918	14.3021	10.1798	um	Spot	Position	35	1000000001	69
13.435	12.7002	17.7698	um	Spot	Position	36	1000000000	70
21.7748	14.3191	10.1602	um	Spot	Position	36	1000000001	71
13.4176	12.717	17.7777	um	Spot	Position	37	1000000000	72
21.8168	14.3479	10.1225	um	Spot	Position	37	1000000001	73
13.4647	12.7556	17.7446	um	Spot	Position	38	1000000000	74
21.7196	14.3718	10.2108	um	Spot	Position	38	1000000001	75
13.4728	12.7356	17.7485	um	Spot	Position	39	1000000000	76
21.7827	14.315	10.1804	um	Spot	Position	39	1000000001	77
13.4667	12.7401	17.6868	um	Spot	Position	40	1000000000	78
21.656	14.3244	10.2646	um	Spot	Position	40	1000000001	79
13.4477	12.7413	17.7147	um	Spot	Position	41	1000000000	80
21.7492	14.302	10.1859	um	Spot	Position	41	1000000001	81
13.4765	12.7461	17.7189	um	Spot	Position	42	1000000000	82
21.6954	14.353	10.2622	um	Spot	Position	42	1000000001	83
13.4522	12.7424	17.6721	um	Spot	Position	43	1000000000	84
21.7365	14.3366	10.1379	um	Spot	Position	43	1000000001	85
13.3434	12.7275	17.7679	um	Spot	Position	44	1000000000	86
21.7493	14.3213	10.1214	um	Spot	Position	44	1000000001	87
13.515	12.7549	17.7048	um	Spot	Position	45	1000000000	88
21.7349	14.3324	10.1826	um	Spot	Position	45	1000000001	89
13.4423	12.7467	17.8117	um	Spot	Position	46	1000000000	90
