## Supplementary material for "Adaptive fitness in *APC*-mutant cells requires chromosome rearrangements": Fig1C: prometa0cen1.csv

15.2081	18.7105	11.1433	1	1000000000
16.046	7.81461	18.0314	1	1000000001
15.2853	18.7657	11.3101	2	1000000000
16.086	7.90786	18.1478	2	1000000001
15.2321	18.7441	11.2014	3	1000000000
16.0988	7.83133	18.1048	3	1000000001
15.2353	18.7853	11.2861	4	1000000000
16.0643	7.84178	18.1992	4	1000000001
15.3291	18.7541	11.2687	5	1000000000
16.1279	7.87043	18.1409	5	1000000001
15.2361	18.8034	11.2328	6	1000000000
16.0715	7.81159	18.1871	6	1000000001
15.2318	18.8173	11.2443	7	1000000000
16.0663	7.75612	18.2023	7	1000000001
15.2676	18.7856	11.1922	8	1000000000
16.1057	7.75766	18.1714	8	1000000001
15.2768	18.787	11.2403	9	1000000000
16.1166	7.78401	18.1941	9	1000000001
15.2476	18.8365	11.2147	10	1000000000
16.0962	7.76802	18.2005	10	1000000001
15.243	18.8348	11.1851	11	1000000000
16.0325	7.73771	18.1841	11	1000000001
15.2718	18.8156	11.1922	12	1000000000
16.1164	7.73979	18.1785	12	1000000001
15.2708	18.8692	11.1727	13	1000000000
16.1029	7.78648	18.1849	13	1000000001
15.2511	18.9177	11.1817	14	1000000000
16.1245	7.76516	18.2189	14	1000000001
15.2451	18.8487	11.1567	15	1000000000
16.1262	7.7249	18.1733	15	1000000001
15.1914	18.8629	11.2489	16	1000000000
16.0616	7.76065	18.2639	16	1000000001
15.2787	18.8465	11.1746	17	1000000000
16.1079	7.79548	18.1768	17	1000000001
15.2689	18.8599	11.2398	18	1000000000
16.1287	7.71018	18.3147	18	1000000001
15.2421	18.8756	11.1052	19	1000000000
16.1045	7.736	18.1573	19	1000000001
15.2474	18.8446	11.2281	20	1000000000
16.1031	7.74071	18.261	20	1000000001
15.237	18.8815	11.1423	21	1000000000
16.1074	7.7337	18.1919	21	1000000001
15.2211	18.929	11.1672	22	1000000000
16.0866	7.77344	18.2016	22	1000000001
15.2154	18.899	11.1819	23	1000000000
16.0907	7.76795	18.2131	23	1000000001
15.2452	18.841	11.2022	24	1000000000
16.106	7.74985	18.2128	24	1000000001
15.2655	18.8731	11.1601	25	1000000000
16.1225	7.77015	18.1872	25	1000000001
15.2435	18.8896	11.1209	26	1000000000
16.0895	7.73152	18.2344	26	1000000001
15.2287	18.9305	11.2252	27	1000000000
16.1032	7.72647	18.2829	27	1000000001
15.2307	18.9211	11.0712	28	1000000000
16.1179	7.66869	18.1412	28	1000000001
15.2319	18.9203	11.1813	29	1000000000
16.0934	7.69146	18.27	29	1000000001
15.2238	18.9771	11.1732	30	1000000000
16.0921	7.71793	18.2897	30	1000000001
15.2435	18.9105	11.065	31	1000000000
16.0334	7.70623	18.1462	31	1000000001
15.2658	18.9166	11.2051	32	1000000000
16.1991	7.68151	18.3164	32	1000000001
15.2606	18.9559	11.1154	33	1000000000
16.1409	7.67801	18.2621	33	1000000001
15.245	18.9226	11.0385	34	1000000000
16.0844	7.63594	18.1924	34	1000000001
15.2486	19.0052	11.0535	35	1000000000
16.1307	7.6398	18.2654	35	1000000001
15.1835	19.0252	11.1065	36	1000000000
16.0749	7.66538	18.2034	36	1000000001
15.2296	18.9642	11.1505	37	1000000000
16.1002	7.64393	18.3225	37	1000000001
15.2018	18.895	11.184	38	1000000000
16.0575	7.66745	18.3035	38	1000000001
15.226	18.9453	11.1102	39	1000000000
16.1064	7.69805	18.2042	39	1000000001
15.2359	18.9137	11.0997	40	1000000000
16.1161	7.65871	18.1869	40	1000000001
15.2136	18.9629	11.1332	41	1000000000
16.1222	7.66713	18.2795	41	1000000001
15.238	18.952	11.1608	42	1000000000
16.1305	7.64964	18.3047	42	1000000001
15.2268	18.928	11.1955	43	1000000000
16.0994	7.66047	18.3027	43	1000000001
15.2522	18.9217	11.1229	44	1000000000
16.0936	7.69373	18.2143	44	1000000001
15.2253	18.9338	11.2233	45	1000000000
16.0932	7.68157	18.3241	45	1000000001
15.2352	18.9293	11.0368	46	1000000000
16.0933	7.64106	18.1766	46	1000000001
15.2706	18.9804	11.0374	47	1000000000
16.1377	7.68114	18.1984	47	1000000001
15.2701	18.9275	11.1476	48	1000000000
16.1761	7.66982	18.2313	48	1000000001
15.2427	18.907	11.2085	49	1000000000
16.1027	7.6799	18.2899	49	1000000001
15.2343	18.983	11.1613	50	1000000000
16.1159	7.70665	18.3071	50	1000000001
15.2755	18.9496	11.1127	51	1000000000
16.1576	7.66988	18.2317	51	1000000001
15.1913	18.9815	11.0812	52	1000000000
16.0652	7.682	18.2133	52	1000000001
15.2167	18.9783	11.1122	53	1000000000
16.1283	7.64382	18.2616	53	1000000001
15.2423	18.9792	11.103	54	1000000000
16.1092	7.71468	18.2048	54	1000000001
15.2591	18.9925	11.1104	55	1000000000
16.1127	7.73508	18.2228	55	1000000001
15.2541	18.9356	11.1318	56	1000000000
16.1054	7.72119	18.2037	56	1000000001
15.2598	18.8843	11.2137	57	1000000000
16.0863	7.74191	18.2555	57	1000000001
15.2474	18.9158	11.1907	58	1000000000
16.046	7.747	18.2521	58	1000000001
15.2794	18.9101	11.0986	59	1000000000
16.1424	7.70909	18.1804	59	1000000001
15.2589	18.9452	11.2304	60	1000000000
16.1155	7.74824	18.3228	60	1000000001
15.2694	18.894	11.0881	61	1000000000
16.1606	7.6971	18.132	61	1000000001
15.2031	18.9372	11.1428	62	1000000000
16.076	7.68815	18.2441	62	1000000001
15.2642	19.0008	11.161	63	1000000000
16.1431	7.66912	18.3041	63	1000000001
15.2278	18.9597	11.1869	64	1000000000
16.0978	7.72442	18.2736	64	1000000001
15.2538	18.8822	11.1211	65	1000000000
16.096	7.7251	18.1975	65	1000000001
15.2538	18.8584	11.1859	66	1000000000
16.119	7.6908	18.2541	66	1000000001
15.2495	18.9311	11.1412	67	1000000000
16.1229	7.71483	18.2178	67	1000000001
15.265	18.9256	11.1772	68	1000000000
16.1262	7.65335	18.3117	68	1000000001
15.2663	18.9108	11.156	69	1000000000
16.1272	7.7491	18.1977	69	1000000001
15.2266	18.8914	11.0728	70	1000000000
16.1068	7.657	18.1672	70	1000000001
15.2828	18.9409	11.1313	71	1000000000
16.1588	7.67757	18.2437	71	1000000001
15.2938	18.9071	11.1839	72	1000000000
16.1487	7.72392	18.2518	72	1000000001
15.2456	18.8581	11.1833	73	1000000000
16.0951	7.77357	18.1932	73	1000000001
15.3138	18.8066	11.1658	74	1000000000
16.1612	7.7531	18.1612	74	1000000001
15.243	18.8757	11.1554	75	1000000000
16.0923	7.75917	18.1985	75	1000000001
