## Supplementary material for "Adaptive fitness in *APC*-mutant cells requires chromosome rearrangements": Fig1C: prometa0cen2.csv

17.4517	22.3692	11.1576	1	1000000000
13.7186	7.65224	15.8397	1	1000000001
17.5279	22.3737	11.2363	2	1000000000
13.808	7.65928	15.9083	2	1000000001
17.4908	22.4091	11.2452	3	1000000000
13.7635	7.69521	15.9284	3	1000000001
17.5117	22.4269	11.197	4	1000000000
13.7612	7.74656	15.8932	4	1000000001
17.4669	22.3951	11.1983	5	1000000000
13.8075	7.74407	15.852	5	1000000001
17.4633	22.3437	11.2196	6	1000000000
13.7764	7.75441	15.8641	6	1000000001
17.4721	22.3573	11.3079	7	1000000000
13.7657	7.78187	15.9445	7	1000000001
17.4846	22.3701	11.1949	8	1000000000
13.7605	7.7429	15.8561	8	1000000001
17.4704	22.4228	11.3538	9	1000000000
13.756	7.77738	16.0158	9	1000000001
17.5223	22.3884	11.3549	10	1000000000
13.7854	7.68745	16.0063	10	1000000001
17.5219	22.3647	11.1952	11	1000000000
13.7844	7.70189	15.8782	11	1000000001
17.4699	22.4657	11.2118	12	1000000000
13.7321	7.70357	15.8975	12	1000000001
17.5135	22.4418	11.2528	13	1000000000
13.798	7.72266	15.9214	13	1000000001
17.5201	22.4304	11.2377	14	1000000000
13.779	7.62298	15.9455	14	1000000001
17.5103	22.4341	11.2592	15	1000000000
13.7597	7.64149	15.9325	15	1000000001
17.4521	22.4468	11.3447	16	1000000000
13.7194	7.72745	16.0241	16	1000000001
17.4429	22.4725	11.1789	17	1000000000
13.7136	7.66738	15.8762	17	1000000001
17.4634	22.4764	11.1816	18	1000000000
13.6999	7.68221	15.9187	18	1000000001
17.5039	22.4714	11.2431	19	1000000000
13.755	7.67764	15.9424	19	1000000001
17.4932	22.4758	11.1655	20	1000000000
13.7115	7.60296	15.893	20	1000000001
17.5418	22.4858	11.1756	21	1000000000
13.7773	7.65344	15.8894	21	1000000001
17.5196	22.4532	11.2994	22	1000000000
13.7577	7.61462	16.0131	22	1000000001
17.4877	22.5155	11.2268	23	1000000000
13.724	7.65696	15.9609	23	1000000001
17.5268	22.5945	11.2534	24	1000000000
13.7238	7.57007	16.0181	24	1000000001
17.4986	22.5812	11.2128	25	1000000000
13.7138	7.56874	16.0035	25	1000000001
17.5382	22.5854	11.2372	26	1000000000
13.7519	7.57236	16.0104	26	1000000001
17.5399	22.5507	11.2076	27	1000000000
13.7227	7.52901	15.995	27	1000000001
17.4965	22.5427	11.2043	28	1000000000
13.7235	7.52481	15.9836	28	1000000001
17.5261	22.5191	11.2585	29	1000000000
13.7454	7.56537	16.0174	29	1000000001
17.5265	22.47	11.1774	30	1000000000
13.7682	7.67843	15.8754	30	1000000001
17.4837	22.4355	11.3126	31	1000000000
13.758	7.69393	15.9938	31	1000000001
17.4626	22.4075	11.2759	32	1000000000
13.719	7.64624	15.9686	32	1000000001
17.5105	22.4156	11.2379	33	1000000000
13.7647	7.63933	15.9508	33	1000000001
17.5219	22.4347	11.2613	34	1000000000
13.7548	7.6315	15.977	34	1000000001
17.5219	22.4547	11.2112	35	1000000000
13.7545	7.60208	15.9652	35	1000000001
17.5006	22.4397	11.1766	36	1000000000
13.7595	7.6602	15.8905	36	1000000001
17.5328	22.4912	11.2303	37	1000000000
13.7515	7.60271	15.9907	37	1000000001
17.5	22.4372	11.2481	38	1000000000
13.7142	7.60503	15.9714	38	1000000001
17.5836	22.4528	11.2862	39	1000000000
13.784	7.69837	15.981	39	1000000001
17.504	22.4404	11.1864	40	1000000000
13.7778	7.69127	15.8693	40	1000000001
17.4902	22.4916	11.2391	41	1000000000
13.7307	7.63968	15.9807	41	1000000001
17.5047	22.5032	11.1675	42	1000000000
13.7421	7.64233	15.8995	42	1000000001
17.4491	22.4424	11.2826	43	1000000000
13.731	7.70798	15.9717	43	1000000001
17.5339	22.4349	11.3128	44	1000000000
13.7706	7.7292	15.962	44	1000000001
17.5459	22.4555	11.2864	45	1000000000
13.8035	7.75085	15.9578	45	1000000001
17.4739	22.4131	11.3242	46	1000000000
13.7255	7.73731	16.0036	46	1000000001
17.4733	22.2988	11.1538	47	1000000000
13.7372	7.70333	15.7949	47	1000000001
17.472	22.3971	11.2091	48	1000000000
13.7588	7.76482	15.8791	48	1000000001
17.4902	22.3774	11.203	49	1000000000
13.799	7.72442	15.8783	49	1000000001
17.496	22.3962	11.2043	50	1000000000
13.7846	7.73074	15.8798	50	1000000001
17.4857	22.3677	11.2923	51	1000000000
13.7786	7.71435	15.9594	51	1000000001
17.4915	22.3234	11.2284	52	1000000000
13.8162	7.7583	15.8779	52	1000000001
17.5153	22.3999	11.2583	53	1000000000
13.7966	7.76293	15.9015	53	1000000001
17.4772	22.3799	11.1914	54	1000000000
13.772	7.76213	15.8495	54	1000000001
17.5133	22.3669	11.3468	55	1000000000
13.8131	7.70568	16.0192	55	1000000001
17.4856	22.3333	11.253	56	1000000000
13.8314	7.77564	15.9187	56	1000000001
17.4726	22.2634	11.2691	57	1000000000
13.843	7.81175	15.8579	57	1000000001
17.4468	22.309	11.3874	58	1000000000
13.758	7.88595	15.9693	58	1000000001
17.5162	22.3488	11.2896	59	1000000000
13.8364	7.81881	15.9172	59	1000000001
17.4555	22.3118	11.2314	60	1000000000
13.8059	7.78246	15.8595	60	1000000001
17.5019	22.319	11.3191	61	1000000000
13.83	7.83449	15.9273	61	1000000001
17.4936	22.326	11.3684	62	1000000000
13.7924	7.81029	15.9837	62	1000000001
17.5054	22.2411	11.3325	63	1000000000
13.8304	7.885	15.8981	63	1000000001
17.4562	22.266	11.3245	64	1000000000
13.774	7.92849	15.9047	64	1000000001
17.428	22.2181	11.2202	65	1000000000
13.8138	7.88396	15.7639	65	1000000001
17.4446	22.1589	11.3575	66	1000000000
13.8422	7.95531	15.8817	66	1000000001
17.4525	22.1475	11.3328	67	1000000000
13.8395	7.92045	15.8781	67	1000000001
17.3941	22.1161	11.3329	68	1000000000
13.8465	8.033	15.8056	68	1000000001
17.4204	22.1149	11.3026	69	1000000000
13.8511	7.98976	15.7875	69	1000000001
17.4373	22.1887	11.3248	70	1000000000
13.8299	7.97109	15.8387	70	1000000001
17.4247	22.103	11.4072	71	1000000000
13.8501	7.96516	15.8998	71	1000000001
17.4361	22.1545	11.4203	72	1000000000
13.8515	8.03396	15.9136	72	1000000001
17.4169	22.1107	11.363	73	1000000000
13.7952	8.03656	15.8177	73	1000000001
17.3785	22.1279	11.3807	74	1000000000
13.825	7.99197	15.8901	74	1000000001
17.421	22.181	11.37	75	1000000000
13.8379	8.05978	15.8763	75	1000000001
