## Supplementary material for "Adaptive fitness in *APC*-mutant cells requires chromosome rearrangements": Fig1C: prometa0cen3.csv

19.9141	20.7987	20.2232	1	1000000000
28.7529	15.517	11.3753	1	1000000001
19.9644	20.8295	20.3502	2	1000000000
28.7855	15.5626	11.4664	2	1000000001
19.9708	20.8071	20.3482	3	1000000000
28.8128	15.5387	11.5364	3	1000000001
19.967	20.849	20.2621	4	1000000000
28.797	15.5808	11.4162	4	1000000001
19.9785	20.8416	20.2587	5	1000000000
28.8073	15.5738	11.4105	5	1000000001
20.0041	20.8119	20.2731	6	1000000000
28.7789	15.5707	11.4694	6	1000000001
20.0229	20.8318	20.2659	7	1000000000
28.7435	15.6229	11.526	7	1000000001
19.9934	20.8181	20.305	8	1000000000
28.7965	15.568	11.4875	8	1000000001
19.9615	20.8381	20.3295	9	1000000000
28.7959	15.5503	11.4836	9	1000000001
20.0091	20.812	20.2381	10	1000000000
28.814	15.5427	11.4289	10	1000000001
20.0047	20.8654	20.2875	11	1000000000
28.7835	15.5991	11.494	11	1000000001
19.9582	20.8546	20.3862	12	1000000000
28.8366	15.5681	11.5239	12	1000000001
19.9301	20.8503	20.435	13	1000000000
28.8526	15.5093	11.4614	13	1000000001
19.9615	20.8871	20.4545	14	1000000000
28.8589	15.5738	11.5438	14	1000000001
19.9161	20.8868	20.4211	15	1000000000
28.8049	15.5761	11.4966	15	1000000001
19.9253	20.8582	20.4196	16	1000000000
28.8405	15.5391	11.4757	16	1000000001
19.9051	20.8685	20.341	17	1000000000
28.8457	15.536	11.3849	17	1000000001
19.9661	20.8857	20.2724	18	1000000000
28.8365	15.5682	11.4014	18	1000000001
19.8835	20.8457	20.3362	19	1000000000
28.8162	15.5508	11.5052	19	1000000001
19.9164	20.8694	20.3453	20	1000000000
28.8068	15.5826	11.474	20	1000000001
19.9299	20.8876	20.3644	21	1000000000
28.8082	15.6162	11.4582	21	1000000001
19.9363	20.8892	20.3335	22	1000000000
28.8486	15.599	11.4446	22	1000000001
19.9182	20.8702	20.3928	23	1000000000
28.8101	15.59	11.4856	23	1000000001
19.9639	20.8644	20.4007	24	1000000000
28.8584	15.5728	11.4975	24	1000000001
19.9509	20.8306	20.3661	25	1000000000
28.8264	15.5435	11.4684	25	1000000001
19.9262	20.8454	20.3727	26	1000000000
28.7884	15.5419	11.4805	26	1000000001
19.9333	20.8617	20.3002	27	1000000000
28.8412	15.5636	11.4075	27	1000000001
19.9513	20.8785	20.4216	28	1000000000
28.8635	15.5476	11.527	28	1000000001
19.9451	20.8871	20.2951	29	1000000000
28.7865	15.5952	11.4167	29	1000000001
19.9343	20.867	20.326	30	1000000000
28.84	15.5869	11.4599	30	1000000001
19.9561	20.8319	20.3446	31	1000000000
28.8213	15.5414	11.4736	31	1000000001
19.9573	20.8587	20.4248	32	1000000000
28.8331	15.5562	11.5343	32	1000000001
19.8543	20.8792	20.3627	33	1000000000
28.8167	15.5569	11.4267	33	1000000001
19.9544	20.8721	20.4004	34	1000000000
28.8231	15.5681	11.5169	34	1000000001
19.9998	20.816	20.4162	35	1000000000
28.8296	15.5328	11.5512	35	1000000001
19.9571	20.8184	20.3116	36	1000000000
28.7808	15.5991	11.4738	36	1000000001
20.03	20.8287	20.2763	37	1000000000
28.7699	15.5967	11.4943	37	1000000001
19.9754	20.8443	20.2661	38	1000000000
28.8037	15.6059	11.4532	38	1000000001
19.983	20.8458	20.4106	39	1000000000
28.8028	15.5905	11.5836	39	1000000001
19.9825	20.8535	20.3507	40	1000000000
28.7998	15.5518	11.5313	40	1000000001
19.9166	20.8605	20.3624	41	1000000000
28.7755	15.5558	11.5031	41	1000000001
19.9263	20.8524	20.3511	42	1000000000
28.8514	15.5133	11.4207	42	1000000001
19.9027	20.9061	20.4425	43	1000000000
28.8948	15.5369	11.4496	43	1000000001
19.8982	20.8863	20.384	44	1000000000
28.8693	15.5553	11.4298	44	1000000001
19.8878	20.8607	20.3736	45	1000000000
28.8042	15.562	11.4588	45	1000000001
19.9917	20.8265	20.3156	46	1000000000
28.8149	15.5776	11.4665	46	1000000001
20.0455	20.8607	20.231	47	1000000000
28.7724	15.5808	11.4381	47	1000000001
19.9849	20.8105	20.3748	48	1000000000
28.7906	15.5484	11.5988	48	1000000001
19.9342	20.8707	20.3197	49	1000000000
28.7926	15.5467	11.4638	49	1000000001
19.9411	20.8697	20.3268	50	1000000000
28.7757	15.6025	11.4906	50	1000000001
20.0143	20.873	20.4136	51	1000000000
28.8693	15.5588	11.5282	51	1000000001
20.0277	20.8529	20.3327	52	1000000000
28.849	15.5628	11.51	52	1000000001
19.9666	20.8365	20.4141	53	1000000000
28.7844	15.5445	11.5888	53	1000000001
19.9123	20.8673	20.4431	54	1000000000
28.8184	15.5529	11.5344	54	1000000001
19.9516	20.8417	20.3567	55	1000000000
28.8528	15.5495	11.4661	55	1000000001
19.9501	20.8869	20.426	56	1000000000
28.8742	15.5678	11.5374	56	1000000001
19.9395	20.8971	20.4242	57	1000000000
28.8956	15.5497	11.4688	57	1000000001
19.9471	20.8485	20.4313	58	1000000000
28.8865	15.4946	11.4768	58	1000000001
19.879	20.8043	20.2939	59	1000000000
28.8083	15.5172	11.3777	59	1000000001
19.9166	20.8757	20.3428	60	1000000000
28.8269	15.5647	11.4308	60	1000000001
19.9234	20.8519	20.3341	61	1000000000
28.7878	15.5611	11.4753	61	1000000001
19.954	20.8555	20.3476	62	1000000000
28.8181	15.5964	11.5274	62	1000000001
19.9699	20.8634	20.2622	63	1000000000
28.8109	15.5952	11.4202	63	1000000001
19.978	20.8561	20.4126	64	1000000000
28.8282	15.5798	11.5384	64	1000000001
19.9426	20.9249	20.3855	65	1000000000
28.8347	15.5552	11.5042	65	1000000001
19.954	20.8913	20.3264	66	1000000000
28.7764	15.5908	11.4956	66	1000000001
19.9338	20.8719	20.3659	67	1000000000
28.7726	15.5745	11.5318	67	1000000001
19.9796	20.8183	20.2929	68	1000000000
28.7801	15.5624	11.4766	68	1000000001
19.989	20.8288	20.2121	69	1000000000
28.7406	15.5837	11.4347	69	1000000001
19.9771	20.8463	20.2742	70	1000000000
28.7648	15.6005	11.5086	70	1000000001
19.9871	20.8493	20.3265	71	1000000000
28.7333	15.6291	11.5772	71	1000000001
19.979	20.8518	20.3384	72	1000000000
28.7345	15.617	11.5834	72	1000000001
19.9976	20.8083	20.2648	73	1000000000
28.7684	15.5724	11.5359	73	1000000001
20.0012	20.845	20.3303	74	1000000000
28.7766	15.5939	11.5819	74	1000000001
19.9965	20.8717	20.3417	75	1000000000
28.7194	15.6486	11.6129	75	1000000001
