## Supplementary material for "Adaptive fitness in *APC*-mutant cells requires chromosome rearrangements": Fig1C: prometa0cen1.csv

Position
====================
Position X	Position Y	Position Z	Unit	Category	Collection	Time	TrackID	ID
15.2081	18.7105	11.1433	um	Spot	Position	1	1000000000	0
16.046	7.81461	18.0314	um	Spot	Position	1	1000000001	75
15.2853	18.7657	11.3101	um	Spot	Position	2	1000000000	1
16.086	7.90786	18.1478	um	Spot	Position	2	1000000001	76
15.2321	18.7441	11.2014	um	Spot	Position	3	1000000000	2
16.0988	7.83133	18.1048	um	Spot	Position	3	1000000001	77
15.2353	18.7853	11.2861	um	Spot	Position	4	1000000000	3
16.0643	7.84178	18.1992	um	Spot	Position	4	1000000001	78
15.3291	18.7541	11.2687	um	Spot	Position	5	1000000000	4
16.1279	7.87043	18.1409	um	Spot	Position	5	1000000001	79
15.2361	18.8034	11.2328	um	Spot	Position	6	1000000000	5
16.0715	7.81159	18.1871	um	Spot	Position	6	1000000001	80
15.2318	18.8173	11.2443	um	Spot	Position	7	1000000000	6
16.0663	7.75612	18.2023	um	Spot	Position	7	1000000001	81
15.2676	18.7856	11.1922	um	Spot	Position	8	1000000000	7
16.1057	7.75766	18.1714	um	Spot	Position	8	1000000001	82
15.2768	18.787	11.2403	um	Spot	Position	9	1000000000	8
16.1166	7.78401	18.1941	um	Spot	Position	9	1000000001	83
15.2476	18.8365	11.2147	um	Spot	Position	10	1000000000	9
16.0962	7.76802	18.2005	um	Spot	Position	10	1000000001	84
15.243	18.8348	11.1851	um	Spot	Position	11	1000000000	10
16.0325	7.73771	18.1841	um	Spot	Position	11	1000000001	85
15.2718	18.8156	11.1922	um	Spot	Position	12	1000000000	11
16.1164	7.73979	18.1785	um	Spot	Position	12	1000000001	86
15.2708	18.8692	11.1727	um	Spot	Position	13	1000000000	12
16.1029	7.78648	18.1849	um	Spot	Position	13	1000000001	87
15.2511	18.9177	11.1817	um	Spot	Position	14	1000000000	13
16.1245	7.76516	18.2189	um	Spot	Position	14	1000000001	88
15.2451	18.8487	11.1567	um	Spot	Position	15	1000000000	14
16.1262	7.7249	18.1733	um	Spot	Position	15	1000000001	89
15.1914	18.8629	11.2489	um	Spot	Position	16	1000000000	15
16.0616	7.76065	18.2639	um	Spot	Position	16	1000000001	90
15.2787	18.8465	11.1746	um	Spot	Position	17	1000000000	16
16.1079	7.79548	18.1768	um	Spot	Position	17	1000000001	91
15.2689	18.8599	11.2398	um	Spot	Position	18	1000000000	17
16.1287	7.71018	18.3147	um	Spot	Position	18	1000000001	92
15.2421	18.8756	11.1052	um	Spot	Position	19	1000000000	18
16.1045	7.736	18.1573	um	Spot	Position	19	1000000001	93
15.2474	18.8446	11.2281	um	Spot	Position	20	1000000000	19
16.1031	7.74071	18.261	um	Spot	Position	20	1000000001	94
15.237	18.8815	11.1423	um	Spot	Position	21	1000000000	20
16.1074	7.7337	18.1919	um	Spot	Position	21	1000000001	95
15.2211	18.929	11.1672	um	Spot	Position	22	1000000000	21
16.0866	7.77344	18.2016	um	Spot	Position	22	1000000001	96
15.2154	18.899	11.1819	um	Spot	Position	23	1000000000	22
16.0907	7.76795	18.2131	um	Spot	Position	23	1000000001	97
15.2452	18.841	11.2022	um	Spot	Position	24	1000000000	23
16.106	7.74985	18.2128	um	Spot	Position	24	1000000001	98
15.2655	18.8731	11.1601	um	Spot	Position	25	1000000000	24
16.1225	7.77015	18.1872	um	Spot	Position	25	1000000001	99
15.2435	18.8896	11.1209	um	Spot	Position	26	1000000000	25
16.0895	7.73152	18.2344	um	Spot	Position	26	1000000001	100
15.2287	18.9305	11.2252	um	Spot	Position	27	1000000000	26
16.1032	7.72647	18.2829	um	Spot	Position	27	1000000001	101
15.2307	18.9211	11.0712	um	Spot	Position	28	1000000000	27
16.1179	7.66869	18.1412	um	Spot	Position	28	1000000001	102
15.2319	18.9203	11.1813	um	Spot	Position	29	1000000000	28
16.0934	7.69146	18.27	um	Spot	Position	29	1000000001	103
15.2238	18.9771	11.1732	um	Spot	Position	30	1000000000	29
16.0921	7.71793	18.2897	um	Spot	Position	30	1000000001	104
15.2435	18.9105	11.065	um	Spot	Position	31	1000000000	30
16.0334	7.70623	18.1462	um	Spot	Position	31	1000000001	105
15.2658	18.9166	11.2051	um	Spot	Position	32	1000000000	31
16.1991	7.68151	18.3164	um	Spot	Position	32	1000000001	106
15.2606	18.9559	11.1154	um	Spot	Position	33	1000000000	32
16.1409	7.67801	18.2621	um	Spot	Position	33	1000000001	107
15.245	18.9226	11.0385	um	Spot	Position	34	1000000000	33
16.0844	7.63594	18.1924	um	Spot	Position	34	1000000001	108
15.2486	19.0052	11.0535	um	Spot	Position	35	1000000000	34
16.1307	7.6398	18.2654	um	Spot	Position	35	1000000001	109
15.1835	19.0252	11.1065	um	Spot	Position	36	1000000000	35
16.0749	7.66538	18.2034	um	Spot	Position	36	1000000001	110
15.2296	18.9642	11.1505	um	Spot	Position	37	1000000000	36
16.1002	7.64393	18.3225	um	Spot	Position	37	1000000001	111
15.2018	18.895	11.184	um	Spot	Position	38	1000000000	37
16.0575	7.66745	18.3035	um	Spot	Position	38	1000000001	112
15.226	18.9453	11.1102	um	Spot	Position	39	1000000000	38
16.1064	7.69805	18.2042	um	Spot	Position	39	1000000001	113
15.2359	18.9137	11.0997	um	Spot	Position	40	1000000000	39
16.1161	7.65871	18.1869	um	Spot	Position	40	1000000001	114
15.2136	18.9629	11.1332	um	Spot	Position	41	1000000000	40
16.1222	7.66713	18.2795	um	Spot	Position	41	1000000001	115
15.238	18.952	11.1608	um	Spot	Position	42	1000000000	41
16.1305	7.64964	18.3047	um	Spot	Position	42	1000000001	116
15.2268	18.928	11.1955	um	Spot	Position	43	1000000000	42
16.0994	7.66047	18.3027	um	Spot	Position	43	1000000001	117
15.2522	18.9217	11.1229	um	Spot	Position	44	1000000000	43
16.0936	7.69373	18.2143	um	Spot	Position	44	1000000001	118
15.2253	18.9338	11.2233	um	Spot	Position	45	1000000000	44
16.0932	7.68157	18.3241	um	Spot	Position	45	1000000001	119
15.2352	18.9293	11.0368	um	Spot	Position	46	1000000000	45
16.0933	7.64106	18.1766	um	Spot	Position	46	1000000001	120
15.2706	18.9804	11.0374	um	Spot	Position	47	1000000000	46
16.1377	7.68114	18.1984	um	Spot	Position	47	1000000001	121
15.2701	18.9275	11.1476	um	Spot	Position	48	1000000000	47
16.1761	7.66982	18.2313	um	Spot	Position	48	1000000001	122
15.2427	18.907	11.2085	um	Spot	Position	49	1000000000	48
16.1027	7.6799	18.2899	um	Spot	Position	49	1000000001	123
15.2343	18.983	11.1613	um	Spot	Position	50	1000000000	49
16.1159	7.70665	18.3071	um	Spot	Position	50	1000000001	124
15.2755	18.9496	11.1127	um	Spot	Position	51	1000000000	50
16.1576	7.66988	18.2317	um	Spot	Position	51	1000000001	125
15.1913	18.9815	11.0812	um	Spot	Position	52	1000000000	51
16.0652	7.682	18.2133	um	Spot	Position	52	1000000001	126
15.2167	18.9783	11.1122	um	Spot	Position	53	1000000000	52
16.1283	7.64382	18.2616	um	Spot	Position	53	1000000001	127
15.2423	18.9792	11.103	um	Spot	Position	54	1000000000	53
16.1092	7.71468	18.2048	um	Spot	Position	54	1000000001	128
15.2591	18.9925	11.1104	um	Spot	Position	55	1000000000	54
16.1127	7.73508	18.2228	um	Spot	Position	55	1000000001	129
15.2541	18.9356	11.1318	um	Spot	Position	56	1000000000	55
16.1054	7.72119	18.2037	um	Spot	Position	56	1000000001	130
15.2598	18.8843	11.2137	um	Spot	Position	57	1000000000	56
16.0863	7.74191	18.2555	um	Spot	Position	57	1000000001	131
15.2474	18.9158	11.1907	um	Spot	Position	58	1000000000	57
16.046	7.747	18.2521	um	Spot	Position	58	1000000001	132
15.2794	18.9101	11.0986	um	Spot	Position	59	1000000000	58
16.1424	7.70909	18.1804	um	Spot	Position	59	1000000001	133
15.2589	18.9452	11.2304	um	Spot	Position	60	1000000000	59
16.1155	7.74824	18.3228	um	Spot	Position	60	1000000001	134
15.2694	18.894	11.0881	um	Spot	Position	61	1000000000	60
16.1606	7.6971	18.132	um	Spot	Position	61	1000000001	135
15.2031	18.9372	11.1428	um	Spot	Position	62	1000000000	61
16.076	7.68815	18.2441	um	Spot	Position	62	1000000001	136
15.2642	19.0008	11.161	um	Spot	Position	63	1000000000	62
16.1431	7.66912	18.3041	um	Spot	Position	63	1000000001	137
15.2278	18.9597	11.1869	um	Spot	Position	64	1000000000	63
16.0978	7.72442	18.2736	um	Spot	Position	64	1000000001	138
15.2538	18.8822	11.1211	um	Spot	Position	65	1000000000	64
16.096	7.7251	18.1975	um	Spot	Position	65	1000000001	139
15.2538	18.8584	11.1859	um	Spot	Position	66	1000000000	65
16.119	7.6908	18.2541	um	Spot	Position	66	1000000001	140
15.2495	18.9311	11.1412	um	Spot	Position	67	1000000000	66
16.1229	7.71483	18.2178	um	Spot	Position	67	1000000001	141
15.265	18.9256	11.1772	um	Spot	Position	68	1000000000	67
16.1262	7.65335	18.3117	um	Spot	Position	68	1000000001	142
15.2663	18.9108	11.156	um	Spot	Position	69	1000000000	68
16.1272	7.7491	18.1977	um	Spot	Position	69	1000000001	143
15.2266	18.8914	11.0728	um	Spot	Position	70	1000000000	69
16.1068	7.657	18.1672	um	Spot	Position	70	1000000001	144
15.2828	18.9409	11.1313	um	Spot	Position	71	1000000000	70
16.1588	7.67757	18.2437	um	Spot	Position	71	1000000001	145
15.2938	18.9071	11.1839	um	Spot	Position	72	1000000000	71
16.1487	7.72392	18.2518	um	Spot	Position	72	1000000001	146
15.2456	18.8581	11.1833	um	Spot	Position	73	1000000000	72
16.0951	7.77357	18.1932	um	Spot	Position	73	1000000001	147
15.3138	18.8066	11.1658	um	Spot	Position	74	1000000000	73
16.1612	7.7531	18.1612	um	Spot	Position	74	1000000001	148
15.243	18.8757	11.1554	um	Spot	Position	75	1000000000	74
16.0923	7.75917	18.1985	um	Spot	Position	75	1000000001	149
