## Supplementary material for "Adaptive fitness in *APC*-mutant cells requires chromosome rearrangements": Fig1C: prometa0cen2.csv

Position
====================
Position X	Position Y	Position Z	Unit	Category	Collection	Time	TrackID	ID
17.4517	22.3692	11.1576	um	Spot	Position	1	1000000000	0
13.7186	7.65224	15.8397	um	Spot	Position	1	1000000001	75
17.5279	22.3737	11.2363	um	Spot	Position	2	1000000000	1
13.808	7.65928	15.9083	um	Spot	Position	2	1000000001	76
17.4908	22.4091	11.2452	um	Spot	Position	3	1000000000	2
13.7635	7.69521	15.9284	um	Spot	Position	3	1000000001	77
17.5117	22.4269	11.197	um	Spot	Position	4	1000000000	3
13.7612	7.74656	15.8932	um	Spot	Position	4	1000000001	78
17.4669	22.3951	11.1983	um	Spot	Position	5	1000000000	4
13.8075	7.74407	15.852	um	Spot	Position	5	1000000001	79
17.4633	22.3437	11.2196	um	Spot	Position	6	1000000000	5
13.7764	7.75441	15.8641	um	Spot	Position	6	1000000001	80
17.4721	22.3573	11.3079	um	Spot	Position	7	1000000000	6
13.7657	7.78187	15.9445	um	Spot	Position	7	1000000001	81
17.4846	22.3701	11.1949	um	Spot	Position	8	1000000000	7
13.7605	7.7429	15.8561	um	Spot	Position	8	1000000001	82
17.4704	22.4228	11.3538	um	Spot	Position	9	1000000000	8
13.756	7.77738	16.0158	um	Spot	Position	9	1000000001	83
17.5223	22.3884	11.3549	um	Spot	Position	10	1000000000	9
13.7854	7.68745	16.0063	um	Spot	Position	10	1000000001	84
17.5219	22.3647	11.1952	um	Spot	Position	11	1000000000	10
13.7844	7.70189	15.8782	um	Spot	Position	11	1000000001	85
17.4699	22.4657	11.2118	um	Spot	Position	12	1000000000	11
13.7321	7.70357	15.8975	um	Spot	Position	12	1000000001	86
17.5135	22.4418	11.2528	um	Spot	Position	13	1000000000	12
13.798	7.72266	15.9214	um	Spot	Position	13	1000000001	87
17.5201	22.4304	11.2377	um	Spot	Position	14	1000000000	13
13.779	7.62298	15.9455	um	Spot	Position	14	1000000001	88
17.5103	22.4341	11.2592	um	Spot	Position	15	1000000000	14
13.7597	7.64149	15.9325	um	Spot	Position	15	1000000001	89
17.4521	22.4468	11.3447	um	Spot	Position	16	1000000000	15
13.7194	7.72745	16.0241	um	Spot	Position	16	1000000001	90
17.4429	22.4725	11.1789	um	Spot	Position	17	1000000000	16
13.7136	7.66738	15.8762	um	Spot	Position	17	1000000001	91
17.4634	22.4764	11.1816	um	Spot	Position	18	1000000000	17
13.6999	7.68221	15.9187	um	Spot	Position	18	1000000001	92
17.5039	22.4714	11.2431	um	Spot	Position	19	1000000000	18
13.755	7.67764	15.9424	um	Spot	Position	19	1000000001	93
17.4932	22.4758	11.1655	um	Spot	Position	20	1000000000	19
13.7115	7.60296	15.893	um	Spot	Position	20	1000000001	94
17.5418	22.4858	11.1756	um	Spot	Position	21	1000000000	20
13.7773	7.65344	15.8894	um	Spot	Position	21	1000000001	95
17.5196	22.4532	11.2994	um	Spot	Position	22	1000000000	21
13.7577	7.61462	16.0131	um	Spot	Position	22	1000000001	96
17.4877	22.5155	11.2268	um	Spot	Position	23	1000000000	22
13.724	7.65696	15.9609	um	Spot	Position	23	1000000001	97
17.5268	22.5945	11.2534	um	Spot	Position	24	1000000000	23
13.7238	7.57007	16.0181	um	Spot	Position	24	1000000001	98
17.4986	22.5812	11.2128	um	Spot	Position	25	1000000000	24
13.7138	7.56874	16.0035	um	Spot	Position	25	1000000001	99
17.5382	22.5854	11.2372	um	Spot	Position	26	1000000000	25
13.7519	7.57236	16.0104	um	Spot	Position	26	1000000001	100
17.5399	22.5507	11.2076	um	Spot	Position	27	1000000000	26
13.7227	7.52901	15.995	um	Spot	Position	27	1000000001	101
17.4965	22.5427	11.2043	um	Spot	Position	28	1000000000	27
13.7235	7.52481	15.9836	um	Spot	Position	28	1000000001	102
17.5261	22.5191	11.2585	um	Spot	Position	29	1000000000	28
13.7454	7.56537	16.0174	um	Spot	Position	29	1000000001	103
17.5265	22.47	11.1774	um	Spot	Position	30	1000000000	29
13.7682	7.67843	15.8754	um	Spot	Position	30	1000000001	104
17.4837	22.4355	11.3126	um	Spot	Position	31	1000000000	30
13.758	7.69393	15.9938	um	Spot	Position	31	1000000001	105
17.4626	22.4075	11.2759	um	Spot	Position	32	1000000000	31
13.719	7.64624	15.9686	um	Spot	Position	32	1000000001	106
17.5105	22.4156	11.2379	um	Spot	Position	33	1000000000	32
13.7647	7.63933	15.9508	um	Spot	Position	33	1000000001	107
17.5219	22.4347	11.2613	um	Spot	Position	34	1000000000	33
13.7548	7.6315	15.977	um	Spot	Position	34	1000000001	108
17.5219	22.4547	11.2112	um	Spot	Position	35	1000000000	34
13.7545	7.60208	15.9652	um	Spot	Position	35	1000000001	109
17.5006	22.4397	11.1766	um	Spot	Position	36	1000000000	35
13.7595	7.6602	15.8905	um	Spot	Position	36	1000000001	110
17.5328	22.4912	11.2303	um	Spot	Position	37	1000000000	36
13.7515	7.60271	15.9907	um	Spot	Position	37	1000000001	111
17.5	22.4372	11.2481	um	Spot	Position	38	1000000000	37
13.7142	7.60503	15.9714	um	Spot	Position	38	1000000001	112
17.5836	22.4528	11.2862	um	Spot	Position	39	1000000000	38
13.784	7.69837	15.981	um	Spot	Position	39	1000000001	113
17.504	22.4404	11.1864	um	Spot	Position	40	1000000000	39
13.7778	7.69127	15.8693	um	Spot	Position	40	1000000001	114
17.4902	22.4916	11.2391	um	Spot	Position	41	1000000000	40
13.7307	7.63968	15.9807	um	Spot	Position	41	1000000001	115
17.5047	22.5032	11.1675	um	Spot	Position	42	1000000000	41
13.7421	7.64233	15.8995	um	Spot	Position	42	1000000001	116
17.4491	22.4424	11.2826	um	Spot	Position	43	1000000000	42
13.731	7.70798	15.9717	um	Spot	Position	43	1000000001	117
17.5339	22.4349	11.3128	um	Spot	Position	44	1000000000	43
13.7706	7.7292	15.962	um	Spot	Position	44	1000000001	118
17.5459	22.4555	11.2864	um	Spot	Position	45	1000000000	44
13.8035	7.75085	15.9578	um	Spot	Position	45	1000000001	119
17.4739	22.4131	11.3242	um	Spot	Position	46	1000000000	45
13.7255	7.73731	16.0036	um	Spot	Position	46	1000000001	120
17.4733	22.2988	11.1538	um	Spot	Position	47	1000000000	46
13.7372	7.70333	15.7949	um	Spot	Position	47	1000000001	121
17.472	22.3971	11.2091	um	Spot	Position	48	1000000000	47
13.7588	7.76482	15.8791	um	Spot	Position	48	1000000001	122
17.4902	22.3774	11.203	um	Spot	Position	49	1000000000	48
13.799	7.72442	15.8783	um	Spot	Position	49	1000000001	123
17.496	22.3962	11.2043	um	Spot	Position	50	1000000000	49
13.7846	7.73074	15.8798	um	Spot	Position	50	1000000001	124
17.4857	22.3677	11.2923	um	Spot	Position	51	1000000000	50
13.7786	7.71435	15.9594	um	Spot	Position	51	1000000001	125
17.4915	22.3234	11.2284	um	Spot	Position	52	1000000000	51
13.8162	7.7583	15.8779	um	Spot	Position	52	1000000001	126
17.5153	22.3999	11.2583	um	Spot	Position	53	1000000000	52
13.7966	7.76293	15.9015	um	Spot	Position	53	1000000001	127
17.4772	22.3799	11.1914	um	Spot	Position	54	1000000000	53
13.772	7.76213	15.8495	um	Spot	Position	54	1000000001	128
17.5133	22.3669	11.3468	um	Spot	Position	55	1000000000	54
13.8131	7.70568	16.0192	um	Spot	Position	55	1000000001	129
17.4856	22.3333	11.253	um	Spot	Position	56	1000000000	55
13.8314	7.77564	15.9187	um	Spot	Position	56	1000000001	130
17.4726	22.2634	11.2691	um	Spot	Position	57	1000000000	56
13.843	7.81175	15.8579	um	Spot	Position	57	1000000001	131
17.4468	22.309	11.3874	um	Spot	Position	58	1000000000	57
13.758	7.88595	15.9693	um	Spot	Position	58	1000000001	132
17.5162	22.3488	11.2896	um	Spot	Position	59	1000000000	58
13.8364	7.81881	15.9172	um	Spot	Position	59	1000000001	133
17.4555	22.3118	11.2314	um	Spot	Position	60	1000000000	59
13.8059	7.78246	15.8595	um	Spot	Position	60	1000000001	134
17.5019	22.319	11.3191	um	Spot	Position	61	1000000000	60
13.83	7.83449	15.9273	um	Spot	Position	61	1000000001	135
17.4936	22.326	11.3684	um	Spot	Position	62	1000000000	61
13.7924	7.81029	15.9837	um	Spot	Position	62	1000000001	136
17.5054	22.2411	11.3325	um	Spot	Position	63	1000000000	62
13.8304	7.885	15.8981	um	Spot	Position	63	1000000001	137
17.4562	22.266	11.3245	um	Spot	Position	64	1000000000	63
13.774	7.92849	15.9047	um	Spot	Position	64	1000000001	138
17.428	22.2181	11.2202	um	Spot	Position	65	1000000000	64
13.8138	7.88396	15.7639	um	Spot	Position	65	1000000001	139
17.4446	22.1589	11.3575	um	Spot	Position	66	1000000000	65
13.8422	7.95531	15.8817	um	Spot	Position	66	1000000001	140
17.4525	22.1475	11.3328	um	Spot	Position	67	1000000000	66
13.8395	7.92045	15.8781	um	Spot	Position	67	1000000001	141
17.3941	22.1161	11.3329	um	Spot	Position	68	1000000000	67
13.8465	8.033	15.8056	um	Spot	Position	68	1000000001	142
17.4204	22.1149	11.3026	um	Spot	Position	69	1000000000	68
13.8511	7.98976	15.7875	um	Spot	Position	69	1000000001	143
17.4373	22.1887	11.3248	um	Spot	Position	70	1000000000	69
13.8299	7.97109	15.8387	um	Spot	Position	70	1000000001	144
17.4247	22.103	11.4072	um	Spot	Position	71	1000000000	70
13.8501	7.96516	15.8998	um	Spot	Position	71	1000000001	145
17.4361	22.1545	11.4203	um	Spot	Position	72	1000000000	71
13.8515	8.03396	15.9136	um	Spot	Position	72	1000000001	146
17.4169	22.1107	11.363	um	Spot	Position	73	1000000000	72
13.7952	8.03656	15.8177	um	Spot	Position	73	1000000001	147
17.3785	22.1279	11.3807	um	Spot	Position	74	1000000000	73
13.825	7.99197	15.8901	um	Spot	Position	74	1000000001	148
17.421	22.181	11.37	um	Spot	Position	75	1000000000	74
13.8379	8.05978	15.8763	um	Spot	Position	75	1000000001	149
