## Supplementary material for "Adaptive fitness in *APC*-mutant cells requires chromosome rearrangements": Fig1C: prometa0cen3.csv

Position
====================
Position X	Position Y	Position Z	Unit	Category	Collection	Time	TrackID	ID
19.9141	20.7987	20.2232	um	Spot	Position	1	1000000000	0
28.7529	15.517	11.3753	um	Spot	Position	1	1000000001	75
19.9644	20.8295	20.3502	um	Spot	Position	2	1000000000	1
28.7855	15.5626	11.4664	um	Spot	Position	2	1000000001	76
19.9708	20.8071	20.3482	um	Spot	Position	3	1000000000	2
28.8128	15.5387	11.5364	um	Spot	Position	3	1000000001	77
19.967	20.849	20.2621	um	Spot	Position	4	1000000000	3
28.797	15.5808	11.4162	um	Spot	Position	4	1000000001	78
19.9785	20.8416	20.2587	um	Spot	Position	5	1000000000	4
28.8073	15.5738	11.4105	um	Spot	Position	5	1000000001	79
20.0041	20.8119	20.2731	um	Spot	Position	6	1000000000	5
28.7789	15.5707	11.4694	um	Spot	Position	6	1000000001	80
20.0229	20.8318	20.2659	um	Spot	Position	7	1000000000	6
28.7435	15.6229	11.526	um	Spot	Position	7	1000000001	81
19.9934	20.8181	20.305	um	Spot	Position	8	1000000000	7
28.7965	15.568	11.4875	um	Spot	Position	8	1000000001	82
19.9615	20.8381	20.3295	um	Spot	Position	9	1000000000	8
28.7959	15.5503	11.4836	um	Spot	Position	9	1000000001	83
20.0091	20.812	20.2381	um	Spot	Position	10	1000000000	9
28.814	15.5427	11.4289	um	Spot	Position	10	1000000001	84
20.0047	20.8654	20.2875	um	Spot	Position	11	1000000000	10
28.7835	15.5991	11.494	um	Spot	Position	11	1000000001	85
19.9582	20.8546	20.3862	um	Spot	Position	12	1000000000	11
28.8366	15.5681	11.5239	um	Spot	Position	12	1000000001	86
19.9301	20.8503	20.435	um	Spot	Position	13	1000000000	12
28.8526	15.5093	11.4614	um	Spot	Position	13	1000000001	87
19.9615	20.8871	20.4545	um	Spot	Position	14	1000000000	13
28.8589	15.5738	11.5438	um	Spot	Position	14	1000000001	88
19.9161	20.8868	20.4211	um	Spot	Position	15	1000000000	14
28.8049	15.5761	11.4966	um	Spot	Position	15	1000000001	89
19.9253	20.8582	20.4196	um	Spot	Position	16	1000000000	15
28.8405	15.5391	11.4757	um	Spot	Position	16	1000000001	90
19.9051	20.8685	20.341	um	Spot	Position	17	1000000000	16
28.8457	15.536	11.3849	um	Spot	Position	17	1000000001	91
19.9661	20.8857	20.2724	um	Spot	Position	18	1000000000	17
28.8365	15.5682	11.4014	um	Spot	Position	18	1000000001	92
19.8835	20.8457	20.3362	um	Spot	Position	19	1000000000	18
28.8162	15.5508	11.5052	um	Spot	Position	19	1000000001	93
19.9164	20.8694	20.3453	um	Spot	Position	20	1000000000	19
28.8068	15.5826	11.474	um	Spot	Position	20	1000000001	94
19.9299	20.8876	20.3644	um	Spot	Position	21	1000000000	20
28.8082	15.6162	11.4582	um	Spot	Position	21	1000000001	95
19.9363	20.8892	20.3335	um	Spot	Position	22	1000000000	21
28.8486	15.599	11.4446	um	Spot	Position	22	1000000001	96
19.9182	20.8702	20.3928	um	Spot	Position	23	1000000000	22
28.8101	15.59	11.4856	um	Spot	Position	23	1000000001	97
19.9639	20.8644	20.4007	um	Spot	Position	24	1000000000	23
28.8584	15.5728	11.4975	um	Spot	Position	24	1000000001	98
19.9509	20.8306	20.3661	um	Spot	Position	25	1000000000	24
28.8264	15.5435	11.4684	um	Spot	Position	25	1000000001	99
19.9262	20.8454	20.3727	um	Spot	Position	26	1000000000	25
28.7884	15.5419	11.4805	um	Spot	Position	26	1000000001	100
19.9333	20.8617	20.3002	um	Spot	Position	27	1000000000	26
28.8412	15.5636	11.4075	um	Spot	Position	27	1000000001	101
19.9513	20.8785	20.4216	um	Spot	Position	28	1000000000	27
28.8635	15.5476	11.527	um	Spot	Position	28	1000000001	102
19.9451	20.8871	20.2951	um	Spot	Position	29	1000000000	28
28.7865	15.5952	11.4167	um	Spot	Position	29	1000000001	103
19.9343	20.867	20.326	um	Spot	Position	30	1000000000	29
28.84	15.5869	11.4599	um	Spot	Position	30	1000000001	104
19.9561	20.8319	20.3446	um	Spot	Position	31	1000000000	30
28.8213	15.5414	11.4736	um	Spot	Position	31	1000000001	105
19.9573	20.8587	20.4248	um	Spot	Position	32	1000000000	31
28.8331	15.5562	11.5343	um	Spot	Position	32	1000000001	106
19.8543	20.8792	20.3627	um	Spot	Position	33	1000000000	32
28.8167	15.5569	11.4267	um	Spot	Position	33	1000000001	107
19.9544	20.8721	20.4004	um	Spot	Position	34	1000000000	33
28.8231	15.5681	11.5169	um	Spot	Position	34	1000000001	108
19.9998	20.816	20.4162	um	Spot	Position	35	1000000000	34
28.8296	15.5328	11.5512	um	Spot	Position	35	1000000001	109
19.9571	20.8184	20.3116	um	Spot	Position	36	1000000000	35
28.7808	15.5991	11.4738	um	Spot	Position	36	1000000001	110
20.03	20.8287	20.2763	um	Spot	Position	37	1000000000	36
28.7699	15.5967	11.4943	um	Spot	Position	37	1000000001	111
19.9754	20.8443	20.2661	um	Spot	Position	38	1000000000	37
28.8037	15.6059	11.4532	um	Spot	Position	38	1000000001	112
19.983	20.8458	20.4106	um	Spot	Position	39	1000000000	38
28.8028	15.5905	11.5836	um	Spot	Position	39	1000000001	113
19.9825	20.8535	20.3507	um	Spot	Position	40	1000000000	39
28.7998	15.5518	11.5313	um	Spot	Position	40	1000000001	114
19.9166	20.8605	20.3624	um	Spot	Position	41	1000000000	40
28.7755	15.5558	11.5031	um	Spot	Position	41	1000000001	115
19.9263	20.8524	20.3511	um	Spot	Position	42	1000000000	41
28.8514	15.5133	11.4207	um	Spot	Position	42	1000000001	116
19.9027	20.9061	20.4425	um	Spot	Position	43	1000000000	42
28.8948	15.5369	11.4496	um	Spot	Position	43	1000000001	117
19.8982	20.8863	20.384	um	Spot	Position	44	1000000000	43
28.8693	15.5553	11.4298	um	Spot	Position	44	1000000001	118
19.8878	20.8607	20.3736	um	Spot	Position	45	1000000000	44
28.8042	15.562	11.4588	um	Spot	Position	45	1000000001	119
19.9917	20.8265	20.3156	um	Spot	Position	46	1000000000	45
28.8149	15.5776	11.4665	um	Spot	Position	46	1000000001	120
20.0455	20.8607	20.231	um	Spot	Position	47	1000000000	46
28.7724	15.5808	11.4381	um	Spot	Position	47	1000000001	121
19.9849	20.8105	20.3748	um	Spot	Position	48	1000000000	47
28.7906	15.5484	11.5988	um	Spot	Position	48	1000000001	122
19.9342	20.8707	20.3197	um	Spot	Position	49	1000000000	48
28.7926	15.5467	11.4638	um	Spot	Position	49	1000000001	123
19.9411	20.8697	20.3268	um	Spot	Position	50	1000000000	49
28.7757	15.6025	11.4906	um	Spot	Position	50	1000000001	124
20.0143	20.873	20.4136	um	Spot	Position	51	1000000000	50
28.8693	15.5588	11.5282	um	Spot	Position	51	1000000001	125
20.0277	20.8529	20.3327	um	Spot	Position	52	1000000000	51
28.849	15.5628	11.51	um	Spot	Position	52	1000000001	126
19.9666	20.8365	20.4141	um	Spot	Position	53	1000000000	52
28.7844	15.5445	11.5888	um	Spot	Position	53	1000000001	127
19.9123	20.8673	20.4431	um	Spot	Position	54	1000000000	53
28.8184	15.5529	11.5344	um	Spot	Position	54	1000000001	128
19.9516	20.8417	20.3567	um	Spot	Position	55	1000000000	54
28.8528	15.5495	11.4661	um	Spot	Position	55	1000000001	129
19.9501	20.8869	20.426	um	Spot	Position	56	1000000000	55
28.8742	15.5678	11.5374	um	Spot	Position	56	1000000001	130
19.9395	20.8971	20.4242	um	Spot	Position	57	1000000000	56
28.8956	15.5497	11.4688	um	Spot	Position	57	1000000001	131
19.9471	20.8485	20.4313	um	Spot	Position	58	1000000000	57
28.8865	15.4946	11.4768	um	Spot	Position	58	1000000001	132
19.879	20.8043	20.2939	um	Spot	Position	59	1000000000	58
28.8083	15.5172	11.3777	um	Spot	Position	59	1000000001	133
19.9166	20.8757	20.3428	um	Spot	Position	60	1000000000	59
28.8269	15.5647	11.4308	um	Spot	Position	60	1000000001	134
19.9234	20.8519	20.3341	um	Spot	Position	61	1000000000	60
28.7878	15.5611	11.4753	um	Spot	Position	61	1000000001	135
19.954	20.8555	20.3476	um	Spot	Position	62	1000000000	61
28.8181	15.5964	11.5274	um	Spot	Position	62	1000000001	136
19.9699	20.8634	20.2622	um	Spot	Position	63	1000000000	62
28.8109	15.5952	11.4202	um	Spot	Position	63	1000000001	137
19.978	20.8561	20.4126	um	Spot	Position	64	1000000000	63
28.8282	15.5798	11.5384	um	Spot	Position	64	1000000001	138
19.9426	20.9249	20.3855	um	Spot	Position	65	1000000000	64
28.8347	15.5552	11.5042	um	Spot	Position	65	1000000001	139
19.954	20.8913	20.3264	um	Spot	Position	66	1000000000	65
28.7764	15.5908	11.4956	um	Spot	Position	66	1000000001	140
19.9338	20.8719	20.3659	um	Spot	Position	67	1000000000	66
28.7726	15.5745	11.5318	um	Spot	Position	67	1000000001	141
19.9796	20.8183	20.2929	um	Spot	Position	68	1000000000	67
28.7801	15.5624	11.4766	um	Spot	Position	68	1000000001	142
19.989	20.8288	20.2121	um	Spot	Position	69	1000000000	68
28.7406	15.5837	11.4347	um	Spot	Position	69	1000000001	143
19.9771	20.8463	20.2742	um	Spot	Position	70	1000000000	69
28.7648	15.6005	11.5086	um	Spot	Position	70	1000000001	144
19.9871	20.8493	20.3265	um	Spot	Position	71	1000000000	70
28.7333	15.6291	11.5772	um	Spot	Position	71	1000000001	145
19.979	20.8518	20.3384	um	Spot	Position	72	1000000000	71
28.7345	15.617	11.5834	um	Spot	Position	72	1000000001	146
19.9976	20.8083	20.2648	um	Spot	Position	73	1000000000	72
28.7684	15.5724	11.5359	um	Spot	Position	73	1000000001	147
20.0012	20.845	20.3303	um	Spot	Position	74	1000000000	73
28.7766	15.5939	11.5819	um	Spot	Position	74	1000000001	148
19.9965	20.8717	20.3417	um	Spot	Position	75	1000000000	74
28.7194	15.6486	11.6129	um	Spot	Position	75	1000000001	149
